# A fully joint Bayesian quantitative trait locus mapping of human protein abundance in plasma

**DOI:** 10.1101/524405

**Authors:** Hélène Ruffieux, Jérôme Carayol, Radu Popescu, Mary-Ellen Harper, Robert Dent, Wim H. M. Saris, Arne Astrup, Jörg Hager, Anthony C. Davison, Armand Valsesia

## Abstract

Molecular quantitative trait locus (QTL) analyses are increasingly popular to explore the genetic architecture of complex traits, but existing studies do not leverage shared regulatory patterns and suffer from a large multiplicity burden, which hampers the detection of weak signals such as *trans* associations. Here, we present a fully multivariate proteomic QTL (pQTL) analysis performed with our recently proposed Bayesian method LOCUS on data from two clinical cohorts, with plasma protein levels quantified by mass-spectrometry and aptamer-based assays. Our two-stage study identifies 136 pQTL associations in the first cohort, of which > 80% replicate in the second independent cohort and have significant enrichment with functional genomic elements and disease risk loci. Moreover, 78% of the pQTLs whose protein abundance was quantified by both proteomic techniques are confirmed across assays. Our thorough comparisons with standard univariate QTL mapping on (1) these data and (2) synthetic data emulating the real data show how LOCUS borrows strength across correlated protein levels and markers on a genome-wide scale to effectively increase statistical power. Notably, 15% of the pQTLs uncovered by LOCUS would be missed by the univariate approach, including several *trans* and pleiotropic hits with successful independent validation. Finally, the analysis of extensive clinical data from the two cohorts indicates that the genetically-driven proteins identified by LOCUS are enriched in associations with low-grade inflammation, insulin resistance and dyslipidemia and might therefore act as endophenotypes for metabolic diseases. While considerations on the clinical role of the pQTLs are beyond the scope of our work, these findings generate useful hypotheses to be explored in future research; all results are accessible online from our searchable database. Thanks to its efficient variational Bayes implementation, LOCUS can analyse jointly thousands of traits and millions of markers. Its applicability goes beyond pQTL studies, opening new perspectives for large-scale genome-wide association and QTL analyses.

**Author summary:** Exploring the functional mechanisms between the genotype and disease endpoints in view of identifying innovative therapeutic targets has prompted molecular quantitative trait locus studies, which assess how genetic variants (single nucleotide polymorphisms, SNPs) affect intermediate gene (eQTL), protein (pQTL) or metabolite (mQTL) levels. However, conventional univariate screening approaches do not account for local dependencies and association structures shared by multiple molecular levels and markers. Conversely, the current joint modelling approaches are restricted to small datasets by computational constraints. We illustrate and exploit the advantages of our recently introduced Bayesian framework LOCUS in a fully multivariate pQTL study, with ≈ 300K tag SNPs (capturing information from 4M markers) and 100 – 1,000 plasma protein levels measured by two distinct technologies. LOCUS identifies novel pQTLs that replicate in an independent cohort, confirms signals documented in studies 2 – 18 times larger, and detects more pQTLs than a conventional two-stage univariate analysis of our datasets. Moreover, some of these pQTLs might be of biomedical relevance and would therefore deserve dedicated investigation. Our extensive numerical experiments on these data and on simulated data demonstrate that the increased statistical power of LOCUS over standard approaches is largely attributable to its ability to exploit shared information across outcomes while efficiently accounting for the genetic correlation structures at a genome-wide level.
