## Supplementary material for "A fully joint Bayesian quantitative trait locus mapping of human protein abundance in plasma": S1 Table

### Sheet: S1 - Ottawa & DiOGenes cohorts
	Ottawa (n = 404)	DiOGenes (n = 572)	p-value
Gender (% of females)	70.54	63.81	0.0326
Age (year)	48.57 (11.79)	41.78 (6.12)	4.41e-24
BMI (kg/m2 )	44.74 (7.13)	34.44 (4.87)	1.03e-98
Weight (kg)	126.47 (24.03)	100.18 (17.89)	2.53e-63
Glucose levels (mmol/L)	5.79 (1.59)	5.12 (0.62)	2.15e-14
Insulin levels (SI units)	18.35 (11.1)	11.12 (5.88)	3.07e-27
HOMA-IR	4.97 (3.88)	3 (1.71)	2.52e-18
Total cholesterol (mmol/L)	4.48 (1.01)	4.89 (1.03)	3.36e-10
HDL (mmol/L)	1.11 (0.26)	1.2 (0.33)	3.39e-06
LDL (mmol/L)	2.59 (0.87)	3.07 (0.9)	5.44e-16
Triglycerides (mmol/L)	1.67 (0.72)	1.37 (0.65)	9.23e-11
Visceral adiposity index (VAI)	2.78 (1.47)	2.2 (1.42)	3.07e-09
