## Supplementary material for "A fully joint Bayesian quantitative trait locus mapping of human protein abundance in plasma": S2 Table

### Sheet: S2 - discovery pQTLs
SNP	Protein	Protein name	UniProt ID	Protein SOMAID	Platform	Type	LOCUS PPI	LOCUS FDR	Validated
rs10042825	BGH3	BGH3	Q15582	SL006544	Somalogic	Cis	0.999	7.34e-05	Yes
rs9538279	BMR1A	BMPR1A	P36894	SL004080	Somalogic	Trans	0.461	0.0229	No
rs73224656	BST1	BST1	Q10588	SL008644	Somalogic	Cis	1	0	Yes
rs4263397	BST1	BST1	Q10588	SL008644	Somalogic	Cis	1	0	Yes
rs73257204	CADH2	Cadherin-2	P19022	SL000638	Somalogic	Trans	0.865	0.00806	No
rs8176741	CADH5	Cadherin-5	P33151	SL002081	Somalogic	Trans	1	1.87e-09	Yes
rs148660352	CASP2	Caspase-2	P42575	SL003710	Somalogic	Trans	0.957	0.00204	No
rs2146884	CBPB2	TAFI	Q96IY4	SL004015	Somalogic	Cis	1	1.3e-05	Yes
rs1952187	CBPB2	TAFI	Q96IY4	SL004015	Somalogic	Cis	1	0	Yes
rs442319	CCL7	MCP-3	P80098	SL000516	Somalogic	Cis	1	0	Yes
rs2075201	CCNB1	Cyclin B1	P14635	SL000130	Somalogic	Trans	1	9.01e-06	No
rs8176741	CD209	DC-SIGN	Q9NNX6	SL005157	Somalogic	Trans	1	0	Yes
rs2519093	CD209	DC-SIGN	Q9NNX6	SL005157	Somalogic	Trans	1	0	Yes
rs3865444	CD33	Siglec-3	P20138	SL005215	Somalogic	Cis	1	0	Yes
rs7772063	CFAB	Factor B	P00751		MS	Cis	0.852	0.0326	Yes
rs641153	CFAB	Factor B	P00751	SL000414	Somalogic	Cis	1	2.09e-06	Yes
rs11240396	CNTN2	CNTN2	Q02246	SL008623	Somalogic	Cis	1	2.13e-07	Yes
rs9267677	CO4A	C4a	P0C0L4		MS	Cis	0.87	0.0249	Yes
rs433061	CO4A	C4a	P0C0L4		MS	Cis	1	0	Yes
rs71623870	CO7	C7	P10643		MS	Cis	0.826	0.041	Yes
rs4678787	COTL1	Coactosin-like protein	Q14019	SL004814	Somalogic	Trans	0.998	0.000116	No
rs6058363	CPNE1	CPNE1	Q99829	SL011808	Somalogic	Cis	1	0	Yes
rs4643846	CXL11	I-TAC	O14625	SL003326	Somalogic	Cis	0.973	0.00121	Yes
rs6036551	CYTD	CYTD	P28325	SL008382	Somalogic	Cis	1	4.06e-07	Yes
rs7262370	CYTN	CYTN	P01037	SL010456	Somalogic	Cis	0.988	0.000487	Yes
rs7262370	CYTT	CYTT	P09228	SL008516	Somalogic	Cis	0.352	0.0374	Yes
rs17678731	DDR1	discoidin domain receptor 1	Q08345	SL004119	Somalogic	Trans	0.537	0.0183	No
rs72696900	ECM1	ECM1	Q16610		MS	Cis	0.819	0.0487	Yes
rs34964511	ECM1	ECM1	Q16610	SL006550	Somalogic	Cis	1	0	Yes
rs71578487	ECM1	ECM1	Q16610	SL006550	Somalogic	Cis	1	0	Yes
rs11802612	ECM1	ECM1	Q16610	SL006550	Somalogic	Cis	1	0	Yes
rs35094010	ECM1	ECM1	Q16610	SL006550	Somalogic	Cis	1	0	Yes
rs17093141	ENTP5	ENTP5	O75356	SL014028	Somalogic	Cis	1	0	Yes
rs151949	ERAP1	ARTS1	Q9NZ08	SL007729	Somalogic	Cis	1	0	No
rs10045403	ERAP1	ARTS1	Q9NZ08	SL007729	Somalogic	Cis	1	0	Yes
rs73193065	ESTD	Esterase D	P10768	SL006378	Somalogic	Cis	0.904	0.00507	Yes
rs55785724	FA12	Coagulation factor XII	P00748		MS	Cis	0.999	0.000112	Yes
rs3093233	FA7	Coagulation Factor VII	P08709	SL000358	Somalogic	Cis	1	0	Yes
rs3811140	FCN2	FCN2	Q15485	SL006542	Somalogic	Cis	1	1.49e-06	Yes
rs10902652	FCN3	Ficolin-3	O75636	SL002086	Somalogic	Cis	1	1.78e-08	Yes
rs2210913	FCRL3	FCRL3	Q96P31	SL014088	Somalogic	Cis	1	0	Yes
rs2593813	FETUA	a2-HS-Glycoprotein	P02765		MS	Cis	1	3.13e-08	Yes
rs2593813	FETUA	a2-HS-Glycoprotein	P02765	SL000251	Somalogic	Cis	1	5.97e-08	Yes
rs7553098	FHR1	Complement factor H-related protein 1 (FHR-1)	Q03591		MS	Cis	1	0	Yes
rs80092366	FHR1	Complement factor H-related protein 1 (FHR-1)	Q03591		MS	Cis	1	0	Yes
rs6657442	FHR2	Complement factor H-related protein 2 (FHR-2)	P36980		MS	Cis	1	0	Yes
rs28524645	FHR2	Complement factor H-related protein 2 (FHR-2)	P36980		MS	Trans	0.99	0.00106	No
rs12151752	GNLY	Granulysin	P22749	SL000678	Somalogic	Cis	1	0	Yes
rs342706	GPC5	GPC5	P78333	SL012469	Somalogic	Cis	1	0	Yes
rs148716182	GRAB	Granzyme B	P10144	SL004068	Somalogic	Trans	0.287	0.0488	No
rs58034034	GRAP2	GRB2-related adapter protein 2	O75791	SL005725	Somalogic	Trans	0.894	0.00689	No
rs611917	GRN	GRN	P28799	SL007173	Somalogic	Trans	1	0	Yes
rs10801560	HEMO	Hemopexin	P02790	SL000440	Somalogic	Trans	1	0	Yes
rs13125686	HGFA	HGFA	Q04756	SL006512	Somalogic	Cis	1	0	Yes
rs34071734	HGFL	MSP	P26927		MS	Cis	1	0	Yes
rs13062429	HGFL	MSP	P26927		MS	Cis	1	0	Yes
rs1800668	HGFL	MSP	P26927	SL005202	Somalogic	Cis	1	0	Yes
rs56116382	HGFL	MSP	P26927	SL005202	Somalogic	Cis	1	1.33e-09	Yes
rs66965282	HRG	HRG	P04196		MS	Cis	1	1.15e-06	Yes
rs72625027	HRG	HRG	P04196	SL006448	Somalogic	Cis	1	0	Yes
rs401502	I12R1	IL-12 Rb1	P42701	SL004148	Somalogic	Cis	0.999	6.16e-05	No
rs738035	I17RA	IL-17 sR	Q96F46	SL004850	Somalogic	Cis	1	9.47e-08	Yes
rs35518479	I17RB	IL-17B R	Q9NRM6	SL005174	Somalogic	Cis	0.758	0.0102	Yes
rs12972990	ICAM1	sICAM-1	P05362	SL002922	Somalogic	Cis	1	0	Yes
rs6813823	ICAM3	sICAM-3	P32942	SL003178	Somalogic	Trans	1	1.7e-05	No
rs12972990	ICAM5	sICAM-5	Q9UMF0	SL005169	Somalogic	Cis	0.999	5.34e-05	Yes
rs10017289	IDUA	IDUA	P35475	SL010368	Somalogic	Cis	0.996	0.000214	Yes
rs3836108	IL18R	IL-18 Ra	Q13478	SL004152	Somalogic	Cis	1	5.41e-06	Yes
rs724608	IL1AP	IL-1 R AcP	Q9NPH3	SL004588	Somalogic	Cis	1	0	Yes
rs562966	IL25	IL-17E	Q9H293	SL004351	Somalogic	Trans	1	0	Yes
rs60548985	IL2RA	IL-2 sRa	P01589	SL003305	Somalogic	Trans	0.933	0.0042	No
rs4845372	IL6RA	IL-6 sRa	P08887	SL001943	Somalogic	Cis	1	0	Yes
rs6543119	ILRL1	IL-1 R4	Q01638	SL004146	Somalogic	Cis	1	0	Yes
rs2519093	INSR	IR	P06213	SL004125	Somalogic	Trans	0.296	0.0431	Yes
rs1539509	IRPL2	IL-1 sR9	Q9NP60	SL004849	Somalogic	Trans	0.899	0.00596	No
rs736408	ITIH3	Inter-alpha-trypsin inhibitor heavy chain H3	Q06033		MS	Cis	0.972	0.00335	Yes
rs5511	KAIN	Kallistatin	P29622	SL004876	Somalogic	Cis	1	7.93e-10	Yes
rs7091871	KCC1A	CAMK1	Q14012	SL010489	Somalogic	Trans	1	3.09e-07	Yes
rs144050095	KCC1D	CAMK1D	Q8IU85	SL010490	Somalogic	Trans	0.997	0.00017	No
rs10425377	KLK11	Kallikrein 11	Q9UBX7	SL002763	Somalogic	Cis	1	4.6e-09	Yes
rs13207543	KLK6	Kallikrein 6	Q92876	SL001797	Somalogic	Trans	0.941	0.00301	No
rs80177406	KLKB1	Prekallikrein	P03952	SL000545	Somalogic	Cis	0.986	0.000626	Yes
rs1621816	KNG1	Kininogen HMW	P01042	SL017189	Somalogic	Cis	1	0	Yes
rs6741488	KYNU	KYNU	Q16719	SL013969	Somalogic	Cis	1	8.89e-07	Yes
rs17407229	LEPR	sLeptin R	P48357	SL003184	Somalogic	Cis	1	0	Yes
rs12978588	LIRB1	ILT-2	Q8NHL6	SL005190	Somalogic	Cis	1	0	Yes
rs2519093	LYAM2	sE-Selectin	P16581	SL001945	Somalogic	Trans	1	0	Yes
rs71094714	LYSC	Lysozyme	P61626	SL000510	Somalogic	Cis	1	3.18e-06	Yes
rs1926447	MAPK3	MAPKAPK3	Q16644	SL004765	Somalogic	Trans	1	5.16e-07	Yes
rs10508975	MBL2	MBL	P11226	SL004516	Somalogic	Cis	1	0	Yes
rs4935347	MBL2	MBL	P11226	SL004516	Somalogic	Cis	1	0	Yes
rs9263692	MICA	MICA	Q29983	SL005199	Somalogic	Cis	1	0	Yes
rs3094005	MICB	MICB	Q29980	SL005200	Somalogic	Cis	0.993	0.000286	Yes
rs6590993	MMP1	MMP-1	P03956	SL000521	Somalogic	Cis	1	6.53e-07	No
rs72625027	MP2K4	MP2K4	P45985	SL007237	Somalogic	Trans	1	3.12e-09	Yes
rs7625980	MP2K4	MP2K4	P45985	SL007237	Somalogic	Trans	1	0	Yes
rs3777411	MPRI	IGF-II receptor	P11717	SL003679	Somalogic	Cis	0.999	4.56e-05	Yes
rs4508917	NAAA	ASAHL	Q02083	SL008611	Somalogic	Cis	1	0	Yes
rs138745767	NCTR1	NKp46	O76036	SL005207	Somalogic	Trans	0.985	0.000779	No
rs6672057	PA2GA	NPS-PLA2	P14555	SL002528	Somalogic	Cis	1	2.14e-05	Yes
rs11216284	PCSK7	PCSK7	Q16549	SL014069	Somalogic	Cis	1	0	Yes
rs740751	PGFRB	PDGF Rb	P09619	SL004155	Somalogic	Cis	1	0	Yes
rs112297981	PGFRB	PDGF Rb	P09619	SL004155	Somalogic	Cis	1	0	Yes
rs854572	PON1	paraoxonase 1	P27169		MS	Cis	1	1.23e-05	Yes
rs76418401	PON1	paraoxonase 1	P27169	SL005493	Somalogic	Trans	0.46	0.0274	No
rs72774504	PPAC	PPAC	P24666	SL008063	Somalogic	Cis	1	0	Yes
rs6721594	PPAC	PPAC	P24666	SL008063	Somalogic	Cis	1	0	Yes
rs1385545	PROC	Protein C	P04070		MS	Trans	0.905	0.0104	No
rs141091409	PROC	Protein C	P04070	SL000048	Somalogic	Trans	0.43	0.0321	Yes
rs12551389	PROC	Activated Protein C	P04070	SL003974	Somalogic	Trans	1	3.88e-05	No
rs17450476	RARR2	TIG2	Q99969		MS	Trans	0.891	0.0174	No
rs1047586	RARR2	TIG2	Q99969	SL005152	Somalogic	Cis	0.957	0.00162	Yes
rs4609582	SAA1	SAA	P0DJI8	SL000572	Somalogic	Cis	1	0	Yes
rs11024616	SAA1	SAA	P0DJI8	SL000572	Somalogic	Cis	1	0	Yes
rs2227735	SEM3A	Semaphorin 3A	Q14563	SL010379	Somalogic	Trans	0.983	0.000945	Yes
rs7259861	SIG14	SIG14	Q08ET2	SL014292	Somalogic	Cis	1	0	Yes
rs8101887	SIGL6	Siglec-6	O43699	SL005217	Somalogic	Cis	1	0	Yes
rs2075803	SIGL9	Siglec-9	Q9Y336	SL005219	Somalogic	Cis	1	0	Yes
rs489286	SLAF7	SLAF7	Q9NQ25	SL016928	Somalogic	Cis	0.997	0.000143	Yes
rs11588694	SLAF7	SLAF7	Q9NQ25	SL016928	Somalogic	Cis	0.999	8.52e-05	Yes
rs7257537	SPIT2	SPINT2	O43291	SL001897	Somalogic	Cis	1	0	Yes
rs7681694	SPRL1	SPARCL1	Q14515	SL005488	Somalogic	Cis	0.992	0.000366	Yes
rs3806701	TDGF1	Cripto	P13385	SL005155	Somalogic	Cis	1	0	Yes
rs2685413	TENA	Tenascin	P24821	SL003198	Somalogic	Trans	0.936	0.0036	Yes
rs111608821	TENA	Tenascin	P24821	SL003198	Somalogic	Cis	1	1.42e-07	Yes
rs8176741	TIE1	sTie-1	P35590	SL003199	Somalogic	Trans	1	2.7e-05	Yes
rs5994618	TIMP3	TIMP-3	P35625	SL003043	Somalogic	Cis	1	0	Yes
rs129303	TIMP3	TIMP-3	P35625	SL003043	Somalogic	Cis	1	0	Yes
rs135151	TIMP3	TIMP-3	P35625	SL003043	Somalogic	Cis	1	0	Yes
rs12348156	TR13C	BAFF Receptor	Q96RJ3	SL004671	Somalogic	Trans	0.954	0.00246	No
rs13062429	TXD12	TXD12	O95881	SL016128	Somalogic	Trans	0.999	9.89e-05	Yes
rs34519883	TXD12	TXD12	O95881	SL016128	Somalogic	Trans	1	0	Yes
rs4349809	VEGFA	VEGF121	P15692	SL003310	Somalogic	Cis	1	0	Yes
rs10804679	VGFR3	VEGF sR3	P35916	SL003322	Somalogic	Trans	1	3.88e-08	Yes
rs9303566	WFKN2	WFKN2	Q8TEU8	SL010391	Somalogic	Cis	1	3.28e-05	Yes
rs4756623	XRCC6	Ku70	P12956	SL004301	Somalogic	Trans	0.538	0.0143	Yes
