## Supplementary material for "A fully joint Bayesian quantitative trait locus mapping of human protein abundance in plasma": S3 Table

### Sheet: S3 - validation pQTLs
SNP	Protein	Protein name	UniProt ID	Protein SOMAID	Platform	LOCUS PPI	LOCUS FDR	Valid beta	Valid SE	Valid p-value MS	Valid adjusted p-value MS	Validated with MS	Valid p-value SomaLogic	Valid adjusted p-value SomaLogic	Validated with SomaLogic	Protein coding gene	Coding gene chr	Coding gene start	Coding gene end	Type	SNP chr	SNP position	SNP closest gene	Overlap with public pQTLs
rs10042825	BGH3	BGH3	Q15582	SL006544	Somalogic	0.999	7.34e-05	0.1264	0.0199				4.23e-10	6.57e-10	Yes	TGFBI	5	135364584	135399507	Cis	5	135396084	TGFBI	Yes
rs73224656	BST1	BST1	Q10588	SL008644	Somalogic	1	0	-1.1071	0.0527				3.5e-72	4.14e-71	Yes	BST1	4	15704573	15739936	Cis	4	15699793	FAM200B	Yes
rs4263397	BST1	BST1	Q10588	SL008644	Somalogic	1	0	-0.8077	0.0421				5.68e-63	5.16e-62	Yes	BST1	4	15704573	15739936	Cis	4	15739390	BST1	Yes
rs8176741	CADH5	Cadherin-5	P33151	SL002081	Somalogic	1	1.87e-09	0.3389	0.028	1.41e-08	7.78e-08	Yes	4.14e-30	1.44e-29	Yes	CDH5	16	66400533	66438686	Trans	9	136131461	ABO	Yes
rs2146884	CBPB2	TAFI	Q96IY4	SL004015	Somalogic	1	1.3e-05	-0.1568	0.0122	0.0215	0.0364	Yes	3.01e-33	1.27e-32	Yes	CPB2	13	46627321	46679211	Cis	13	46660392	CPB2	No exact match but known proxy hit (r2 > 0.8)
rs1952187	CBPB2	TAFI	Q96IY4	SL004015	Somalogic	1	0	0.1586	0.0107	0.00848	0.0183	Yes	5.01e-42	2.81e-41	Yes	CPB2	13	46627321	46679211	Cis	13	46674909	CPB2	No (using proxy search r2 > 0.8)
rs442319	CCL7	MCP-3	P80098	SL000516	Somalogic	1	0	-0.24	0.0404				5.09e-09	7.7e-09	Yes	CCL7	17	32597240	32599261	Cis	17	32675472	CCL13	Yes
rs8176741	CD209	DC-SIGN	Q9NNX6	SL005157	Somalogic	1	0	0.2908	0.0464				7.65e-10	1.17e-09	Yes	CD209	19	7804879	7812464	Trans	9	136131461	ABO	Yes
rs2519093	CD209	DC-SIGN	Q9NNX6	SL005157	Somalogic	1	0	0.3199	0.0288				5.81e-26	1.67e-25	Yes	CD209	19	7804879	7812464	Trans	9	136141870	ABO	Yes
rs3865444	CD33	Siglec-3	P20138	SL005215	Somalogic	1	0	-0.6654	0.0304				9.42e-77	1.39e-75	Yes	CD33	19	51728320	51747115	Cis	19	51727962	SIGLEC22P	Yes
rs7772063	CFAB	Factor B	P00751		MS	0.852	0.0326	0.1586	0.0471	0.000832	0.00107	Yes	6.88e-13	1.38e-12	Yes	CFB		31895475	31996308	Cis	6	31906334	C2	Yes
rs641153	CFAB	Factor B	P00751	SL000414	Somalogic	1	2.09e-06	0.1653	0.0232	0.00119	0.00329	Yes	3.5e-12	5.98e-12	Yes	CFB		31895475	31996308	Cis	6	31914180	C2	Yes
rs11240396	CNTN2	CNTN2	Q02246	SL008623	Somalogic	1	2.13e-07	0.3109	0.0412				1.83e-13	3.43e-13	Yes	CNTN2	1	205012325	205047627	Cis	1	205205081	DSTYK	Yes
rs9267677	CO4A	C4a	P0C0L4		MS	0.87	0.0249	0.4619	0.1183	0.000112	0.000168	Yes				C4A		31931985	32079643	Cis	6	31892641	C2	Yes
rs433061	CO4A	C4a	P0C0L4		MS	1	0	-1.248	0.1035	9.66e-29	5.79e-28	Yes				C4A		31931985	32079643	Cis	6	32014828	CYP21A2	Yes
rs71623870	CO7	C7	P10643		MS	0.826	0.041	-0.1082	0.0293	0.000256	0.000354	Yes	2.08e-06	2.97e-06	Yes	C7	5	40909354	40983041	Cis	5	40966676	C7	No exact match but known proxy hit (r2 > 0.8)
rs6058363	CPNE1	CPNE1	Q99829	SL011808	Somalogic	1	0	-0.3775	0.1017				0.000227	0.000294	Yes	CPNE1	20	34213953	34252878	Cis	20	34505054	RNU6-937P	Yes
rs4643846	CXL11	I-TAC	O14625	SL003326	Somalogic	0.973	0.00121	0.1758	0.0444				8.44e-05	0.000111	Yes	CXCL11	4	76954835	76962568	Cis	4	76969637	CXCL11	Yes
rs6036551	CYTD	CYTD	P28325	SL008382	Somalogic	1	4.06e-07	0.4521	0.0484				2.63e-19	6.34e-19	Yes	CST5	20	23856572	23860387	Cis	20	23820151	CST2	No (using proxy search r2 > 0.8)
rs7262370	CYTN	CYTN	P01037	SL010456	Somalogic	0.988	0.000487	-0.3403	0.0499				2.41e-11	3.89e-11	Yes	CST1	20	23728190	23731905	Cis	20	23702136	CST2P1	No (using proxy search r2 > 0.8)
rs7262370	CYTT	CYTT	P09228	SL008516	Somalogic	0.352	0.0374	-0.3858	0.0481				6.6e-15	1.37e-14	Yes	CST2	20	23804406	23807368	Cis	20	23702136	CST2P1	No (using proxy search r2 > 0.8)
rs72696900	ECM1	ECM1	Q16610		MS	0.819	0.0487	-0.1301	0.0267	1.59e-06	3.17e-06	Yes	1.35e-22	3.37e-22	Yes	ECM1	1	150480538	150486265	Cis	1	150425256	RPRD2	No exact match but known proxy hit (r2 > 0.8)
rs34964511	ECM1	ECM1	Q16610	SL006550	Somalogic	1	0	0.1645	0.0354	0.567	0.593	No	4.1e-06	5.62e-06	Yes	ECM1	1	150480538	150486265	Cis	1	150298015	MRPS21	No exact match but known proxy hit (r2 > 0.8)
rs71578487	ECM1	ECM1	Q16610	SL006550	Somalogic	1	0	0.1365	0.02	1.66e-05	6.1e-05	Yes	2.18e-11	3.62e-11	Yes	ECM1	1	150480538	150486265	Cis	1	150340059	PRPF3	No exact match but known proxy hit (r2 > 0.8)
rs11802612	ECM1	ECM1	Q16610	SL006550	Somalogic	1	0	0.164	0.0352	0.567	0.593	No	4.1e-06	5.62e-06	Yes	ECM1	1	150480538	150486265	Cis	1	150427279	RPRD2	No exact match but known proxy hit (r2 > 0.8)
rs35094010	ECM1	ECM1	Q16610	SL006550	Somalogic	1	0	0.1638	0.0352	0.575	0.593	No	4.19e-06	5.69e-06	Yes	ECM1	1	150480538	150486265	Cis	1	150449557	RPRD2	No exact match but known proxy hit (r2 > 0.8)
rs17093141	ENTP5	ENTP5	O75356	SL014028	Somalogic	1	0	-0.2175	0.0289				2.33e-13	4.3e-13	Yes	ENTPD5	14	74424713	74486102	Cis	14	74326903	PTGR2	Yes
rs10045403	ERAP1	ARTS1	Q9NZ08	SL007729	Somalogic	1	0	-0.7456	0.0357				1.44e-71	1.55e-70	Yes	ERAP1	5	96096521	96143803	Cis	5	96147733	ERAP1	Yes
rs73193065	ESTD	Esterase D	P10768	SL006378	Somalogic	0.904	0.00507	-0.5893	0.0714				1.14e-15	2.44e-15	Yes	ESD	13	47345391	47371367	Cis	13	47383681	ESD	Yes
rs55785724	FA12	Coagulation factor XII	P00748		MS	0.999	0.000112	0.1463	0.0342	2.41e-05	3.95e-05	Yes				F12	5	176829141	176836577	Cis	5	176817583	SLC34A1	No (using proxy search r2 > 0.8)
rs3093233	FA7	Coagulation Factor VII	P08709	SL000358	Somalogic	1	0	-0.5769	0.0238				1.8e-88	3.53e-87	Yes	F7	13	113760105	113774995	Cis	13	113758130	MCF2L	No (using proxy search r2 > 0.8)
rs3811140	FCN2	FCN2	Q15485	SL006542	Somalogic	1	1.49e-06	-0.3425	0.045				1.23e-13	2.34e-13	Yes	FCN2	9	137772654	137779924	Cis	9	137772111	FCN2	Yes
rs10902652	FCN3	Ficolin-3	O75636	SL002086	Somalogic	1	1.78e-08	-0.1784	0.0566				0.00172	0.00219	Yes	FCN3	1	27695603	27701315	Cis	1	27558522	SNRPEP7	No (using proxy search r2 > 0.8)
rs2210913	FCRL3	FCRL3	Q96P31	SL014088	Somalogic	1	0	0.2655	0.0223				3.5e-29	1.15e-28	Yes	FCRL3	1	157644111	157670647	Cis	1	157668993	FCRL3	Yes
rs2593813	FETUA	a2-HS-Glycoprotein	P02765		MS	1	3.13e-08	-0.1732	0.0273	6.3e-10	1.62e-09	Yes	4.14e-08	6.89e-08	Yes	AHSG	3	186330712	186339107	Cis	3	186332571	AHSG	Yes
rs2593813	FETUA	a2-HS-Glycoprotein	P02765	SL000251	Somalogic	1	5.97e-08	-0.0674	0.0121	6.3e-10	4.62e-09	Yes	4.14e-08	6.1e-08	Yes	AHSG	3	186330712	186339107	Cis	3	186332571	AHSG	Yes
rs7553098	FHR1	Complement factor H-related protein 1 (FHR-1)	Q03591		MS	1	0	-0.9575	0.0721	1.48e-33	1.33e-32	Yes				CFHR1	1	196788887	196801319	Cis	1	196831608	CFHR1	No (using proxy search r2 > 0.8)
rs80092366	FHR1	Complement factor H-related protein 1 (FHR-1)	Q03591		MS	1	0	0.3969	0.1328	0.00298	0.00357	Yes				CFHR1	1	196788887	196801319	Cis	1	196883469	CFHR4	No (using proxy search r2 > 0.8)
rs6657442	FHR2	Complement factor H-related protein 2 (FHR-2)	P36980		MS	1	0	-0.5287	0.0476	4.25e-25	1.91e-24	Yes				CFHR2	1	196788898	196928356	Cis	1	196838060	CFHR1	No (using proxy search r2 > 0.8)
rs12151752	GNLY	Granulysin	P22749	SL000678	Somalogic	1	0	0.4088	0.0321				1.29e-32	5.09e-32	Yes	GNLY	2	85912298	85925977	Cis	2	85934652	GNLY	Yes
rs342706	GPC5	GPC5	P78333	SL012469	Somalogic	1	0	-0.3125	0.0356				2.25e-17	5e-17	Yes	GPC5	13	92050929	93519490	Cis	13	92417058	RNU4ATAC3P	Yes
rs611917	GRN	GRN	P28799	SL007173	Somalogic	1	0	-0.1226	0.0158				3.94e-14	7.75e-14	Yes	GRN	17	42422614	42430470	Trans	1	109815252	CELSR2	Yes
rs10801560	HEMO	Hemopexin	P02790	SL000440	Somalogic	1	0	-0.599	0.0534	0.593	0.593	No	2.1e-26	6.34e-26	Yes	HPX	11	6452279	6463847	Trans	1	196714600	CFH	No exact match but known proxy hit (r2 > 0.8)
rs13125686	HGFA	HGFA	Q04756	SL006512	Somalogic	1	0	-0.8238	0.0543	0.324	0.396	No	1.49e-43	9.23e-43	Yes	HGFAC	4	3443614	3451211	Cis	4	3471327	HGFAC	No (using proxy search r2 > 0.8)
rs34071734	HGFL	MSP	P26927		MS	1	0	-0.959	0.0703	5.98e-35	1.08e-33	Yes	5.03e-40	2.52e-39	Yes	MST1	3	49721380	49726934	Cis	3	49425004	RHOA-IT1	No (using proxy search r2 > 0.8)
rs13062429	HGFL	MSP	P26927		MS	1	0	-0.4314	0.0391	8.32e-25	3e-24	Yes	1.98e-88	1.98e-87	Yes	MST1	3	49721380	49726934	Cis	3	49559485	DAG1	No exact match but known proxy hit (r2 > 0.8)
rs1800668	HGFL	MSP	P26927	SL005202	Somalogic	1	0	-1.2981	0.0533	6.54e-25	1.44e-23	Yes	4.04e-89	9.54e-88	Yes	MST1	3	49721380	49726934	Cis	3	49395757	GPX1	No exact match but known proxy hit (r2 > 0.8)
rs56116382	HGFL	MSP	P26927	SL005202	Somalogic	1	1.33e-09	-1.3284	0.0735	3.29e-22	3.61e-21	Yes	1.53e-57	1.13e-56	Yes	MST1	3	49721380	49726934	Cis	3	49606188	BSN-AS2	No (using proxy search r2 > 0.8)
rs66965282	HRG	HRG	P04196		MS	1	1.15e-06	0.3856	0.0739	2.94e-07	6.61e-07	Yes	4.48e-27	1.49e-26	Yes	HRG	3	186378005	186396029	Cis	3	186358768	FETUB	No exact match but known proxy hit (r2 > 0.8)
rs72625027	HRG	HRG	P04196	SL006448	Somalogic	1	0	0.3668	0.0252	8.08e-08	3.55e-07	Yes	1.09e-40	5.35e-40	Yes	HRG	3	186378005	186396029	Cis	3	186388810	HRG	No (using proxy search r2 > 0.8)
rs738035	I17RA	IL-17 sR	Q96F46	SL004850	Somalogic	1	9.47e-08	-0.273	0.0282				1.4e-20	3.67e-20	Yes	IL17RA	22	17565844	17596583	Cis	22	17594886	IL17RA	Yes
rs35518479	I17RB	IL-17B R	Q9NRM6	SL005174	Somalogic	0.758	0.0102	0.222	0.0498				9.98e-06	1.34e-05	Yes	IL17RB	3	53880607	53899827	Cis	3	53873814	CHDH	Yes
rs12972990	ICAM1	sICAM-1	P05362	SL002922	Somalogic	1	0	-0.5754	0.0199				4.85e-112	1.43e-110	Yes	ICAM1	19	10381511	10397291	Cis	19	10406431	ICAM5	Yes
rs12972990	ICAM5	sICAM-5	Q9UMF0	SL005169	Somalogic	0.999	5.34e-05	0.201	0.0211				5.2e-20	1.31e-19	Yes	ICAM5	19	10400657	10407454	Cis	19	10406431	ICAM5	Yes
rs10017289	IDUA	IDUA	P35475	SL010368	Somalogic	0.996	0.000214	0.1867	0.0267				8.63e-12	1.46e-11	Yes	IDUA	4	980785	998316	Cis	4	943534	TMEM175	Yes
rs3836108	IL18R	IL-18 Ra	Q13478	SL004152	Somalogic	1	5.41e-06	0.2901	0.0261				4.35e-26	1.28e-25	Yes	IL18R1	2	102927989	103015218	Cis	2	103037742	MIR4772	Yes
rs724608	IL1AP	IL-1 R AcP	Q9NPH3	SL004588	Somalogic	1	0	0.6724	0.0229				4.84e-114	1.9e-112	Yes	IL1RAP	3	190231840	190375843	Cis	3	190348810	GCNT1P3	Yes
rs562966	IL25	IL-17E	Q9H293	SL004351	Somalogic	1	0	0.494	0.0334				8.69e-42	4.46e-41	Yes	IL25	14	23842018	23845612	Trans	11	120076116	TRIM29	Yes
rs4845372	IL6RA	IL-6 sRa	P08887	SL001943	Somalogic	1	0	0.3669	0.0161				2.61e-81	4.4e-80	Yes	IL6R	1	154377669	154441926	Cis	1	154415396	IL6R	Yes
rs6543119	ILRL1	IL-1 R4	Q01638	SL004146	Somalogic	1	0	-0.414	0.0333				2.41e-31	8.89e-31	Yes	IL1RL1	2	102927962	102968497	Cis	2	102963072	IL1RL1	Yes
rs2519093	INSR	IR	P06213	SL004125	Somalogic	0.296	0.0431	-0.2601	0.0347				2.64e-13	4.73e-13	Yes	INSR	19	7112266	7294045	Trans	9	136141870	ABO	Yes
rs736408	ITIH3	Inter-alpha-trypsin inhibitor heavy chain H3	Q06033		MS	0.972	0.00335	0.158	0.0326	1.76e-06	3.17e-06	Yes				ITIH3	3	52828784	52843025	Cis	3	52835354	ITIH3	No (using proxy search r2 > 0.8)
rs5511	KAIN	Kallistatin	P29622	SL004876	Somalogic	1	7.93e-10	0.132	0.0125	0.00235	0.00574	Yes	1.05e-23	2.82e-23	Yes	SERPINA4	14	95027428	95036250	Cis	14	95033595	SERPINA4	Yes
rs7091871	KCC1A	CAMK1	Q14012	SL010489	Somalogic	1	3.09e-07	0.5469	0.0438				1.13e-31	4.28e-31	Yes	CAMK1	3	9799026	9811676	Trans	10	101810304	CPN1	Yes
rs10425377	KLK11	Kallikrein 11	Q9UBX7	SL002763	Somalogic	1	4.6e-09	-0.2532	0.0294				8.58e-17	1.88e-16	Yes	KLK11	19	51525472	51531295	Cis	19	51523002	KLK10	Yes
rs80177406	KLKB1	Prekallikrein	P03952	SL000545	Somalogic	0.986	0.000626	0.0794	0.0168	0.011	0.0202	Yes	2.82e-06	4.01e-06	Yes	KLKB1	4	187130133	187179625	Cis	4	187166024	KLKB1	No (using proxy search r2 > 0.8)
rs1621816	KNG1	Kininogen HMW	P01042	SL017189	Somalogic	1	0	-0.2207	0.0294	0.159	0.206	No	2.55e-13	4.64e-13	Yes	KNG1	3	186435065	186461743	Cis	3	186439173	KNG1	Yes
rs6741488	KYNU	KYNU	Q16719	SL013969	Somalogic	1	8.89e-07	-0.3712	0.0386				2.59e-20	6.64e-20	Yes	KYNU	2	143635067	143799890	Cis	2	143793701	KYNU	Yes
rs17407229	LEPR	sLeptin R	P48357	SL003184	Somalogic	1	0	-1.2841	0.0384				8.78e-134	5.18e-132	Yes	LEPR	1	65886248	66107242	Cis	1	66155972	LEPR	Yes
rs12978588	LIRB1	ILT-2	Q8NHL6	SL005190	Somalogic	1	0	-0.7708	0.0521				8.28e-42	4.44e-41	Yes	LILRB1		55007650	55148979	Cis	19	55118872	LILRA1	Yes
rs2519093	LYAM2	sE-Selectin	P16581	SL001945	Somalogic	1	0	-0.5744	0.0301				1.79e-62	1.51e-61	Yes	SELE	1	169691781	169733846	Trans	9	136141870	ABO	Yes
rs71094714	LYSC	Lysozyme	P61626	SL000510	Somalogic	1	3.18e-06	-0.1483	0.0161	0.00916	0.0183	Yes	7.88e-19	1.82e-18	Yes	LYZ	12	69742121	69748014	Cis	12	69790495	RN7SL804P	Yes
rs1926447	MAPK3	MAPKAPK3	Q16644	SL004765	Somalogic	1	5.16e-07	0.537	0.0504				3.43e-24	9.42e-24	Yes	MAPKAPK3	3	50648951	50686720	Trans	13	46629944	ZC3H13	Yes
rs10508975	MBL2	MBL	P11226	SL004516	Somalogic	1	0	-0.7493	0.0403				4.27e-60	3.36e-59	Yes	MBL2	10	54525140	54531460	Cis	10	54516331	MBL2	Yes
rs4935347	MBL2	MBL	P11226	SL004516	Somalogic	1	0	-0.8687	0.0549				1.1e-46	7.18e-46	Yes	MBL2	10	54525140	54531460	Cis	10	54540783	MBL2	Yes
rs9263692	MICA	MICA	Q29983	SL005199	Somalogic	1	0	-0.3324	0.0655				5.34e-07	7.68e-07	Yes	MICA		31357610	31427049	Cis	6	31093093	CDSN	No (using proxy search r2 > 0.8)
rs3094005	MICB	MICB	Q29980	SL005200	Somalogic	0.993	0.000286	-0.4575	0.0584				2.45e-14	4.99e-14	Yes	MICB		31447882	31555259	Cis	6	31465047	MICB	Yes
rs72625027	MP2K4	MP2K4	P45985	SL007237	Somalogic	1	3.12e-09	0.3978	0.0342				4.44e-28	1.42e-27	Yes	MAP2K4	17	11924141	12047147	Trans	3	186388810	HRG	Yes
rs7625980	MP2K4	MP2K4	P45985	SL007237	Somalogic	1	0	-0.3904	0.0295				8.73e-35	3.96e-34	Yes	MAP2K4	17	11924141	12047147	Trans	3	186393547	HRG	Yes
rs3777411	MPRI	IGF-II receptor	P11717	SL003679	Somalogic	0.999	4.56e-05	0.1705	0.0251				3.18e-11	5.07e-11	Yes	IGF2R	6	160390131	160534539	Cis	6	160476945	AIRN	Yes
rs4508917	NAAA	ASAHL	Q02083	SL008611	Somalogic	1	0	-0.3422	0.0459				3.5e-13	6.17e-13	Yes	NAAA	4	76831809	76862204	Cis	4	76946097	CXCL10	Yes
rs6672057	PA2GA	NPS-PLA2	P14555	SL002528	Somalogic	1	2.14e-05	0.2271	0.028				3.13e-15	6.59e-15	Yes	PLA2G2A	1	20301925	20306932	Cis	1	20293791	RN7SL304P	Yes
rs11216284	PCSK7	PCSK7	Q16549	SL014069	Somalogic	1	0	-0.3919	0.0317				4.21e-31	1.51e-30	Yes	PCSK7	11	117075053	117103241	Cis	11	117003060	SIK3	Yes
rs740751	PGFRB	PDGF Rb	P09619	SL004155	Somalogic	1	0	-0.6472	0.0429				2.82e-43	1.66e-42	Yes	PDGFRB	5	149493400	149535435	Cis	5	149515888	PDGFRB	Yes
rs112297981	PGFRB	PDGF Rb	P09619	SL004155	Somalogic	1	0	-0.4304	0.0581				4.92e-13	8.54e-13	Yes	PDGFRB	5	149493400	149535435	Cis	5	149525732	PDGFRB	Yes
rs854572	PON1	paraoxonase 1	P27169		MS	1	1.23e-05	0.2703	0.0402	6.35e-11	1.9e-10	Yes	0.525	0.584	No	PON1	7	94926988	95025673	Cis	7	94954696	PPP1R9A	Yes
rs72774504	PPAC	PPAC	P24666	SL008063	Somalogic	1	0	-0.3942	0.1469				0.00753	0.00935	Yes	ACP1	2	264140	278283	Cis	2	271703	SH3YL1	Yes
rs6721594	PPAC	PPAC	P24666	SL008063	Somalogic	1	0	0.9534	0.0594				1.05e-47	7.28e-47	Yes	ACP1	2	264140	278283	Cis	2	305203	FAM150B	Yes
rs141091409	PROC	Protein C	P04070	SL000048	Somalogic	0.43	0.0321	0.1811	0.0198	2.09e-05	6.56e-05	Yes	1.39e-18	3.16e-18	Yes	PROC	2	128176003	128186822	Trans	20	33739915	PROCR	No exact match but known proxy hit (r2 > 0.8)
rs1047586	RARR2	TIG2	Q99969	SL005152	Somalogic	0.957	0.00162	0.1122	0.0164	0.028	0.044	Yes	2.3e-11	3.77e-11	Yes	RARRES2	7	150035408	150038763	Cis	7	150035459	LRRC61	No exact match but known proxy hit (r2 > 0.8)
rs4609582	SAA1	SAA	P0DJI8	SL000572	Somalogic	1	0	1.6447	0.0797				2.67e-70	2.63e-69	Yes	SAA1	11	18287721	18291524	Cis	11	18277763	ST13P5	Yes
rs11024616	SAA1	SAA	P0DJI8	SL000572	Somalogic	1	0	1.9994	0.0944				5.04e-73	6.61e-72	Yes	SAA1	11	18287721	18291524	Cis	11	18327324	HPS5	Yes
rs2227735	SEM3A	Semaphorin 3A	Q14563	SL010379	Somalogic	0.983	0.000945	-0.1042	0.0321				0.00124	0.00159	Yes	SEMA3A	7	83585093	84122040	Trans	17	26693258	MIR4723	Yes
rs7259861	SIG14	SIG14	Q08ET2	SL014292	Somalogic	1	0	-1.2238	0.0913				1.27e-35	6e-35	Yes	SIGLEC14	19	52145806	52150054	Cis	19	52160743	RPL7P51	Yes
rs8101887	SIGL6	Siglec-6	O43699	SL005217	Somalogic	1	0	0.2317	0.0298				3.78e-14	7.57e-14	Yes	SIGLEC6	19	52022779	52035110	Cis	19	52029477	SIGLEC6	Yes
rs2075803	SIGL9	Siglec-9	Q9Y336	SL005219	Somalogic	1	0	3.7559	0.0741				4.9e-208	5.79e-206	Yes	SIGLEC9	19	51628165	51639908	Cis	19	51628529	SIGLEC18P	Yes
rs489286	SLAF7	SLAF7	Q9NQ25	SL016928	Somalogic	0.997	0.000143	-0.5564	0.0465				1.97e-29	6.65e-29	Yes	SLAMF7	1	160709037	160724611	Cis	1	160722550	SLAMF7	Yes
rs11588694	SLAF7	SLAF7	Q9NQ25	SL016928	Somalogic	0.999	8.52e-05	-0.7882	0.0722				3.42e-25	9.61e-25	Yes	SLAMF7	1	160709037	160724611	Cis	1	160845485	ITLN1	Yes
rs7257537	SPIT2	SPINT2	O43291	SL001897	Somalogic	1	0	-0.3267	0.0251				6.81e-34	2.97e-33	Yes	SPINT2	19	38734675	38783254	Cis	19	38806772	YIF1B	Yes
rs7681694	SPRL1	SPARCL1	Q14515	SL005488	Somalogic	0.992	0.000366	0.1437	0.0187				7.54e-14	1.46e-13	Yes	SPARCL1	4	88394487	88452213	Cis	4	88462729	SPARCL1	Yes
rs3806701	TDGF1	Cripto	P13385	SL005155	Somalogic	1	0	0.1256	0.0221				2.03e-08	3.03e-08	Yes	TDGF1	3	46616045	46668033	Cis	3	46617337	LRRC2	Yes
rs2685413	TENA	Tenascin	P24821	SL003198	Somalogic	0.936	0.0036	0.151	0.0287				2.06e-07	3e-07	Yes	TNC	9	117782806	117880536	Trans	8	27810577	SCARA5	Yes
rs111608821	TENA	Tenascin	P24821	SL003198	Somalogic	1	1.42e-07	0.2877	0.0304				9.13e-20	2.24e-19	Yes	TNC	9	117782806	117880536	Cis	9	117781383	TNFSF8	No (using proxy search r2 > 0.8)
rs8176741	TIE1	sTie-1	P35590	SL003199	Somalogic	1	2.7e-05	0.2828	0.0306				6.09e-19	1.44e-18	Yes	TIE1	1	43766664	43788779	Trans	9	136131461	ABO	Yes
rs5994618	TIMP3	TIMP-3	P35625	SL003043	Somalogic	1	0	0.2	0.0426				3.41e-06	4.79e-06	Yes	TIMP3	22	33197687	33259030	Cis	22	33151639	TIMP3	No (using proxy search r2 > 0.8)
rs129303	TIMP3	TIMP-3	P35625	SL003043	Somalogic	1	0	0.1519	0.0711				0.0332	0.04	Yes	TIMP3	22	33197687	33259030	Cis	22	33158361	TIMP3	No exact match but known proxy hit (r2 > 0.8)
rs135151	TIMP3	TIMP-3	P35625	SL003043	Somalogic	1	0	0.1519	0.0712				0.0332	0.04	Yes	TIMP3	22	33197687	33259030	Cis	22	33173055	TIMP3	No exact match but known proxy hit (r2 > 0.8)
rs13062429	TXD12	TXD12	O95881	SL016128	Somalogic	0.999	9.89e-05	0.1146	0.0278				4.23e-05	5.61e-05	Yes	TXNDC12	1	52485803	52521843	Trans	3	49559485	DAG1	Yes
rs34519883	TXD12	TXD12	O95881	SL016128	Somalogic	1	0	-0.6232	0.0489				9.53e-33	3.88e-32	Yes	TXNDC12	1	52485803	52521843	Trans	3	49575831	DAG1	Yes
rs4349809	VEGFA	VEGF121	P15692	SL003310	Somalogic	1	0	-0.1103	0.0369				0.00294	0.00369	Yes	VEGFA	6	43737921	43754224	Cis	6	43924830	C6orf223	Yes
rs10804679	VGFR3	VEGF sR3	P35916	SL003322	Somalogic	1	3.88e-08	0.2497	0.0219				4.49e-27	1.39e-26	Yes	FLT4	5	180028506	180076624	Trans	3	98315556	CPOX	Yes
rs9303566	WFKN2	WFKN2	Q8TEU8	SL010391	Somalogic	1	3.28e-05	0.1601	0.0241				7.97e-11	1.25e-10	Yes	WFIKKN2	17	48912011	48919709	Cis	17	48922281	WFIKKN2	Yes
rs4756623	XRCC6	Ku70	P12956	SL004301	Somalogic	0.538	0.0143	0.1175	0.0508				0.0211	0.026	Yes	XRCC6	22	42017123	42060044	Trans	11	40906878	RNU6-365P	No (using proxy search r2 > 0.8)
