## Supplementary material for "A fully joint Bayesian quantitative trait locus mapping of human protein abundance in plasma": S4 Table

### Sheet: S4 - overlap with public pQTLs
Novelty	SNP	Protein	Protein name	UniProt ID	Protein SOMAID	Platform	Type	Gene names	Studies	Nb of studies	Proxy search r2 > 0.8	Isoform
No	rs10042825	BGH3	BGH3	Q15582	SL006544	Somalogic	Cis	TGFBI BIGH3	Sun B, P=5.25e-70	1	rs34098140; Sun B, P=2.45e-62 # rs10463536; Sun B, P=2.69e-60 # rs111308112; Sun B, P=3.31e-63 # rs55821461; Sun B, P=1.95e-64 # rs2282790; Sun B, P=3.47e-61 # rs4141306; Sun B, P=8.51e-66 # rs2107331; Sun B, P=7.94e-67 # rs7719624; Sun B, P=4.79e-68 # rs2282791; Sun B, P=1.86e-68 # rs1989972; Sun B, P=3.72e-67 # rs916951; Sun B, P=7.94e-77 # rs13159365; Sun B, P=5.01e-78 # rs17689879; Sun B, P=6…
No	rs73224656	BST1	BST1	Q10588	SL008644	Somalogic	Cis	BST1	Sun B, P=0	1	rs17385861; Sun B, P=0 # rs73237171; Sun B, P=0 # rs17385951; Sun B, P=0 # rs17476879; Sun B, P=0 # rs17385985; Sun B, P=0 # rs73237172; Sun B, P=0 # rs73237182; Sun B, P=0 # rs4279202; Sun B, P=0 # rs56094420; Sun B, P=0 # rs73237198; Sun B, P=0 # rs74799497; Sun B, P=0 # rs73239165; Sun B, P=0 # rs73239167; Sun B, P=0 # rs73239174; Sun B, P=0 # rs73239175; Sun B, P=0 # rs115494850; Sun B, P=0 #…
No	rs4263397	BST1	BST1	Q10588	SL008644	Somalogic	Cis	BST1	Sun B, P=0	1	rs9291637; Sun B, P=0 # rs35022883; Sun B, P=0 # rs6449168; Sun B, P=0 # rs4266290; Sun B, P=0 # rs4403048; Sun B, P=0 # rs4613561; Sun B, P=0 # rs2103; Suhre K, P=1.27e-77; Sun B, P=0 # rs997250; Sun B, P=0
No	rs8176741	CADH5	Cadherin-5	P33151	SL002081	Somalogic	Trans	CDH5	Sun B, P=2.14e-152	1	rs7470777; Sun B, P=1.35e-123 # rs7467847; Sun B, P=1.82e-125 # rs9411365; Sun B, P=1.74e-107 # rs11244049; Sun B, P=7.59e-128 # rs12216891; Sun B, P=7.59e-126 # rs10901252; Sun B, P=6.61e-143 # rs77693339; Sun B, P=3.55e-146 # rs10793962; Sun B, P=1.1e-151 # rs8176759; Sun B, P=1.15e-152 # rs1137827; Sun B, P=1.7e-151 # chr9:136130741; Sun B, P=5.5e-152 # rs8176749; Suhre K, P=6.12e-53; Sun B, P…
Partially - no exact match	rs2146884	CBPB2	TAFI	Q96IY4	SL004015	Somalogic	Cis	CPB2			rs2296642; Suhre K, P=4.48e-55
Yes - no proxy r2 > 0.8	rs1952187	CBPB2	TAFI	Q96IY4	SL004015	Somalogic	Cis	CPB2
No	rs442319	CCL7	MCP-3	P80098	SL000516	Somalogic	Cis	CCL7 MCP3 SCYA6 SCYA7	Suhre K, P=1.54e-56; Sun B, P=1.02e-58	2	rs11575057; Suhre K, P=4.17e-59; Sun B, P=1.26e-67 # rs11575059; Sun B, P=1.12e-67 # rs11575060; Sun B, P=5.62e-68 # rs1897354; Sun B, P=1.32e-67 # rs147685923; Sun B, P=6.46e-68 # rs3138040; Sun B, P=1.74e-66 # rs3138041; Sun B, P=1.66e-67 # rs4794998; Sun B, P=1.15e-68 # rs4794999; Sun B, P=4.07e-68 # rs12453915; Sun B, P=6.03e-68 # rs1821141; Sun B, P=4.68e-66 # rs1821140; Sun B, P=1.1e-67 # r…
No	rs8176741	CD209	DC-SIGN	Q9NNX6	SL005157	Somalogic	Trans	CD209 CLEC4L	Sun B, P=6.61e-62	1	rs7470777; Sun B, P=1e-50 # rs7467847; Sun B, P=2.69e-51 # rs9411365; Sun B, P=3.63e-43 # rs11244049; Sun B, P=1.12e-53 # rs12216891; Sun B, P=9.12e-57 # rs10901252; Sun B, P=2.4e-59 # rs77693339; Sun B, P=7.76e-60 # rs10793962; Sun B, P=1.07e-62 # rs8176759; Sun B, P=6.31e-63 # rs1137827; Sun B, P=4.68e-62 # chr9:136130741; Sun B, P=5.89e-61 # rs8176749; Suhre K, P=5.18e-19; Sun B, P=7.08e-62 # …
No	rs2519093	CD209	DC-SIGN	Q9NNX6	SL005157	Somalogic	Trans	CD209 CLEC4L	Sun B, P=1.17e-171	1	chr9:136149399; Sun B, P=2.63e-169 # rs532436; Sun B, P=6.92e-171 # chr9:136151579; Sun B, P=1.48e-169 # rs635634; Sun B, P=2.19e-168 # chr9:136138765; Sun B, P=6.17e-170 # rs8176643; Sun B, P=1.26e-162 # rs115478735; Sun B, P=1.35E-167 # rs600038; Sun B, 5.75e-129 # rs651007; Suhre K, P=5.286e-38 # rs579459; Sun B, P=1.17e-127
No	rs3865444	CD33	Siglec-3	P20138	SL005215	Somalogic	Cis	CD33 SIGLEC3	Sun B, P=0	1	rs12459419; Suhre K, P=2.86e-165; Sun B, P=0 # rs12459419; Lourdusamy, P=5.85e-09 # rs7245846; Sun B, P=1.09999999999979e-311 # rs7245846; Lourdusamy, P=2.08e-08 # rs35408798; Sun B, P=9.99999998481684e-316 # rs33978622; Sun B, P=0 # rs33978622; Lourdusamy, P=8.67e-08 # rs34813869; Sun B, P=9.55000000452161e-316 # rs34813869; Lourdusamy, P=2.15e-07 # rs1354106; Sun B, P=9.76999999993861e-314 # rs…
No	rs3865444	CD33	Siglec-3	P20138	SL005215	Somalogic	Cis	CD33 SIGLEC3	Lourdusamy, P=5.06e-09	1	rs12459419; Suhre K, P=2.86e-165; Sun B, P=0 # rs12459419; Lourdusamy, P=5.85e-09 # rs7245846; Sun B, P=1.09999999999979e-311 # rs7245846; Lourdusamy, P=2.08e-08 # rs35408798; Sun B, P=9.99999998481684e-316 # rs33978622; Sun B, P=0 # rs33978622; Lourdusamy, P=8.67e-08 # rs34813869; Sun B, P=9.55000000452161e-316 # rs34813869; Lourdusamy, P=2.15e-07 # rs1354106; Sun B, P=9.76999999993861e-314 # rs…
No	rs7772063	CFAB	Factor B	P00751		MS	Cis	CFB BF BFD	Sun B, P=8.91e-18	1	rs1042663; Suhre K, P=4.9e-19; Sun B, P=5.37e-18 # rs2507953; Sun B, P=6.03e-18 # rs7754520; Sun B, P=5.62e-18 # rs654727; Sun B, P=5.62e-18 # rs550605; Sun B, P=5.01e-18 # rs653414; Suhre K, P=3.4e-19; Sun B, P=4.9e-18 # rs497239; Sun B, P=5.62e-18 # rs609061; Sun B, P=4.79e-18 # rs2242572; Sun B, P=4.47e-18 # rs547154; Suhre K, P=1.79e-19; Sun B, P=6.17e-18 # rs641153; Sun B, P=7.41e-18 # rs541…
No	rs641153	CFAB	Factor B	P00751	SL000414	Somalogic	Cis	CFB BF BFD	Sun B, P=7.41e-18	1	rs1042663; Suhre K, P=4.9e-19; Sun B, P=5.37e-18 # rs2507953; Sun B, P=6.03e-18 # rs7772063; Sun B, P=8.91e-18 # rs7754520; Sun B, P=5.62e-18 # rs654727; Sun B, P=5.62e-18 # rs550605; Sun B, P=5.01e-18 # rs653414; Suhre K, P=3.4e-19; Sun B, P=4.9e-18 # rs497239; Sun B, P=5.62e-18 # rs609061; Sun B, P=4.79e-18 # rs2242572; Sun B, P=4.47e-18 # rs547154; Suhre K, P=1.79e-19; Sun B, P=6.17e-18 # rs54…
No	rs11240396	CNTN2	CNTN2	Q02246	SL008623	Somalogic	Cis	CNTN2 AXT TAG1 TAX1	Sun B, P=7.24e-82	1	rs3753855; Sun B, P=1.7e-83 # rs3820338; Sun B, P=1.45e-84 # rs10664521; Sun B, P=6.46e-85 # rs10900443; Sun B, P=1.66e-87 # rs10900444; Sun B, P=3.55e-92 # rs7518906; Sun B, P=5.62e-88 # rs7523477; Sun B, P=1.66e-87 # rs4951168; Suhre K, P=2.14e-39; Sun B, P=2.4e-87 # rs61060413; Sun B, P=3.39e-88 # rs2197909; Sun B, P=1.7e-87 # rs7537322; Sun B, P=1.78e-87 # rs12409915; Sun B, P=9.77e-88 # rs75…
No	rs9267677	CO4A	C4a	P0C0L4		MS	Cis	C4A CO4 CPAMD2	Suhre K, P=3.31e-06; Sun B, P=8.51e-08	2	rs17207867; Sun B, P=2.34e-19
No	rs433061	CO4A	C4a	P0C0L4		MS	Cis	C4A CO4 CPAMD2	Sun B, P=2.75e-34	1	rs3132450; Sun B, P=1.51e-33 # rs3117582; Suhre K, P=7.41e-07; Sun B, P=1.07e-33 # rs3117581; Sun B, P=6.17e-34 # rs3132449; Sun B, P=4.9e-34 # rs9267531; Sun B, P=4.07e-34 # rs9267539; Sun B, P=1.29e-33 # rs9267544; Sun B, P=1.82e-33 # rs9267549; Sun B, P=1.15e-33 # rs3131383; Suhre K, P=1.95e-07; Sun B, P=1.58e-34 # rs3101018; Sun B, P=3.89e-34 # rs3131381; Sun B, P=1.41e-34 # rs3131380; Sun B,…
Partially - no exact match	rs71623870	CO7	C7	P10643		MS	Cis	C7			rs13157656; Suhre K, P=1.27e-16
No	rs6058363	CPNE1	CPNE1	Q99829	SL011808	Somalogic	Cis	CPNE1 CPN1	Sun B, P=4.37e-57	1	rs3841688; Sun B, P=4.07e-63 # rs6058281; Sun B, P=9.77e-64 # rs6060515; Sun B, P=8.13e-64 # rs111684926; Sun B, P=1.62e-63 # rs6058282; Sun B, P=5.89e-65 # rs6060516; Sun B, P=1.86e-63 # rs36077529; Sun B, P=1.38e-64 # rs7266438; Sun B, P=1.95e-64 # rs6058283; Sun B, P=1.26e-64 # rs6060518; Sun B, P=1.55e-64 # rs6060519; Sun B, P=1.95e-64 # rs6058285; Sun B, P=3.72e-64 # rs6579255; Suhre K, P=3e…
No	rs4643846	CXL11	I-TAC	O14625	SL003326	Somalogic	Cis	CXCL11 ITAC SCYB11 SCYB9B	Sun B, P=5.13e-19	1	rs10336; Sun B, P=9.12e-21 # rs10031452; Sun B, P=2.4e-21 # rs6532083; Sun B, P=8.51e-21 # rs17288671; Sun B, P=6.46e-21 # rs1554013; Sun B, P=1.55e-20 # rs4318674; Sun B, P=1.17e-20 # rs6532086; Sun B, P=7.94e-20 # rs10000130; Sun B, P=4.27e-21 # rs7670789; Sun B, P=2.14e-20 # rs10014837; Sun B, P=2.69e-20 # rs8878; Sun B, P=2.29e-20 # rs34836828; Sun B, P=4.47e-20 # rs3921; Sun B, P=2.19e-20 # …
Yes - no proxy r2 > 0.8	rs6036551	CYTD	CYTD	P28325	SL008382	Somalogic	Cis	CST5
Yes - no proxy r2 > 0.8	rs7262370	CYTN	CYTN	P01037	SL010456	Somalogic	Cis	CST1
Yes - no proxy r2 > 0.8	rs7262370	CYTT	CYTT	P09228	SL008516	Somalogic	Cis	CST2
Partially - no exact match	rs72696900	ECM1	ECM1	Q16610		MS	Cis	ECM1			rs832622; Suhre K, P=3.91e-95 # rs13294; Suhre K, P=7.73e-102
Partially - no exact match	rs34964511	ECM1	ECM1	Q16610	SL006550	Somalogic	Cis	ECM1			rs12724450; Suhre K, P=1.55e-12
Partially - no exact match	rs71578487	ECM1	ECM1	Q16610	SL006550	Somalogic	Cis	ECM1			rs7512552; Suhre K, P=7.27e-49
Partially - no exact match	rs11802612	ECM1	ECM1	Q16610	SL006550	Somalogic	Cis	ECM1			rs12724450; Suhre K, P=1.55e-12
Partially - no exact match	rs35094010	ECM1	ECM1	Q16610	SL006550	Somalogic	Cis	ECM1			rs12724450; Suhre K, P=1.55e-12
No	rs17093141	ENTP5	ENTP5	O75356	SL014028	Somalogic	Cis	ENTPD5 CD39L4 PCPH	Sun B, P=1.17e-43	1	rs72627104; Sun B, P=6.76e-42 # rs28548133; Sun B, P=1.66e-41 # rs45559033; Sun B, P=1.35e-42 # rs17093474; Sun B, P=4.17e-44 # rs113634161; Sun B, P=1.35e-42 # rs72627116; Sun B, P=1.41e-42 # rs72627117; Sun B, P=1.41e-42 # rs72627119; Sun B, P=1.17e-42 # rs59613763; Sun B, P=1.41e-42 # rs57067992; Sun B, P=1.55e-42 # rs112341182; Sun B, P=1.41e-42 # rs58204112; Sun B, P=5.89e-43 # rs2302139; Su…
No	rs10045403	ERAP1	ARTS1	Q9NZ08	SL007729	Somalogic	Cis	ERAP1 APPILS ARTS1 KIAA0525 UNQ584/PRO1154	Sun B, P=1.16999685591666e-319	1	rs35136; Sun B, P=3.31e-280
No	rs73193065	ESTD	Esterase D	P10768	SL006378	Somalogic	Cis	ESD	Sun B, P=1.26e-86	1	rs56218842; Sun B, P=7.94e-84 # rs1216987; Sun B, P=5.25e-86 # rs1216988; Sun B, P=2.95e-88 # rs61510347; Sun B, P=7.08e-86 # rs8192892; Sun B, P=1e-87 # rs1341748; Sun B, P=9.33e-88 # rs2298087; Sun B, P=3.63e-87 # rs1216956; Sun B, P=1.55e-88 # rs1216955; Sun B, P=2.82e-86 # rs9778; Sun B, P=8.71e-88 # rs2275680; Sun B, P=5.62e-88 # rs73193055; Sun B, P=8.32e-85 # rs8192888; Sun B, P=9.77e-89 #…
Yes - no proxy r2 > 0.8	rs55785724	FA12	Coagulation factor XII	P00748		MS	Cis	F12
Yes - no proxy r2 > 0.8	rs3093233	FA7	Coagulation Factor VII	P08709	SL000358	Somalogic	Cis	F7				Coagulation Factor X, Sun B, p=1.66e-07; Coagulation Factor Xa, Sun B, p=3.63e-06
No	rs3811140	FCN2	FCN2	Q15485	SL006542	Somalogic	Cis	FCN2 FCNL	Sun B, P=2.88e-46	1	rs73565960; Sun B, P=4.57e-55 # rs7865453; Sun B, P=4.68e-53 # rs7032741; Sun B, P=1.32e-54 # rs73565971; Sun B, P=1.02e-55 # rs73565973; Sun B, P=5.89e-55 # rs73565979; Sun B, P=1.07e-55 # rs12684512; Sun B, P=1.17e-55 # rs12684723; Sun B, P=9.77e-56
Yes - no proxy r2 > 0.8	rs10902652	FCN3	Ficolin-3	O75636	SL002086	Somalogic	Cis	FCN3 FCNH HAKA1
No	rs2210913	FCRL3	FCRL3	Q96P31	SL014088	Somalogic	Cis	FCRL3 FCRH3 IFGP3 IRTA3 SPAP2	Sun B, P=2.51e-112	1	rs6681271; Sun B, P=1.29e-111 # rs7522061; Suhre K, P=5.37e-57; Sun B, P=1.86e-111 # rs2210912; Sun B, P=2.04e-111 # rs3761959; Sun B, P=2.09e-112 # rs945635; Sun B, P=1.95e-112 # rs7528684; Sun B, P=1.38e-112 # rs2317230; Sun B, P=8.13e-94 # rs2317231; Sun B, P=3.8e-86
No	rs2593813	FETUA	a2-HS-Glycoprotein	P02765		MS	Cis	AHSG FETUA PRO2743	Sun B, P=1.23e-129	1	rs2518134; Sun B, P=4.9e-130 # rs4917; Sun B, P=6.92e-123 # rs1900618; Suhre K, P=8.66e-33; Sun B, P=5.89e-123 # rs4918; Sun B, P=2.88e-122 # rs7635884; Sun B, P=4.9e-123 # rs13073106; Sun B, P=5.25e-122 # rs2518134; Sun B, P=4.9e-130 # rs4917; Sun B, P=6.92e-123 # rs1900618; Suhre K, P=8.66e-33; Sun B, P=5.89e-123 # rs4918; Sun B, P=2.88e-122 # rs7635884; Sun B, P=4.9e-123 # rs13073106; Sun B, P…
No	rs2593813	FETUA	a2-HS-Glycoprotein	P02765	SL000251	Somalogic	Cis	AHSG FETUA PRO2743	Sun B, P=1.23e-129	1	rs2518134; Sun B, P=4.9e-130 # rs4917; Sun B, P=6.92e-123 # rs1900618; Suhre K, P=8.66e-33; Sun B, P=5.89e-123 # rs4918; Sun B, P=2.88e-122 # rs7635884; Sun B, P=4.9e-123 # rs13073106; Sun B, P=5.25e-122 # rs2518134; Sun B, P=4.9e-130 # rs4917; Sun B, P=6.92e-123 # rs1900618; Suhre K, P=8.66e-33; Sun B, P=5.89e-123 # rs4918; Sun B, P=2.88e-122 # rs7635884; Sun B, P=4.9e-123 # rs13073106; Sun B, P…
Yes - no proxy r2 > 0.8	rs7553098	FHR1	Complement factor H-related protein 1 (FHR-1)	Q03591		MS	Cis	CFHR1 CFHL CFHL1 CFHL1P CFHR1P FHR1 HFL1 HFL2
Yes - no proxy r2 > 0.8	rs80092366	FHR1	Complement factor H-related protein 1 (FHR-1)	Q03591		MS	Cis	CFHR1 CFHL CFHL1 CFHL1P CFHR1P FHR1 HFL1 HFL2				Yes, known association with the protein (P08603); Sun B, P=3.02e-39
Yes - no proxy r2 > 0.8	rs6657442	FHR2	Complement factor H-related protein 2 (FHR-2)	P36980		MS	Cis	CFHR2 CFHL2 FHR2 HFL3				Yes, known association with the protein (P08603); Sun B, P=2.69e-17
No	rs12151752	GNLY	Granulysin	P22749	SL000678	Somalogic	Cis	GNLY LAG2 NKG5 TLA519	Sun B, P=6.76e-175	1	rs12151742; Sun B, P=3.72e-185 # rs12151621; Suhre K, P=5.76e-76; Sun B, P=7.41e-189 # rs7603438; Sun B, P=1.86e-188 # rs7577293; Sun B, P=1.12e-187 # rs7577293; Lourdusamy, P=4.85e-06 # rs751163; Sun B, P=6.92e-177
No	rs342706	GPC5	GPC5	P78333	SL012469	Somalogic	Cis	GPC5	Suhre K, P=1.24e-83; Sun B, P=8.13e-231	2	rs342708; Sun B, P=4.57e-208 # rs342707; Sun B, P=8.13e-192 # rs342704; Sun B, P=2.24e-210 # rs113555012; Sun B, P=1.17e-197 # rs342702; Sun B, P=4.79e-233 # rs182926; Sun B, P=2.04e-213 # rs522812; Sun B, P=1.78e-213 # rs457306; Sun B, P=5.25e-194 # rs342696; Sun B, P=1.17e-195 # rs342672; Sun B, P=7.41e-201 # rs173141; Sun B, P=1.12e-203 # rs3012004; Sun B, P=3.63e-216 # rs1664288; Sun B, P=1.1…
No	rs611917	GRN	GRN	P28799	SL007173	Somalogic	Trans	GRN	Yao C, P=6.42e-201; Yao C, P=4.86e-201	2	rs11102967; Yao C, P=1.95e-210; Yao C, P=1.45e-210 # rs11102967; Sun B, P=2.57e-118 # rs3902354; Yao C, P=1.73e-211; Yao C, P=1.27e-211 # rs3902354; Sun B, P=2.88e-117 # rs4970837; Yao C, P=1.25e-211; Yao C, P=9.19e-212 # rs4970837; Sun B, P=7.08e-113
No	rs611917	GRN	GRN	P28799	SL007173	Somalogic	Trans	GRN	Sun B, P=9.77e-111	1	rs11102967; Yao C, P=1.95e-210; Yao C, P=1.45e-210 # rs11102967; Sun B, P=2.57e-118 # rs3902354; Yao C, P=1.73e-211; Yao C, P=1.27e-211 # rs3902354; Sun B, P=2.88e-117 # rs4970837; Yao C, P=1.25e-211; Yao C, P=9.19e-212 # rs4970837; Sun B, P=7.08e-113
Partially - no exact match	rs10801560	HEMO	Hemopexin	P02790	SL000440	Somalogic	Trans	HPX			rs1831281; Suhre K, P=7.93e-43 # rs1329429; Suhre K, P=2.02e-43
Yes - no proxy r2 > 0.8	rs13125686	HGFA	HGFA	Q04756	SL006512	Somalogic	Cis	HGFAC
Yes - no proxy r2 > 0.8	rs34071734	HGFL	MSP	P26927		MS	Cis	MST1 D3F15S2 DNF15S2 HGFL
Partially - no exact match	rs13062429	HGFL	MSP	P26927		MS	Cis	MST1 D3F15S2 DNF15S2 HGFL			rs11706370; Suhre K, P=2.46e-204 # rs7646366; Suhre K, P=1.23e-206 # rs6766131; Suhre K, P=1.75e-204 # rs7622302; Suhre K, P=1.75e-204 # rs7633271; Suhre K, P=1.75e-204 # rs1801143; Suhre K, P=4.24e-204 # rs9837027; Suhre K, P=1.76e-203 # rs9875617; Suhre K, P=3.79e-203 # rs6803222; Suhre K, P=3.34e-226 # rs9858542; Suhre K, P=1.38e-242
Partially - no exact match	rs1800668	HGFL	MSP	P26927	SL005202	Somalogic	Cis	MST1 D3F15S2 DNF15S2 HGFL			rs11706370; Suhre K, P=2.46e-204 # rs7646366; Suhre K, P=1.23e-206 # rs6766131; Suhre K, P=1.75e-204 # rs7622302; Suhre K, P=1.75e-204 # rs7633271; Suhre K, P=1.75e-204 # rs1801143; Suhre K, P=4.24e-204 # rs9837027; Suhre K, P=1.76e-203 # rs9875617; Suhre K, P=3.79e-203 # rs6803222; Suhre K, P=3.34e-226 # rs9858542; Suhre K, P=1.38e-242
Yes - no proxy r2 > 0.8	rs56116382	HGFL	MSP	P26927	SL005202	Somalogic	Cis	MST1 D3F15S2 DNF15S2 HGFL
Partially - no exact match	rs66965282	HRG	HRG	P04196		MS	Cis	HRG			rs35530899; Suhre K, P=9.09e-73
Yes - no proxy r2 > 0.8	rs72625027	HRG	HRG	P04196	SL006448	Somalogic	Cis	HRG
No	rs738035	I17RA	IL-17 sR	Q96F46	SL004850	Somalogic	Cis	IL17RA IL17R	Suhre K, P=5.01e-34; Sun B, P=6.03e-102	2	rs3179921; Sun B, P=4.27e-100 # rs882644; Sun B, P=9.33e-99 # rs738034; Sun B, P=2.63e-105
No	rs35518479	I17RB	IL-17B R	Q9NRM6	SL005174	Somalogic	Cis	IL17RB CRL4 EVI27 IL17BR UNQ2501/PRO19612	Sun B, P=2.09e-54	1	rs11718497; Sun B, P=3.09e-47 # rs4687750; Sun B, P=1.32e-54 # rs6801605; Sun B, P=5.62e-57 # rs6445607; Sun B, P=6.61e-58 # rs112812813; Sun B, P=1.45e-53 # rs6445608; Sun B, P=1.02e-55
No	rs12972990	ICAM1	sICAM-1	P05362	SL002922	Somalogic	Cis	ICAM1	Sun B, P=0; Yao C, P=9.25e-10	2	rs5030377; Sun B, P=0; Yao C, P=3.09e-09 # rs5498; Suhre K, P=7.69e-267; Sun B, P=0; Yao C, P=2.06e-10 # rs923366; Sun B, P=0; Yao C, P=1.08e-09 # rs3093030; Sun B, P=0; Yao C, P=7.75e-10 # rs2075741; Sun B, P=0; Yao C, P=8.12e-10 # rs885743; Sun B, P=0; Yao C, P=9.31e-10 # rs12150978; Sun B, P=0; Yao C, P=1.15e-09 # rs150434441; Sun B, P=0; Yao C, P=7.57e-10
No	rs12972990	ICAM5	sICAM-5	Q9UMF0	SL005169	Somalogic	Cis	ICAM5 TLCN TLN	Sun B, P=5.37e-68; Sun B, P=1.15e-111	2	rs5030377; Sun B, P=5.89e-56; Sun B, P=2.29e-86 # rs5498; Suhre K, P=2.4e-32; Sun B, P=1.51e-63; Sun B, P=4.07e-106 # rs923366; Sun B, P=3.89e-67; Sun B, P=6.61e-110 # rs3093030; Sun B, P=4.68e-66; Sun B, P=2e-107 # rs2075741; Sun B, P=1.2e-67; Sun B, P=6.92e-111 # rs885743; Sun B, P=2.95e-68; Sun B, P=7.08e-112 # rs12150978; Sun B, P=1.12e-67; Sun B, P=4.79e-110 # rs150434441; Sun B, P=2.95e-68;…
No	rs10017289	IDUA	IDUA	P35475	SL010368	Somalogic	Cis	IDUA	Sun B, P=5.75e-65	1	rs11724898; Sun B, P=1.2e-45 # rs11729289; Sun B, P=1e-45 # rs6848199; Sun B, P=1.12e-45 # rs10008187; Sun B, P=8.51e-45 # rs35499970; Sun B, P=6.46e-45 # rs6815138; Sun B, P=7.41e-67 # rs2290403; Sun B, P=1.32e-44 # rs6813110; Sun B, P=2.82e-45 # rs935977; Sun B, P=7.94e-44 # rs2290404; Sun B, P=2.19e-62 # rs10902761; Sun B, P=4.9e-63 # rs28504033; Sun B, P=2.14e-45 # rs3733343; Sun B, P=1e-62 #…
No	rs3836108	IL18R	IL-18 Ra	Q13478	SL004152	Somalogic	Cis	IL18R1 IL1RRP	Sun B, P=4.17e-127	1
No	rs724608	IL1AP	IL-1 R AcP	Q9NPH3	SL004588	Somalogic	Cis	IL1RAP C3orf13 IL1R3	Sun B, P=0; Sun B, P=0	2	rs11927365; Sun B, P=0; Sun B, P=0 # rs11927365; Lourdusamy, P=3.05e-08 # rs2885372; Sun B, P=0; Sun B, P=0 # rs2885372; Lourdusamy, P=2.84e-08 # rs2361835; Sun B, P=0; Sun B, P=0 # rs2361835; Lourdusamy, P=2.98e-08 # rs34908328; Sun B, P=0; Sun B, P=0 # rs6444442; Sun B, P=0; Sun B, P=0 # rs6444442; Lourdusamy, P=3.05e-08 # rs6444443; Sun B, P=0; Sun B, P=0 # rs6444443; Lourdusamy, P=3.05e-08 # …
No	rs724608	IL1AP	IL-1 R AcP	Q9NPH3	SL004588	Somalogic	Cis	IL1RAP C3orf13 IL1R3	Lourdusamy, P=8.81e-13	1	rs11927365; Sun B, P=0; Sun B, P=0 # rs11927365; Lourdusamy, P=3.05e-08 # rs2885372; Sun B, P=0; Sun B, P=0 # rs2885372; Lourdusamy, P=2.84e-08 # rs2361835; Sun B, P=0; Sun B, P=0 # rs2361835; Lourdusamy, P=2.98e-08 # rs34908328; Sun B, P=0; Sun B, P=0 # rs6444442; Sun B, P=0; Sun B, P=0 # rs6444442; Lourdusamy, P=3.05e-08 # rs6444443; Sun B, P=0; Sun B, P=0 # rs6444443; Lourdusamy, P=3.05e-08 # …
No	rs562966	IL25	IL-17E	Q9H293	SL004351	Somalogic	Trans	IL25 IL17E UNQ3120/PRO10272	Sun B, P=3.63e-113	1
No	rs4845372	IL6RA	IL-6 sRa	P08887	SL001943	Somalogic	Cis	IL6R	Folkersen L, P=3.56e-221; Sun B, P=0; Sun B, P=0	3	rs6684439; Folkersen L, P=2.41e-239; Sun B, P=0; Sun B, P=0 # rs6684439; Lourdusamy, P=1.07e-07 # rs56383622; Folkersen L, P=1.19e-243; Sun B, P=0; Sun B, P=0 # rs56383622; Lourdusamy, P=5.12e-08 # rs4845620; Folkersen L, P=1.97e-244; Sun B, P=0; Sun B, P=0 # rs4845620; Lourdusamy, P=5.12e-08 # rs7518199; Folkersen L, P=1.46e-244; Sun B, P=0; Sun B, P=0 # rs7518199; Lourdusamy, P=5.12e-08 # rs752…
No	rs4845372	IL6RA	IL-6 sRa	P08887	SL001943	Somalogic	Cis	IL6R	Lourdusamy, P=2.85e-07	1	rs6684439; Folkersen L, P=2.41e-239; Sun B, P=0; Sun B, P=0 # rs6684439; Lourdusamy, P=1.07e-07 # rs56383622; Folkersen L, P=1.19e-243; Sun B, P=0; Sun B, P=0 # rs56383622; Lourdusamy, P=5.12e-08 # rs4845620; Folkersen L, P=1.97e-244; Sun B, P=0; Sun B, P=0 # rs4845620; Lourdusamy, P=5.12e-08 # rs7518199; Folkersen L, P=1.46e-244; Sun B, P=0; Sun B, P=0 # rs7518199; Lourdusamy, P=5.12e-08 # rs752…
No	rs6543119	ILRL1	IL-1 R4	Q01638	SL004146	Somalogic	Cis	IL1RL1 DER4 ST2 T1	Folkersen L, P=2.17e-103; Sun B, P=2.34e-252	2	rs12470864; Folkersen L, P=6.8e-132; Sun B, P=0 # rs12470864; Lourdusamy, P=8.85e-07 # rs13020553; Folkersen L, P=6.63e-132; Sun B, P=8.50999913219734e-318 # rs950880; Folkersen L, P=6.63e-132; Sun B, P=5.12988360076966e-320 # rs13001325; Folkersen L, P=2.36e-131; Sun B, P=0 # rs1420104; Folkersen L, P=2.13e-131; Sun B, P=5.43472210425371e-323 # rs12479210; Folkersen L, P=2.14e-131; Sun B, P=9.88…
No	rs2519093	INSR	IR	P06213	SL004125	Somalogic	Trans	INSR	Sun B, P=6.92e-79	1	chr9:136149399; Sun B, P=2.82e-11 # rs532436; Sun B, P=6.61e-79 # chr9:136151579; Sun B, P=1.2e-78 # rs635634; Sun B, P=1.26e-79 # chr9:136138765; Sun B, P=1.55e-77 # rs8176643; Sun B, P=1.86e-77 # rs115478735; Sun B, P=1.48e-79 # rs600038; Sun B, P=1.1e-59 # rs651007; Suhre K, P=0 # rs579459; Sun B, P=1.2e-60
Yes - no proxy r2 > 0.8	rs736408	ITIH3	Inter-alpha-trypsin inhibitor heavy chain H3	Q06033		MS	Cis	ITIH3				Yes, known association with another isoform ITIH1 (P08603); Sun B, P=1.45e-130
No	rs5511	KAIN	Kallistatin	P29622	SL004876	Somalogic	Cis	SERPINA4 KST PI4	Sun B, P=7.41e-65; Sun B, P=1.07e-107	2	rs7149542; Sun B, P=7.59e-46; Sun B, P=6.46e-81 # rs12892665; Sun B, P=1.74e-46; Sun B, P=3.02e-80 # rs10140765; Sun B, P=1.66e-54; Sun B, P=7.41e-95 # rs10147337; Sun B, P=2.95e-61; Sun B, P=8.32e-106 # rs882732; Suhre K, P=7.69e-48; Sun B, P=6.03e-56; Sun B, P=1.78e-96 # rs875958; Sun B, P=3.24e-55; Sun B, P=5.25e-97 # rs3762123; Sun B, P=1.86e-55; Sun B, P=2.24e-93 # rs3762122; Sun B, P=1.78e-…
No	rs7091871	KCC1A	CAMK1	Q14012	SL010489	Somalogic	Trans	CAMK1	Suhre K, P=1.02e-48; Sun B, P=4.57e-19	2	rs78723267; Sun B, P=1e-21 # rs114702800; Sun B, P=1.29e-21 # rs113582392; Sun B, P=5.25e-22 # rs74152937; Sun B, P=5.01e-22 # rs7076435; Sun B, P=1.55e-21 # rs111563092; Sun B, P=7.76e-22 # rs7095471; Sun B, P=5.01e-19 # rs17112509; Sun B, P=4.47e-22 # rs77282753; Sun B, P=5.01e-22 # rs74152959; Sun B, P=5.75e-22 # rs117150338; Sun B, P=2.95e-22
No	rs10425377	KLK11	Kallikrein 11	Q9UBX7	SL002763	Somalogic	Cis	KLK11 PRSS20 TLSP UNQ649/PRO1279	Folkersen L, P=7.12e-59; Sun B, P=2e-26	2	rs10426; Folkersen L, P=8.49e-62; Sun B, P=5.89e-23 # rs56035820; Folkersen L, P=2.21e-61; Sun B, P=1e-20 # rs80131228; Folkersen L, P=9.32e-62; Sun B, P=1.45e-22 # rs62115757; Folkersen L, P=1.23e-62; Sun B, P=3.39e-20 # rs77303625; Folkersen L, P=4.89e-62; Sun B, P=2.14e-22
Yes - no proxy r2 > 0.8	rs80177406	KLKB1	Prekallikrein	P03952	SL000545	Somalogic	Cis	KLKB1 KLK3
No	rs1621816	KNG1	Kininogen HMW	P01042	SL017189	Somalogic	Cis	KNG1 BDK KNG	Suhre K, P=5e-33	1
No	rs6741488	KYNU	KYNU	Q16719	SL013969	Somalogic	Cis	KYNU	Sun B, P=7.41e-30	1	rs9751704; Sun B, P=1.91e-25 # rs352930; Sun B, P=5.5e-26 # rs352925; Sun B, P=3.24e-26 # rs352924; Sun B, P=5.13e-26 # rs352923; Sun B, P=4.79e-26 # rs352922; Sun B, P=2.75e-25 # rs168476; Sun B, P=7.41e-26 # rs168475; Sun B, P=4.07e-26 # rs13007794; Sun B, P=4.9e-26 # rs13007816; Sun B, P=2.95e-26 # rs13034563; Sun B, P=4.17e-26 # rs13008447; Sun B, P=5.62e-26 # rs407867; Sun B, P=1.35e-25 # rs…
No	rs17407229	LEPR	sLeptin R	P48357	SL003184	Somalogic	Cis	LEPR DB OBR	Sun B, P=0	1	rs141940216; Sun B, P=0 # rs3828034; Sun B, P=0 # rs6665672; Sun B, P=0 # rs7545475; Sun B, P=0 # rs12077336; Sun B, P=0 # rs12087511; Sun B, P=0 # rs12097855; Sun B, P=0 # rs79035087; Sun B, P=0 # rs17127767; Sun B, P=0 # rs6661050; Sun B, P=0 # rs4606347; Sun B, P=0 # rs6676598; Sun B, P=0 # rs10399687; Sun B, P=0 # rs2376018; Sun B, P=0 # rs11801408; Sun B, P=0 # rs1805094; Sun B, P=0 # rs1712…
No	rs12978588	LIRB1	ILT-2	Q8NHL6	SL005190	Somalogic	Cis	LILRB1 ILT2 LIR1 MIR7	Sun B, P=1.48e-145	1	rs8110198; Sun B, P=1.23e-142 # rs7245551; Sun B, P=4.9e-143 # rs12980544; Sun B, P=4.79e-146
No	rs2519093	LYAM2	sE-Selectin	P16581	SL001945	Somalogic	Trans	SELE ELAM1	Folkersen L, P=1.306E-217	1	chr9:136149399; Folkersen L, P=2.14e-104 # rs532436; Sun B, P=0 # chr9:136151579; Sun B, P=0 # rs635634; Sun B, P=0 # chr9:136138765; Sun B, P=0 # rs8176643; Sun B, P=0 # rs600038; Sun B, P=0 # rs651007; Suhre K, P=0 # rs579459; Sun B, P=0
No	rs71094714	LYSC	Lysozyme	P61626	SL000510	Somalogic	Cis	LYZ LZM	Sun B, P=2.19e-74	1	rs4761234; Sun B, P=3.8e-89 # rs57954211; Sun B, P=1.05e-79 # rs588493; Sun B, P=1.51e-70 # rs589448; Sun B, P=1.12e-70 # rs777272; Sun B, P=1.23e-70 # rs7136238; Sun B, P=1.86e-77 # rs523398; Sun B, P=8.32e-71 # rs2617834; Sun B, P=1.35e-70 # rs2617835; Sun B, P=1.51e-70 # rs2249093; Sun B, P=2.95e-70 # rs623853; Sun B, P=2.14e-70 # rs634512; Sun B, P=8.32e-70 # rs11177615; Sun B, P=2.14e-74 # r…
No	rs1926447	MAPK3	MAPKAPK3	Q16644	SL004765	Somalogic	Trans	MAPKAPK3	Suhre K, P=2.25e-145; Sun B, P=1.62e-114	2	rs2806920; Sun B, P=6.61e-100 # rs2573304; Sun B, P=4.9e-100 # rs2806922; Sun B, P=6.31e-96 # rs11291693; Sun B, P=1.02e-99 # rs111821889; Sun B, P=1.95e-99 # rs4291820; Sun B, P=4.47e-98 # rs4337200; Sun B, P=3.47e-102 # rs7989605; Sun B, P=2.63e-103 # rs7989351; Sun B, P=1.7e-103 # rs4142548; Sun B, P=3.63e-104 # rs9534264; Sun B, P=4.57e-103 # rs3934247; Sun B, P=3.02e-103 # rs4942461; Sun B, …
No	rs10508975	MBL2	MBL	P11226	SL004516	Somalogic	Cis	MBL2 COLEC1 MBL	Sun B, P=0	1	rs12573117; Sun B, P=0 # rs12573118; Sun B, P=0 # rs996233; Sun B, P=0 # rs996232; Sun B, P=0 # rs996231; Sun B, P=0 # rs996230; Sun B, P=0 # rs996229; Sun B, P=0 # rs1992529; Suhre K, P=7.4e-82; Sun B, P=0 # rs4935342; Sun B, P=0 # rs4935044; Sun B, P=0 # rs10824784; Sun B, P=0 # rs4935343; Sun B, P=0 # rs4935045; Sun B, P=0 # rs4935344; Sun B, P=0 # rs4935345; Sun B, P=0 # rs12357420; Sun B, P=…
No	rs4935347	MBL2	MBL	P11226	SL004516	Somalogic	Cis	MBL2 COLEC1 MBL	Sun B, P=2.95e-151	1	rs11003137; Sun B, P=1.7e-153
Yes - no proxy r2 > 0.8	rs9263692	MICA	MICA	Q29983	SL005199	Somalogic	Cis	MICA PERB11.1
No	rs3094005	MICB	MICB	Q29980	SL005200	Somalogic	Cis	MICB PERB11.2	Suhre K, P=4.18e-38; Sun B, P=1.07e-95	2	rs3130574; Sun B, P=1.07e-72 # rs3131920; Sun B, P=6.76e-73 # rs3130544; Suhre K, P=1.18e-31; Sun B, P=1.17e-72 # rs3132510; Sun B, P=3.98e-78 # rs1639109; Sun B, P=4.79e-79 # rs76217799; Sun B, P=3.47e-82 # rs79158921; Sun B, P=9.55e-83 # rs4947307; Sun B, P=2.29e-81 # rs1625792; Sun B, P=3.98e-81 # rs1634753; Sun B, P=1.95e-77 # rs2854019; Sun B, P=1.48e-82 # rs2854018; Sun B, P=6.31e-83 # rs40…
No	rs72625027	MP2K4	MP2K4	P45985	SL007237	Somalogic	Trans	MAP2K4 JNKK1 MEK4 MKK4 PRKMK4 SEK1 SERK1 SKK1	Sun B, P=1.86e-207	1	rs56092129; Sun B, P=2.14e-188 # rs56376528; Sun B, P=2.19e-200 # rs67635656; Sun B, P=6.17e-203 # rs3890864; Sun B, P=2.4e-203 # rs72625026; Sun B, P=1.48e-206 # rs16860974; Sun B, P=7.08e-205
No	rs7625980	MP2K4	MP2K4	P45985	SL007237	Somalogic	Trans	MAP2K4 JNKK1 MEK4 MKK4 PRKMK4 SEK1 SERK1 SKK1	Sun B, P=1.07e-185	1	rs7614709; Sun B, P=5.13e-186 # rs1042445; Suhre K, P=8.37e-78; Sun B, P=5.01e-184 # rs1863622; Sun B, P=3.09e-179
No	rs3777411	MPRI	IGF-II receptor	P11717	SL003679	Somalogic	Cis	IGF2R MPRI	Sun B, P=1.95e-130	1	rs2282140; Sun B, P=5.89e-152 # rs3777404; Sun B, P=2.75e-151 # rs13207901; Sun B, P=1.05e-150 # rs16888669; Sun B, P=1.55e-150 # rs2297363; Suhre K, P=8.18e-31; Sun B, P=7.24e-151 # rs13220323; Sun B, P=2.24e-150 # rs1130861; Sun B, P=1.17e-151 # rs3777399; Sun B, P=1.15e-152
No	rs4508917	NAAA	ASAHL	Q02083	SL008611	Somalogic	Cis	NAAA ASAHL PLT	Sun B, P=1.45e-66	1	rs10518143; Sun B, P=2.4e-79 # rs884004; Sun B, P=1.15e-80 # rs2869462; Sun B, P=3.47e-80 # rs884304; Sun B, P=1.66e-67 # rs10029157; Sun B, P=5.5e-79 # rs10007919; Sun B, P=3.55e-79 # rs9994667; Sun B, P=5.13e-78 # rs12649185; Sun B, P=4.68e-79 # rs10031983; Sun B, P=3.98e-79 # rs4429750; Sun B, P=9.77e-79 # rs35035038; Sun B, P=5.89e-77 # rs28897072; Sun B, P=1.74e-76 # rs12651402; Sun B, P=3.8…
No	rs6672057	PA2GA	NPS-PLA2	P14555	SL002528	Somalogic	Cis	PLA2G2A PLA2B PLA2L RASF-A	Sun B, P=2.4e-105	1	rs2790482; Suhre K, P=2.94e-10; Sun B, P=1.66e-88 # rs12733637; Sun B, P=1.78e-104
No	rs11216284	PCSK7	PCSK7	Q16549	SL014069	Somalogic	Cis	PCSK7 LPC PC7 PC8 SPC7	Sun B, P=4.37e-22	1	rs9326248; Suhre K, P=1.65e-105; Sun B, P=1.91e-21 # rs6589598; Sun B, P=5.25e-21 # rs4938344; Sun B, P=2.45e-22 # rs11216285; Sun B, P=3.09e-22 # rs11216286; Sun B, P=3.55e-22 # rs12792314; Sun B, P=7.59e-22 # rs4938345; Sun B, P=1.86e-20 # rs2622935; Sun B, P=5.13e-21 # rs4277146; Sun B, P=2.14e-22 # rs7951095; Sun B, P=1.78e-22 # rs2735182; Sun B, P=1.82e-22 # rs10892079; Sun B, P=1.35e-22 # r…
No	rs740751	PGFRB	PDGF Rb	P09619	SL004155	Somalogic	Cis	PDGFRB PDGFR PDGFR1	Sun B, P=3.63e-224	1	rs1864971; Lourdusamy, P=9.86e-06 # rs1864971; Sun B, P=2.4e-233 # rs1864972; Lourdusamy, P=9.86e-06 # rs1864972; Sun B, P=2.63e-233
No	rs112297981	PGFRB	PDGF Rb	P09619	SL004155	Somalogic	Cis	PDGFRB PDGFR PDGFR1	Sun B, P=2.19e-22	1
No	rs854572	PON1	paraoxonase 1	P27169		MS	Cis	PON1 PON	Yao C, P=1.26e-203	1	rs705379; Yao C, P=1.75e-286 # rs757158; Yao C, P=1.08e-232
No	rs72774504	PPAC	PPAC	P24666	SL008063	Somalogic	Cis	ACP1	Sun B, P=1.41e-21	1	rs72772884; Sun B, P=9.77e-22 # rs72772885; Sun B, P=3.16e-21 # rs6742278; Sun B, P=3.09e-21 # rs7596838; Sun B, P=5.25e-21 # rs72772889; Sun B, P=1.15e-20 # rs898671; Sun B, P=8.91e-22 # rs114769548; Sun B, P=1.26e-21 # rs72772899; Sun B, P=2.4e-21
No	rs6721594	PPAC	PPAC	P24666	SL008063	Somalogic	Cis	ACP1	Sun B, P=0	1
Partially - no exact match	rs141091409	PROC	Protein C	P04070	SL000048	Somalogic	Trans	PROC			rs35291022; Sun B, P=8.51e-08 # rs56400038; Sun B, P=9.77e-08 # rs34174778; Sun B, P=9.12e-08 # rs35552264; Sun B, P=1.05e-07 # rs17310467; Sun B, P=1.23e-07 # rs55909363; Sun B, P=9.33e-08 # rs55696836; Sun B, P=1.2e-07 # rs80170004; Sun B, P=4.07e-08 # rs76110461; Sun B, P=1.23e-07 # rs17401737; Sun B, P=1.2e-07 # rs75635914; Sun B, P=1.29e-07 # rs147927753; Sun B, P=1.26e-07 # rs75866240; Sun …
Partially - no exact match	rs1047586	RARR2	TIG2	Q99969	SL005152	Somalogic	Cis	RARRES2 TIG2			rs1962004; Suhre K, P=4.72e-16
No	rs4609582	SAA1	SAA	P0DJI8	SL000572	Somalogic	Cis	SAA1	Sun B, P=0	1	rs7950019; Sun B, P=0 # rs7950019; Yao C, P=1.54e-57 # rs1993373; Suhre K, P=2.17e-105; Sun B, P=0 # rs1993373; Yao C, P=1.32e-57 # rs7112278; Sun B, P=0 # rs7112278; Yao C, P=1.09e-57 # rs4638289; Sun B, P=0 # rs4638289; Yao C, P=1.78e-58 # rs11024594; Sun B, P=0 # rs11024594; Yao C, P=2.45e-61 # rs1829575; Sun B, P=0 # rs1829575; Yao C, P=3.01e-64
No	rs4609582	SAA1	SAA	P0DJI8	SL000572	Somalogic	Cis	SAA1	Yao C, P=1.97e-57	1	rs7950019; Sun B, P=0 # rs7950019; Yao C, P=1.54e-57 # rs1993373; Suhre K, P=2.17e-105; Sun B, P=0 # rs1993373; Yao C, P=1.32e-57 # rs7112278; Sun B, P=0 # rs7112278; Yao C, P=1.09e-57 # rs4638289; Sun B, P=0 # rs4638289; Yao C, P=1.78e-58 # rs11024594; Sun B, P=0 # rs11024594; Yao C, P=2.45e-61 # rs1829575; Sun B, P=0 # rs1829575; Yao C, P=3.01e-64
No	rs11024616	SAA1	SAA	P0DJI8	SL000572	Somalogic	Cis	SAA1	Sun B, P=3.24e-309	1	rs4150642; Suhre K, P=7.43e-96; Sun B, P=1.62e-297 # rs4150642; Yao C, P=9.04e-131 # rs7103375; Sun B, P=6.61e-299 # rs7103375; Yao C, P=9.28e-131
No	rs11024616	SAA1	SAA	P0DJI8	SL000572	Somalogic	Cis	SAA1	Yao C, P=1.41e-132	1	rs4150642; Suhre K, P=7.43e-96; Sun B, P=1.62e-297 # rs4150642; Yao C, P=9.04e-131 # rs7103375; Sun B, P=6.61e-299 # rs7103375; Yao C, P=9.28e-131
No	rs2227735	SEM3A	Semaphorin 3A	Q14563	SL010379	Somalogic	Trans	SEMA3A SEMAD	Sun B, P=3.02e-27	1	rs241780; Sun B, P=2.57e-28 # rs35679432; Sun B, P=5.62e-30 # rs34379769; Sun B, P=5.01e-31 # rs241776; Sun B, P=4.37e-28 # rs11080054; Sun B, P=4.07e-28 # rs3093680; Sun B, P=9.77e-27 # rs1007398; Sun B, P=5.62e-27 # rs2227736; Sun B, P=4.47e-27 # rs2071379; Sun B, P=1.29e-27 # rs6505077; Sun B, P=8.32e-27 # rs2239910; Suhre K, P=2.93e-35; Sun B, P=2.45e-26
No	rs7259861	SIG14	SIG14	Q08ET2	SL014292	Somalogic	Cis	SIGLEC14 UNQ294/PRO333	Sun B, P=1e-15; Sun B, P=1.38e-219	2	rs113349196; Sun B, P=1.32e-15; Sun B, P=1.02e-232 # rs7250849; Suhre K, P=4.32e-82; Sun B, P=5.62e-15; Sun B, P=1.05e-239 # rs73052830; Sun B, P=5.5e-16; Sun B, P=6.92e-228 # rs78019331; Sun B, P=2.88e-09; Sun B, P=7.59e-181 # rs189860990; Sun B, P=3.55e-09; Sun B, P=4.68e-184
No	rs8101887	SIGL6	Siglec-6	O43699	SL005217	Somalogic	Cis	SIGLEC6 CD33L CD33L1 OBBP1	Suhre K, P=7.65e-28	1
No	rs2075803	SIGL9	Siglec-9	Q9Y336	SL005219	Somalogic	Cis	SIGLEC9 UNQ668/PRO1302	Lourdusamy, P=9.63e-17	1	rs1827321; Lourdusamy, P=3.68e-10 # rs1827321; Sun B, P=0 # rs1039405; Lourdusamy, P=6.52e-11 # rs1039405; Sun B, P=0 # rs2673908; Lourdusamy, P=8.53e-12 # rs2673908; Sun B, P=0 # rs2258983; Lourdusamy, P=8.53e-12 # rs2258983; Sun B, P=0 # rs5828457; Sun B, P=0
No	rs2075803	SIGL9	Siglec-9	Q9Y336	SL005219	Somalogic	Cis	SIGLEC9 UNQ668/PRO1302	Sun B, P=0	1	rs1827321; Lourdusamy, P=3.68e-10 # rs1827321; Sun B, P=0 # rs1039405; Lourdusamy, P=6.52e-11 # rs1039405; Sun B, P=0 # rs2673908; Lourdusamy, P=8.53e-12 # rs2673908; Sun B, P=0 # rs2258983; Lourdusamy, P=8.53e-12 # rs2258983; Sun B, P=0 # rs5828457; Sun B, P=0
No	rs489286	SLAF7	SLAF7	Q9NQ25	SL016928	Somalogic	Cis	SLAMF7 CS1 UNQ576/PRO1138	Suhre K, P=1.55e-57; Sun B, P=1.82e-193	2	rs66898718; Sun B, P=5.37e-202 # rs2295616; Sun B, P=8.71e-208 # rs3766370; Sun B, P=1.62e-211 # rs35967351; Sun B, P=2e-208 # rs17313034; Sun B, P=8.51e-203 # rs3766373; Sun B, P=1.23e-201 # rs11588524; Sun B, P=2.82e-207 # rs57058601; Sun B, P=4.57e-195 # rs17313062; Sun B, P=4.47e-213 # rs142216326; Sun B, P=5.37e-211 # rs3766374; Sun B, P=7.24e-213 # rs495706; Sun B, P=7.41e-201 # rs11265473;…
No	rs11588694	SLAF7	SLAF7	Q9NQ25	SL016928	Somalogic	Cis	SLAMF7 CS1 UNQ576/PRO1138	Sun B, P=1.12e-129	1
No	rs7257537	SPIT2	SPINT2	O43291	SL001897	Somalogic	Cis	SPINT2 HAI2 KOP	Sun B, P=1.50999998767781e-316	1	rs1821284; Sun B, P=1.48e-277 # rs4802324; Sun B, P=5.37e-278 # rs35436012; Sun B, P=2.4e-267 # rs71354995; Sun B, P=0 # rs4312417; Sun B, P=0 # rs3178327; Sun B, P=0 # rs7260137; Sun B, P=0 # rs11881305; Sun B, P=0 # rs3214617; Sun B, P=0 # rs3843754; Sun B, P=0 # rs117234139; Sun B, P=0 # rs117624491; Sun B, P=0 # rs77912794; Sun B, P=0 # rs7253960; Sun B, P=2.82e-249 # rs12611255; Sun B, P=2.9…
No	rs7681694	SPRL1	SPARCL1	Q14515	SL005488	Somalogic	Cis	SPARCL1	Sun B, P=2.69e-105	1	rs4693819; Sun B, P=2.63e-95 # rs7666186; Sun B, P=6.46e-97 # rs7688567; Sun B, P=4.68e-95 # rs7688283; Sun B, P=1.12e-97 # rs11097159; Sun B, P=9.77e-98 # rs7673994; Sun B, P=2e-97 # rs12501352; Sun B, P=2.51e-96 # rs6811440; Sun B, P=1.7e-96 # rs59265294; Sun B, P=1.78e-92 # rs59840222; Sun B, P=5.13e-96 # rs6811470; Sun B, P=1.95e-96 # rs6812158; Sun B, P=7.94e-97 # rs6837379; Sun B, P=3.47e-9…
No	rs3806701	TDGF1	Cripto	P13385	SL005155	Somalogic	Cis	TDGF1 CRIPTO	Lourdusamy, P=8.22e-09	1	rs9682509; Lourdusamy, P=1.27e-06 # rs9682509; Sun B, P=0 # rs3806702; Lourdusamy, P=8.22e-09 # rs3806702; Sun B, P=0 # rs6769392; Lourdusamy, P=8.22e-09 # rs6769392; Sun B, P=0 # rs112481213; Sun B, P=0 # rs12637699; Lourdusamy, P=4.16e-07 # rs12637699; Suhre K, P=4.28e-112; Sun B, P=0 # rs35433352; Sun B, P=0 # rs11718490; Lourdusamy, P=4.26e-07 # rs11718490; Sun B, P=0 # rs6442006; Lourdusamy,…
No	rs3806701	TDGF1	Cripto	P13385	SL005155	Somalogic	Cis	TDGF1 CRIPTO	Suhre K, P=3.78e-145; Sun B, P=0	2	rs9682509; Lourdusamy, P=1.27e-06 # rs9682509; Sun B, P=0 # rs3806702; Lourdusamy, P=8.22e-09 # rs3806702; Sun B, P=0 # rs6769392; Lourdusamy, P=8.22e-09 # rs6769392; Sun B, P=0 # rs112481213; Sun B, P=0 # rs12637699; Lourdusamy, P=4.16e-07 # rs12637699; Suhre K, P=4.28e-112; Sun B, P=0 # rs35433352; Sun B, P=0 # rs11718490; Lourdusamy, P=4.26e-07 # rs11718490; Sun B, P=0 # rs6442006; Lourdusamy,…
No	rs2685413	TENA	Tenascin	P24821	SL003198	Somalogic	Trans	TNC HXB	Sun B, P=1.86e-31	1	rs2685421; Sun B, P=6.17e-29 # rs2726951; Sun B, P=6.61e-38 # rs2685419; Sun B, P=2.24e-28 # rs2726950; Sun B, P=8.51e-29 # rs2685417; Sun B, P=2.88e-37 # rs35039172; Sun B, P=2.57e-39 # rs11994699; Sun B, P=2.4e-39 # rs2685416; Sun B, P=4.79e-38 # rs4395853; Sun B, P=5.37e-38 # rs10866867; Sun B, P=7.41e-39 # rs2726948; Sun B, P=5.37e-38 # rs1320379; Sun B, P=4.07e-33 # rs2685414; Sun B, P=9.77e…
Yes - no proxy r2 > 0.8	rs111608821	TENA	Tenascin	P24821	SL003198	Somalogic	Cis	TNC HXB
No	rs8176741	TIE1	sTie-1	P35590	SL003199	Somalogic	Trans	TIE1 TIE	Sun B, P=2.63e-131	1	rs7470777; Sun B, P=7.41e-108 # rs7467847; Sun B, P=8.71e-109 # rs9411365; Sun B, P=5.5e-102 # rs11244049; Sun B, P=6.92e-113 # rs12216891; Sun B, P=3.8e-110 # rs10901252; Sun B, P=8.13e-125 # rs77693339; Sun B, P=2.75e-123 # rs10793962; Sun B, P=7.41e-130 # rs8176759; Sun B, P=4.07e-131 # rs1137827; Sun B, P=1.23e-130 # chr9:136130741; Sun B, P=5.75e-130 # rs8176749; Suhre K, P=1.67e-51; Sun B, …
Yes - no proxy r2 > 0.8	rs5994618	TIMP3	TIMP-3	P35625	SL003043	Somalogic	Cis	TIMP3
Partially - no exact match	rs129303	TIMP3	TIMP-3	P35625	SL003043	Somalogic	Cis	TIMP3			rs130529; Suhre K, P=7.58e-35
Partially - no exact match	rs135151	TIMP3	TIMP-3	P35625	SL003043	Somalogic	Cis	TIMP3			rs130529; Suhre K, P=7.58e-35
No	rs13062429	TXD12	TXD12	O95881	SL016128	Somalogic	Trans	TXNDC12 TLP19 UNQ713/PRO1376	Sun B, P=1.55e-97	1	rs13086611; Sun B, P=6.92e-98 # rs199933423; Sun B, P=3.98e-98 # rs17080528; Sun B, P=2.82e-98 # rs13090388; Sun B, P=6.61e-99 # rs11711536; Sun B, P=1.66e-97 # rs1050450; Sun B, P=2.45e-97 # rs1800668; Sun B, P=1.48e-95 # rs3811699; Sun B, P=3.8e-98 # rs1987628; Sun B, P=1.17e-97 # rs67485053; Sun B, P=2.63e-96 # rs148734725; Sun B, P=8.13e-98 # rs34588335; Sun B, P=6.46e-99 # rs13087851; Sun B,…
No	rs34519883	TXD12	TXD12	O95881	SL016128	Somalogic	Trans	TXNDC12 TLP19 UNQ713/PRO1376	Sun B, P=8.51e-150	1	rs34071734; Sun B, P=5.62e-171 # rs143867864; Sun B, P=1.38e-159 # rs13071087; Sun B, P=6.61e-176 # rs13100791; Sun B, P=1.2e-181 # rs36116071; Sun B, P=3.02e-181 # rs71324984; Sun B, P=4.37e-182 # rs140746667; Sun B, P=3.31e-179 # rs35620248; Sun B, P=7.94e-184 # rs13061156; Sun B, P=2.69e-180 # rs3206653; Sun B, P=2.45e-175 # rs61745903; Sun B, P=3.63e-180 # rs116642728; Sun B, P=2.88e-177
No	rs4349809	VEGFA	VEGF121	P15692	SL003310	Somalogic	Cis	VEGFA VEGF	Sun B, P=2.63e-68	1	rs9472159; Sun B, P=7.94e-57 # rs9472159; Sun B, P=2.57e-190 # rs78355601; Sun B, P=2.82e-68 # rs78355601; Sun B, P=4.79e-226 # rs4349808; Sun B, P=8.91e-68 # rs4349808; Sun B, P=2e-226 # rs4637627; Sun B, P=3.89e-69 # rs4637627; Sun B, P=1.02e-229 # rs4513773; Sun B, P=7.76e-69 # rs4513773; Sun B, P=1.41e-229 # rs6921438; Sun B, P=7.76e-71 # rs6921438; Sun B, P=1.66e-234 # rs13206436; Sun B, P=4…
No	rs4349809	VEGFA	VEGF121	P15692	SL003310	Somalogic	Cis	VEGFA VEGF	Sun B, P=2.34e-227	1	rs9472159; Sun B, P=7.94e-57 # rs9472159; Sun B, P=2.57e-190 # rs78355601; Sun B, P=2.82e-68 # rs78355601; Sun B, P=4.79e-226 # rs4349808; Sun B, P=8.91e-68 # rs4349808; Sun B, P=2e-226 # rs4637627; Sun B, P=3.89e-69 # rs4637627; Sun B, P=1.02e-229 # rs4513773; Sun B, P=7.76e-69 # rs4513773; Sun B, P=1.41e-229 # rs6921438; Sun B, P=7.76e-71 # rs6921438; Sun B, P=1.66e-234 # rs13206436; Sun B, P=4…
No	rs10804679	VGFR3	VEGF sR3	P35916	SL003322	Somalogic	Trans	FLT4 VEGFR3	Sun B, P=2.69e-103	1	rs3804622; Sun B, P=5.37e-96 # rs13063161; Suhre K, P=3.74e-33; Sun B, P=1.58e-99 # rs34214978; Sun B, P=7.41e-100 # rs4857404; Sun B, P=3.31e-101 # rs4857405; Sun B, P=2.19e-103 # rs4857406; Sun B, P=1.35e-102 # rs10935444; Sun B, P=4.37e-113 # rs11709315; Sun B, P=1.66e-112
No	rs9303566	WFKN2	WFKN2	Q8TEU8	SL010391	Somalogic	Cis	WFIKKN2 GASP1 WFIKKNRP UNQ9235/PRO31996	Sun B, P=7.41e-125; Sun B, P=2.4e-86	2	rs3888213; Sun B, P=2.75e-162; Sun B, P=4.79e-125 # rs12949722; Sun B, P=8.13e-121; Sun B, P=5.01e-84 # rs9901027; Sun B, P=8.71e-124; Sun B, P=3.09e-85 # rs9914063; Sun B, P=8.13e-123; Sun B, P=5.13e-85 # rs12950050; Sun B, P=9.55e-124; Sun B, P=4.9e-85 # rs7207294; Sun B, P=2.34e-124; Sun B, P=1.38e-85 # rs7225465; Sun B, P=9.33e-166; Sun B, P=2.14e-125 # rs7212152; Sun B, P=2.51e-123; Sun B, P…
Yes - no proxy r2 > 0.8	rs4756623	XRCC6	Ku70	P12956	SL004301	Somalogic	Trans	XRCC6 G22P1
