## Supplementary material for "A fully joint Bayesian quantitative trait locus mapping of human protein abundance in plasma": S6 Table

### Sheet: S6 - compare GEMMA, summarized
Locus ID	Locus identified by	Top disc SNP(s) LOCUS	Top disc SNP(s) GEMMA	SNP chr	SNP position	SNP in LOCUS panel	Protein	Protein name	UniProt ID	Protein SOMAID	Platform	Type	LOCUS PPI	GEMMA p-value	Valid p-value	LOCUS extended panel
1	LOCUS only	rs7772063		6	31906334	Yes	CFAB	Factor B	P00751		MS	Cis	0.852		0.000832
2	GEMMA & LOCUS	rs433061		6	32014828	Yes	CO4A	C4a	P0C0L4		MS	Cis	1		9.66e-29
2	GEMMA & LOCUS		rs2621326	6	32783896	No	CO4A	C4a	P0C0L4		MS	Cis		5.74e-26	1.74e-05
2	GEMMA & LOCUS		rs241453	6	32796226	No	CO4A	C4a	P0C0L4		MS	Cis		5.74e-26	1.95e-06
2	GEMMA & LOCUS		rs241451	6	32796480	No	CO4A	C4a	P0C0L4		MS	Cis		5.74e-26	9.95e-06
3	LOCUS only	rs71623870		5	40966676	Yes	CO7	C7	P10643		MS	Cis	0.826		0.000256
4	LOCUS only	rs72696900		1	150425256	Yes	ECM1	ECM1	Q16610		MS	Cis	0.819		1.59e-06
5	LOCUS only	rs55785724		5	176817583	Yes	FA12	Coagulation factor XII	P00748		MS	Cis	0.999		2.41e-05
6	GEMMA & LOCUS		rs2518134	3	186332182	No	FETUA	a2-HS-Glycoprotein	P02765		MS	Cis		8.71e-14	4.71e-10
6	GEMMA & LOCUS	rs2593813		3	186332571	Yes	FETUA	a2-HS-Glycoprotein	P02765		MS	Cis	1		6.30e-10
7	GEMMA & LOCUS	rs7553098		1	196831608	Yes	FHR1	Complement factor H-related protein 1 (FHR-1)	Q03591		MS	Cis	1		1.48e-33
7	GEMMA & LOCUS	rs80092366		1	196883469	Yes	FHR1	Complement factor H-related protein 1 (FHR-1)	Q03591		MS	Cis	1		0.00298
7	GEMMA & LOCUS		rs857026	1	197012194	No	FHR1	Complement factor H-related protein 1 (FHR-1)	Q03591		MS	Cis		4.60e-77	4.91e-17
7	GEMMA & LOCUS		rs857017	1	197019055	No	FHR1	Complement factor H-related protein 1 (FHR-1)	Q03591		MS	Cis		4.60e-77	4.91e-17
7	GEMMA & LOCUS		rs1794003	1	197024643	No	FHR1	Complement factor H-related protein 1 (FHR-1)	Q03591		MS	Cis		4.60e-77	4.91e-17
7	GEMMA & LOCUS		rs1412633	1	197027220	No	FHR1	Complement factor H-related protein 1 (FHR-1)	Q03591		MS	Cis		4.60e-77	1.36e-17
7	GEMMA & LOCUS		rs1759007	1	197027606	No	FHR1	Complement factor H-related protein 1 (FHR-1)	Q03591		MS	Cis		4.60e-77	1.81e-17
8	GEMMA & LOCUS		rs6690982	1	196632129	No	FHR2	Complement factor H-related protein 2 (FHR-2)	P36980		MS	Cis		1.93e-22	5.16e-23
8	GEMMA & LOCUS		rs6680396	1	196632470	No	FHR2	Complement factor H-related protein 2 (FHR-2)	P36980		MS	Cis		1.93e-22	5.16e-23
8	GEMMA & LOCUS		rs5016801	1	196634510	No	FHR2	Complement factor H-related protein 2 (FHR-2)	P36980		MS	Cis		1.93e-22	1.24e-22
8	GEMMA & LOCUS		rs34388368	1	196635470	No	FHR2	Complement factor H-related protein 2 (FHR-2)	P36980		MS	Cis		1.93e-22	1.24e-22
8	GEMMA & LOCUS	rs6657442		1	196838060	Yes	FHR2	Complement factor H-related protein 2 (FHR-2)	P36980		MS	Cis	1		4.25e-25
9	GEMMA & LOCUS	rs34071734		3	49425004	Yes	HGFL	MSP	P26927		MS	Cis	1		5.98e-35
9	GEMMA & LOCUS	rs13062429		3	49559485	Yes	HGFL	MSP	P26927		MS	Cis	1		8.32e-25
9	GEMMA & LOCUS		rs56116382	3	49606188	Yes	HGFL	MSP	P26927		MS	Cis		3.75e-28	3.29e-22
10	GEMMA & LOCUS	rs66965282		3	186358768	Yes	HRG	HRG	P04196		MS	Cis	1		2.94e-07
10	GEMMA & LOCUS		rs9898	3	186390627	No	HRG	HRG	P04196		MS	Cis		1.22e-21	4.37e-18
11	LOCUS only	rs736408		3	52835354	Yes	ITIH3	Inter-alpha-trypsin inhibitor heavy chain H3	Q06033		MS	Cis	0.972		1.76e-06
12	GEMMA & LOCUS	rs854572		7	94954696	Yes	PON1	paraoxonase 1	P27169		MS	Cis	1		6.35e-11
12	GEMMA & LOCUS		rs757158	7	94955528	No	PON1	paraoxonase 1	P27169		MS	Cis		2.54e-12	9.83e-09
13	GEMMA only *		rs17277571	14	21150069	No	ANGI	Angiogenin	P03950	SL000003	Somalogic	Cis		1.80e-12	1.01e-16	rs17277571 (PPI = 0.998), rs34121942 (PPI = 0.998)
13	GEMMA only *		rs34121942	14	21151161	No	ANGI	Angiogenin	P03950	SL000003	Somalogic	Cis		1.80e-12	1.35e-17	rs17277571 (PPI = 0.998), rs34121942 (PPI = 0.998)
14	GEMMA & LOCUS		rs1442	5	135382989	Yes	BGH3	BGH3	Q15582	SL006544	Somalogic	Cis		3.33e-16	2.16e-13
14	GEMMA & LOCUS	rs10042825		5	135396084	Yes	BGH3	BGH3	Q15582	SL006544	Somalogic	Cis	0.999		4.23e-10
15	GEMMA & LOCUS	rs73224656		4	15699793	Yes	BST1	BST1	Q10588	SL008644	Somalogic	Cis	1		3.50e-72
15	GEMMA & LOCUS		rs73224659	4	15714189	No	BST1	BST1	Q10588	SL008644	Somalogic	Cis		7.65e-74	1.13e-134
15	GEMMA & LOCUS		rs73224660	4	15714762	No	BST1	BST1	Q10588	SL008644	Somalogic	Cis		7.65e-74	1.13e-134
15	GEMMA & LOCUS	rs4263397		4	15739390	Yes	BST1	BST1	Q10588	SL008644	Somalogic	Cis	1		5.68e-63
16	GEMMA only *		rs6695321	1	196675861	No	C1S	C1s	P09871	SL000311	Somalogic	Trans		7.28e-15	1.02e-18	rs10922096 (PPI = 0.996)
17	GEMMA & LOCUS	rs8176741	rs8176741	9	136131461	Yes	CADH5	Cadherin-5	P33151	SL002081	Somalogic	Trans	1	1.81e-16	4.14e-30
18	GEMMA & LOCUS		rs7993537	13	46643561	No	CBPB2	TAFI	Q96IY4	SL004015	Somalogic	Cis		6.76e-40	8.60e-49
18	GEMMA & LOCUS		rs7993567	13	46643606	No	CBPB2	TAFI	Q96IY4	SL004015	Somalogic	Cis		6.76e-40	8.60e-49
18	GEMMA & LOCUS	rs2146884		13	46660392	Yes	CBPB2	TAFI	Q96IY4	SL004015	Somalogic	Cis	1		3.01e-33
18	GEMMA & LOCUS	rs1952187		13	46674909	Yes	CBPB2	TAFI	Q96IY4	SL004015	Somalogic	Cis	1		5.01e-42
19	GEMMA & LOCUS		rs3138040	17	32652854	No	CCL7	MCP-3	P80098	SL000516	Somalogic	Cis		1.66e-32	1.23e-10
19	GEMMA & LOCUS		rs3138041	17	32653083	No	CCL7	MCP-3	P80098	SL000516	Somalogic	Cis		1.66e-32	1.23e-10
19	GEMMA & LOCUS		rs150990743	17	32653170	No	CCL7	MCP-3	P80098	SL000516	Somalogic	Cis		1.66e-32	1.23e-10
19	GEMMA & LOCUS		rs4794999	17	32653224	No	CCL7	MCP-3	P80098	SL000516	Somalogic	Cis		1.66e-32	1.23e-10
19	GEMMA & LOCUS		rs12453915	17	32653244	No	CCL7	MCP-3	P80098	SL000516	Somalogic	Cis		1.66e-32	1.23e-10
19	GEMMA & LOCUS		rs1821141	17	32653660	No	CCL7	MCP-3	P80098	SL000516	Somalogic	Cis		1.66e-32	1.23e-10
19	GEMMA & LOCUS		rs1821140	17	32653684	No	CCL7	MCP-3	P80098	SL000516	Somalogic	Cis		1.66e-32	1.23e-10
19	GEMMA & LOCUS		rs1897351	17	32654850	No	CCL7	MCP-3	P80098	SL000516	Somalogic	Cis		1.66e-32	1.23e-10
19	GEMMA & LOCUS		rs12453585	17	32655316	No	CCL7	MCP-3	P80098	SL000516	Somalogic	Cis		1.66e-32	1.04e-10
19	GEMMA & LOCUS		rs4795000	17	32656283	No	CCL7	MCP-3	P80098	SL000516	Somalogic	Cis		1.66e-32	1.04e-10
19	GEMMA & LOCUS		rs72825097	17	32656929	No	CCL7	MCP-3	P80098	SL000516	Somalogic	Cis		1.66e-32	6.31e-11
19	GEMMA & LOCUS		rs8068122	17	32657536	No	CCL7	MCP-3	P80098	SL000516	Somalogic	Cis		1.66e-32	6.31e-11
19	GEMMA & LOCUS		rs8066978	17	32657542	No	CCL7	MCP-3	P80098	SL000516	Somalogic	Cis		1.66e-32	6.31e-11
19	GEMMA & LOCUS		rs8072865	17	32657637	No	CCL7	MCP-3	P80098	SL000516	Somalogic	Cis		1.66e-32	6.31e-11
19	GEMMA & LOCUS	rs442319		17	32675472	Yes	CCL7	MCP-3	P80098	SL000516	Somalogic	Cis	1		5.09e-09
20	GEMMA & LOCUS	rs8176741		9	136131461	Yes	CD209	DC-SIGN	Q9NNX6	SL005157	Somalogic	Trans	1		7.65e-10
20	GEMMA & LOCUS	rs2519093		9	136141870	Yes	CD209	DC-SIGN	Q9NNX6	SL005157	Somalogic	Trans	1		5.81e-26
20	GEMMA & LOCUS		rs505922	9	136149229	No	CD209	DC-SIGN	Q9NNX6	SL005157	Somalogic	Trans		6.90e-37	2.26e-40
20	GEMMA & LOCUS		rs529565	9	136149500	No	CD209	DC-SIGN	Q9NNX6	SL005157	Somalogic	Trans		6.90e-37	2.26e-40
21	GEMMA & LOCUS	rs3865444	rs3865444	19	51727962	Yes	CD33	Siglec-3	P20138	SL005215	Somalogic	Cis	1	2.08e-48	9.42e-77
21	GEMMA & LOCUS		rs12459419	19	51728477	No	CD33	Siglec-3	P20138	SL005215	Somalogic	Cis		2.08e-48	1.62e-77
22	GEMMA & LOCUS	rs641153	rs641153	6	31914180	Yes	CFAB	Factor B	P00751	SL000414	Somalogic	Cis	1	7.49e-15	3.50e-12
23	GEMMA & LOCUS		rs10900443	1	205044354	No	CNTN2	CNTN2	Q02246	SL008623	Somalogic	Cis		9.36e-16	2.31e-15
23	GEMMA & LOCUS		rs7518906	1	205044866	No	CNTN2	CNTN2	Q02246	SL008623	Somalogic	Cis		9.36e-16	2.31e-15
23	GEMMA & LOCUS		rs7523477	1	205048383	No	CNTN2	CNTN2	Q02246	SL008623	Somalogic	Cis		9.36e-16	2.31e-15
23	GEMMA & LOCUS	rs11240396		1	205205081	Yes	CNTN2	CNTN2	Q02246	SL008623	Somalogic	Cis	1		1.83e-13
24	GEMMA & LOCUS		rs6058303	20	34290281	No	CPNE1	CPNE1	Q99829	SL011808	Somalogic	Cis		1.80e-28	9.81e-12
24	GEMMA & LOCUS	rs6058363		20	34505054	Yes	CPNE1	CPNE1	Q99829	SL011808	Somalogic	Cis	1		2.27e-04
25	GEMMA & LOCUS	rs4643846		4	76969637	Yes	CXL11	I-TAC	O14625	SL003326	Somalogic	Cis	0.973		8.44e-05
25	GEMMA & LOCUS		rs5005115	4	76986019	No	CXL11	I-TAC	O14625	SL003326	Somalogic	Cis		1.55e-12	5.89e-07
25	GEMMA & LOCUS		rs34120116	4	76987425	No	CXL11	I-TAC	O14625	SL003326	Somalogic	Cis		1.55e-12	2.19e-06
26	GEMMA & LOCUS	rs6036551		20	23820151	Yes	CYTD	CYTD	P28325	SL008382	Somalogic	Cis	1		2.63e-19
26	GEMMA & LOCUS		rs4387871	20	23833854	Yes	CYTD	CYTD	P28325	SL008382	Somalogic	Cis		4.21e-15	2.63e-19
27	LOCUS only	rs7262370		20	23702136	Yes	CYTN	CYTN	P01037	SL010456	Somalogic	Cis	0.988		2.41e-11
28	LOCUS only	rs7262370		20	23702136	Yes	CYTT	CYTT	P09228	SL008516	Somalogic	Cis	0.352		6.60e-15
29	GEMMA & LOCUS	rs34964511		1	150298015	Yes	ECM1	ECM1	Q16610	SL006550	Somalogic	Cis	1		4.10e-06
29	GEMMA & LOCUS	rs71578487		1	150340059	Yes	ECM1	ECM1	Q16610	SL006550	Somalogic	Cis	1		2.18e-11
29	GEMMA & LOCUS		rs35274748	1	150363032	No	ECM1	ECM1	Q16610	SL006550	Somalogic	Cis		1.19e-31	1.20e-22
29	GEMMA & LOCUS	rs11802612		1	150427279	Yes	ECM1	ECM1	Q16610	SL006550	Somalogic	Cis	1		4.10e-06
29	GEMMA & LOCUS	rs35094010		1	150449557	Yes	ECM1	ECM1	Q16610	SL006550	Somalogic	Cis	1		4.19e-06
30	GEMMA only *		rs28689126	17	77704220	No	ENPP7	ENPP7	Q6UWV6	SL009045	Somalogic	Cis		5.17e-37	5.61e-48	rs11657411 (PPI = 1)
30	GEMMA only *		rs28502318	17	77704251	No	ENPP7	ENPP7	Q6UWV6	SL009045	Somalogic	Cis		5.17e-37	4.12e-49	rs11657411 (PPI = 1)
30	GEMMA only *		rs8076533	17	77704314	No	ENPP7	ENPP7	Q6UWV6	SL009045	Somalogic	Cis		5.17e-37	4.12e-49	rs11657411 (PPI = 1)
31	GEMMA & LOCUS	rs17093141		14	74326903	Yes	ENTP5	ENTP5	O75356	SL014028	Somalogic	Cis	1		2.33e-13
31	GEMMA & LOCUS		rs12050434	14	74341438	No	ENTP5	ENTP5	O75356	SL014028	Somalogic	Cis		2.58e-33	1.81e-23
31	GEMMA & LOCUS		rs1963799	14	74342812	No	ENTP5	ENTP5	O75356	SL014028	Somalogic	Cis		2.58e-33	1.81e-23
31	GEMMA & LOCUS		rs17093520	14	74346295	No	ENTP5	ENTP5	O75356	SL014028	Somalogic	Cis		2.58e-33	1.81e-23
31	GEMMA & LOCUS		rs144516364	14	74347100	No	ENTP5	ENTP5	O75356	SL014028	Somalogic	Cis		2.58e-33	1.81e-23
31	GEMMA & LOCUS		rs72627114	14	74350149	No	ENTP5	ENTP5	O75356	SL014028	Somalogic	Cis		2.58e-33	1.63e-23
31	GEMMA & LOCUS		rs59421227	14	74350227	No	ENTP5	ENTP5	O75356	SL014028	Somalogic	Cis		2.58e-33	1.63e-23
31	GEMMA & LOCUS		rs141069113	14	74350313	No	ENTP5	ENTP5	O75356	SL014028	Somalogic	Cis		2.58e-33	1.63e-23
31	GEMMA & LOCUS		rs72627115	14	74350638	No	ENTP5	ENTP5	O75356	SL014028	Somalogic	Cis		2.58e-33	1.63e-23
31	GEMMA & LOCUS		rs17093546	14	74353020	No	ENTP5	ENTP5	O75356	SL014028	Somalogic	Cis		2.58e-33	1.63e-23
31	GEMMA & LOCUS		rs72627118	14	74355285	No	ENTP5	ENTP5	O75356	SL014028	Somalogic	Cis		2.58e-33	1.63e-23
31	GEMMA & LOCUS		rs74337992	14	74356053	No	ENTP5	ENTP5	O75356	SL014028	Somalogic	Cis		2.58e-33	1.63e-23
31	GEMMA & LOCUS		rs144918786	14	74361201	No	ENTP5	ENTP5	O75356	SL014028	Somalogic	Cis		2.58e-33	1.63e-23
31	GEMMA & LOCUS		rs72627121	14	74366378	No	ENTP5	ENTP5	O75356	SL014028	Somalogic	Cis		2.58e-33	1.63e-23
31	GEMMA & LOCUS		rs1013644	14	74367564	No	ENTP5	ENTP5	O75356	SL014028	Somalogic	Cis		2.58e-33	1.63e-23
31	GEMMA & LOCUS		rs183701795	14	74368017	No	ENTP5	ENTP5	O75356	SL014028	Somalogic	Cis		2.58e-33	1.63e-23
31	GEMMA & LOCUS		rs17093882	14	74368741	No	ENTP5	ENTP5	O75356	SL014028	Somalogic	Cis		2.58e-33	1.63e-23
31	GEMMA & LOCUS		rs34579846	14	74372164	No	ENTP5	ENTP5	O75356	SL014028	Somalogic	Cis		2.58e-33	1.63e-23
31	GEMMA & LOCUS		rs72627128	14	74373609	No	ENTP5	ENTP5	O75356	SL014028	Somalogic	Cis		2.58e-33	1.63e-23
31	GEMMA & LOCUS		rs72627132	14	74379868	No	ENTP5	ENTP5	O75356	SL014028	Somalogic	Cis		2.58e-33	1.63e-23
31	GEMMA & LOCUS		rs12050300	14	74386523	No	ENTP5	ENTP5	O75356	SL014028	Somalogic	Cis		2.58e-33	1.63e-23
32	GEMMA & LOCUS		rs10050860	5	96122210	No	ERAP1	ARTS1	Q9NZ08	SL007729	Somalogic	Cis		4.75e-76	2.99e-69
32	GEMMA & LOCUS		rs13154629	5	96122458	No	ERAP1	ARTS1	Q9NZ08	SL007729	Somalogic	Cis		4.75e-76	7.22e-70
32	GEMMA & LOCUS	rs10045403		5	96147733	Yes	ERAP1	ARTS1	Q9NZ08	SL007729	Somalogic	Cis	1		1.44e-71
33	GEMMA & LOCUS		rs2794658	13	47350482	No	ESTD	Esterase D	P10768	SL006378	Somalogic	Cis		2.71e-12	3.65e-16
33	GEMMA & LOCUS	rs73193065		13	47383681	Yes	ESTD	Esterase D	P10768	SL006378	Somalogic	Cis	0.904		1.14e-15
34	GEMMA & LOCUS		rs1755685	13	113757192	No	FA7	Coagulation Factor VII	P08709	SL000358	Somalogic	Cis		5.10e-56	9.89e-93
34	GEMMA & LOCUS	rs3093233		13	113758130	Yes	FA7	Coagulation Factor VII	P08709	SL000358	Somalogic	Cis	1		1.80e-88
35	GEMMA & LOCUS	rs3811140		9	137772111	Yes	FCN2	FCN2	Q15485	SL006542	Somalogic	Cis	1		1.23e-13
35	GEMMA & LOCUS		rs12685659	9	137776719	No	FCN2	FCN2	Q15485	SL006542	Somalogic	Cis		3.09e-16	3.08e-16
36	LOCUS only	rs10902652		1	27558522	Yes	FCN3	Ficolin-3	O75636	SL002086	Somalogic	Cis	1		1.72e-03
37	GEMMA & LOCUS	rs2210913		1	157668993	Yes	FCRL3	FCRL3	Q96P31	SL014088	Somalogic	Cis	1		3.50e-29
37	GEMMA & LOCUS		rs3761959	1	157669278	No	FCRL3	FCRL3	Q96P31	SL014088	Somalogic	Cis		3.53e-17	3.19e-29
38	GEMMA & LOCUS	rs2593813		3	186332571	Yes	FETUA	a2-HS-Glycoprotein	P02765	SL000251	Somalogic	Cis	1		4.14e-08
38	GEMMA & LOCUS		rs2070633	3	186335941	No	FETUA	a2-HS-Glycoprotein	P02765	SL000251	Somalogic	Cis		4.54e-20	1.75e-10
39	GEMMA only *		rs778809	19	5830302	No	FUT3	Fucosyltransferase 3	P21217	SL005575	Somalogic	Cis		1.21e-18	6.30e-14	rs6510859 (PPI = 1)
39	GEMMA only *		rs778805	19	5832209	No	FUT3	Fucosyltransferase 3	P21217	SL005575	Somalogic	Cis		1.21e-18	6.89e-14	rs6510859 (PPI = 1)
39	GEMMA only *		rs10420107	19	5833279	No	FUT3	Fucosyltransferase 3	P21217	SL005575	Somalogic	Cis		1.21e-18	6.89e-14	rs6510859 (PPI = 1)
39	GEMMA only *		rs17271883	19	5834212	No	FUT3	Fucosyltransferase 3	P21217	SL005575	Somalogic	Cis		1.21e-18	3.95e-13	rs6510859 (PPI = 1)
40	GEMMA & LOCUS	rs12151752		2	85934652	Yes	GNLY	Granulysin	P22749	SL000678	Somalogic	Cis	1		1.29e-32
40	GEMMA & LOCUS		rs7603438	2	85935182	No	GNLY	Granulysin	P22749	SL000678	Somalogic	Cis		5.70e-30	1.51e-32
40	GEMMA & LOCUS		rs7577293	2	85935282	No	GNLY	Granulysin	P22749	SL000678	Somalogic	Cis		5.70e-30	1.51e-32
41	GEMMA & LOCUS	rs342706	rs342706	13	92417058	Yes	GPC5	GPC5	P78333	SL012469	Somalogic	Cis	1	2.54e-28	2.25e-17
42	GEMMA & LOCUS	rs611917		1	109815252	Yes	GRN	GRN	P28799	SL007173	Somalogic	Trans	1		3.94e-14
42	GEMMA & LOCUS		rs7528419	1	109817192	No	GRN	GRN	P28799	SL007173	Somalogic	Trans		3.56e-28	9.06e-32
43	GEMMA only *		rs6896579	5	156541376	No	HAVR2	TIMD3	Q8TDQ0	SL007547	Somalogic	Cis		8.23e-13	3.43e-06	rs246862 (PPI = 0.996)
43	GEMMA only *		rs4704854	5	156543114	No	HAVR2	TIMD3	Q8TDQ0	SL007547	Somalogic	Cis		8.23e-13	3.43e-06	rs246862 (PPI = 0.996)
44	GEMMA & LOCUS	rs10801560		1	196714600	Yes	HEMO	Hemopexin	P02790	SL000440	Somalogic	Trans	1		2.10e-26
44	GEMMA & LOCUS		rs6657442	1	196838060	Yes	HEMO	Hemopexin	P02790	SL000440	Somalogic	Trans		5.06e-25	1.25e-23
44	GEMMA & LOCUS		rs7413265	1	196839163	No	HEMO	Hemopexin	P02790	SL000440	Somalogic	Trans		5.06e-25	1.25e-23
45	GEMMA & LOCUS		rs2344205	4	3468070	Yes	HGFA	HGFA	Q04756	SL006512	Somalogic	Cis		2.17e-31	2.87e-46
45	GEMMA & LOCUS	rs13125686		4	3471327	Yes	HGFA	HGFA	Q04756	SL006512	Somalogic	Cis	1		1.49e-43
46	GEMMA & LOCUS	rs1800668		3	49395757	Yes	HGFL	MSP	P26927	SL005202	Somalogic	Cis	1		4.04e-89
46	GEMMA & LOCUS		rs3926569	3	49558716	No	HGFL	MSP	P26927	SL005202	Somalogic	Cis		1.57e-83	6.45e-91
46	GEMMA & LOCUS		rs1801143	3	49570200	No	HGFL	MSP	P26927	SL005202	Somalogic	Cis		1.57e-83	6.45e-91
46	GEMMA & LOCUS		rs4625	3	49572140	No	HGFL	MSP	P26927	SL005202	Somalogic	Cis		1.57e-83	5.10e-90
46	GEMMA & LOCUS		rs13079082	3	49574808	No	HGFL	MSP	P26927	SL005202	Somalogic	Cis		1.57e-83	6.45e-91
46	GEMMA & LOCUS		rs10582618	3	49577046	No	HGFL	MSP	P26927	SL005202	Somalogic	Cis		1.57e-83	6.45e-91
46	GEMMA & LOCUS		rs34293138	3	49579017	No	HGFL	MSP	P26927	SL005202	Somalogic	Cis		1.57e-83	6.45e-91
46	GEMMA & LOCUS		rs3811697	3	49590770	No	HGFL	MSP	P26927	SL005202	Somalogic	Cis		1.57e-83	1.68e-90
46	GEMMA & LOCUS		rs9837027	3	49597013	No	HGFL	MSP	P26927	SL005202	Somalogic	Cis		1.57e-83	1.68e-90
46	GEMMA & LOCUS		rs9858280	3	49597737	No	HGFL	MSP	P26927	SL005202	Somalogic	Cis		1.57e-83	3.66e-92
46	GEMMA & LOCUS		rs11926781	3	49603289	No	HGFL	MSP	P26927	SL005202	Somalogic	Cis		1.57e-83	3.66e-92
46	GEMMA & LOCUS	rs56116382		3	49606188	Yes	HGFL	MSP	P26927	SL005202	Somalogic	Cis	1		1.53e-57
46	GEMMA & LOCUS		rs34427167	3	49610223	No	HGFL	MSP	P26927	SL005202	Somalogic	Cis		1.57e-83	3.70e-95
46	GEMMA & LOCUS		chr3:49611088:D	3	49611088	No	HGFL	MSP	P26927	SL005202	Somalogic	Cis		1.57e-83	1.07e-93
46	GEMMA & LOCUS		rs11713474	3	49611457	No	HGFL	MSP	P26927	SL005202	Somalogic	Cis		1.57e-83	2.72e-93
46	GEMMA & LOCUS		rs33999608	3	49611660	No	HGFL	MSP	P26927	SL005202	Somalogic	Cis		1.57e-83	5.25e-95
46	GEMMA & LOCUS		rs71324979	3	49619651	No	HGFL	MSP	P26927	SL005202	Somalogic	Cis		1.57e-83	2.27e-95
46	GEMMA & LOCUS		rs9811982	3	49624377	No	HGFL	MSP	P26927	SL005202	Somalogic	Cis		1.57e-83	2.27e-95
46	GEMMA & LOCUS		rs9875617	3	49634696	No	HGFL	MSP	P26927	SL005202	Somalogic	Cis		1.57e-83	8.94e-96
47	GEMMA & LOCUS		rs72625026	3	186386363	No	HRG	HRG	P04196	SL006448	Somalogic	Cis		7.28e-31	1.84e-33
47	GEMMA & LOCUS		rs16860974	3	186387299	No	HRG	HRG	P04196	SL006448	Somalogic	Cis		7.28e-31	4.01e-40
47	GEMMA & LOCUS	rs72625027		3	186388810	Yes	HRG	HRG	P04196	SL006448	Somalogic	Cis	1		1.09e-40
48	GEMMA & LOCUS	rs738035		22	17594886	Yes	I17RA	IL-17 sR	Q96F46	SL004850	Somalogic	Cis	1		1.40e-20
48	GEMMA & LOCUS		rs3827278	22	17595915	No	I17RA	IL-17 sR	Q96F46	SL004850	Somalogic	Cis		1.50e-19	8.06e-45
48	GEMMA & LOCUS		rs3827279	22	17595929	No	I17RA	IL-17 sR	Q96F46	SL004850	Somalogic	Cis		1.50e-19	8.06e-45
48	GEMMA & LOCUS		rs1656	22	17596322	No	I17RA	IL-17 sR	Q96F46	SL004850	Somalogic	Cis		1.50e-19	1.21e-44
49	LOCUS only	rs35518479		3	53873814	Yes	I17RB	IL-17B R	Q9NRM6	SL005174	Somalogic	Cis	0.758		9.98e-06
50	GEMMA & LOCUS	rs12972990		19	10406431	Yes	ICAM1	sICAM-1	P05362	SL002922	Somalogic	Cis	1		4.85e-112
50	GEMMA & LOCUS		rs12150978	19	10408318	No	ICAM1	sICAM-1	P05362	SL002922	Somalogic	Cis		2.95e-100	5.02e-108
50	GEMMA & LOCUS		rs150434441	19	10409323	No	ICAM1	sICAM-1	P05362	SL002922	Somalogic	Cis		2.95e-100	2.86e-99
51	GEMMA & LOCUS		rs901886	19	10402131	No	ICAM5	sICAM-5	Q9UMF0	SL005169	Somalogic	Cis		1.07e-12	4.35e-27
51	GEMMA & LOCUS	rs12972990		19	10406431	Yes	ICAM5	sICAM-5	Q9UMF0	SL005169	Somalogic	Cis	0.999		5.20e-20
52	GEMMA & LOCUS	rs10017289		4	943534	Yes	IDUA	IDUA	P35475	SL010368	Somalogic	Cis	0.996		8.63e-12
52	GEMMA & LOCUS		rs4690219	4	977270	No	IDUA	IDUA	P35475	SL010368	Somalogic	Cis		2.88e-22	1.24e-20
53	GEMMA only *		rs4778639	15	81600451	No	IL16	IL-16	Q14005	SL000474	Somalogic	Cis		3.63e-47	1.66e-38	rs57763246 (PPI = 1), rs17875523 (PPI = 1), chr15:81596606:D (PPI = 1), rs4577037 (PPI = 1), rs3899547 (PPI = 1), rs17875532 (PPI = 1), rs17875533 (PPI = 1), rs11556218 (PPI = 1), rs1803275 (PPI = 1)
54	GEMMA & LOCUS		rs10197284	2	102982703	No	IL18R	IL-18 Ra	Q13478	SL004152	Somalogic	Cis		1.02e-14	6.85e-26
54	GEMMA & LOCUS		rs1573895	2	102982876	No	IL18R	IL-18 Ra	Q13478	SL004152	Somalogic	Cis		1.02e-14	6.85e-26
54	GEMMA & LOCUS		rs1558627	2	102984684	No	IL18R	IL-18 Ra	Q13478	SL004152	Somalogic	Cis		1.02e-14	6.85e-26
54	GEMMA & LOCUS		rs2058622	2	102985424	No	IL18R	IL-18 Ra	Q13478	SL004152	Somalogic	Cis		1.02e-14	6.85e-26
54	GEMMA & LOCUS		rs3771170	2	102985980	No	IL18R	IL-18 Ra	Q13478	SL004152	Somalogic	Cis		1.02e-14	6.85e-26
54	GEMMA & LOCUS		rs2058623	2	102986170	No	IL18R	IL-18 Ra	Q13478	SL004152	Somalogic	Cis		1.02e-14	6.85e-26
54	GEMMA & LOCUS		rs1465321	2	102986618	No	IL18R	IL-18 Ra	Q13478	SL004152	Somalogic	Cis		1.02e-14	6.85e-26
54	GEMMA & LOCUS	rs3836108		2	103037742	Yes	IL18R	IL-18 Ra	Q13478	SL004152	Somalogic	Cis	1		4.35e-26
54	GEMMA & LOCUS	rs3836108		2	103037743	No	IL18R	IL-18 Ra	Q13478	SL004152	Somalogic	Cis	1		4.35e-26
55	GEMMA & LOCUS		rs2885372	3	190344871	No	IL1AP	IL-1 R AcP	Q9NPH3	SL004588	Somalogic	Cis		1.20e-61	1.19e-119
55	GEMMA & LOCUS		rs2361835	3	190344900	No	IL1AP	IL-1 R AcP	Q9NPH3	SL004588	Somalogic	Cis		1.20e-61	1.19e-119
55	GEMMA & LOCUS		rs6444442	3	190346060	No	IL1AP	IL-1 R AcP	Q9NPH3	SL004588	Somalogic	Cis		1.20e-61	1.19e-119
55	GEMMA & LOCUS		rs6444443	3	190346218	No	IL1AP	IL-1 R AcP	Q9NPH3	SL004588	Somalogic	Cis		1.20e-61	1.19e-119
55	GEMMA & LOCUS		rs6444444	3	190346231	No	IL1AP	IL-1 R AcP	Q9NPH3	SL004588	Somalogic	Cis		1.20e-61	1.19e-119
55	GEMMA & LOCUS		rs6444445	3	190346357	No	IL1AP	IL-1 R AcP	Q9NPH3	SL004588	Somalogic	Cis		1.20e-61	1.19e-119
55	GEMMA & LOCUS		rs2885373	3	190346468	No	IL1AP	IL-1 R AcP	Q9NPH3	SL004588	Somalogic	Cis		1.20e-61	1.19e-119
55	GEMMA & LOCUS		rs2361837	3	190346525	No	IL1AP	IL-1 R AcP	Q9NPH3	SL004588	Somalogic	Cis		1.20e-61	1.19e-119
55	GEMMA & LOCUS		rs1024941	3	190346658	No	IL1AP	IL-1 R AcP	Q9NPH3	SL004588	Somalogic	Cis		1.20e-61	1.19e-119
55	GEMMA & LOCUS		rs1024942	3	190346667	No	IL1AP	IL-1 R AcP	Q9NPH3	SL004588	Somalogic	Cis		1.20e-61	1.19e-119
55	GEMMA & LOCUS		rs1024943	3	190346702	No	IL1AP	IL-1 R AcP	Q9NPH3	SL004588	Somalogic	Cis		1.20e-61	1.19e-119
55	GEMMA & LOCUS		rs1024944	3	190346723	No	IL1AP	IL-1 R AcP	Q9NPH3	SL004588	Somalogic	Cis		1.20e-61	1.19e-119
55	GEMMA & LOCUS		rs7611887	3	190347391	No	IL1AP	IL-1 R AcP	Q9NPH3	SL004588	Somalogic	Cis		1.20e-61	1.19e-119
55	GEMMA & LOCUS		rs1024947	3	190347678	No	IL1AP	IL-1 R AcP	Q9NPH3	SL004588	Somalogic	Cis		1.20e-61	1.19e-119
55	GEMMA & LOCUS		rs1024948	3	190347681	No	IL1AP	IL-1 R AcP	Q9NPH3	SL004588	Somalogic	Cis		1.20e-61	1.19e-119
55	GEMMA & LOCUS		rs1058843	3	190347989	No	IL1AP	IL-1 R AcP	Q9NPH3	SL004588	Somalogic	Cis		1.20e-61	1.19e-119
55	GEMMA & LOCUS		rs72383929	3	190348185	No	IL1AP	IL-1 R AcP	Q9NPH3	SL004588	Somalogic	Cis		1.20e-61	1.19e-119
55	GEMMA & LOCUS		rs7642607	3	190348298	No	IL1AP	IL-1 R AcP	Q9NPH3	SL004588	Somalogic	Cis		1.20e-61	1.19e-119
55	GEMMA & LOCUS		rs7642797	3	190348515	No	IL1AP	IL-1 R AcP	Q9NPH3	SL004588	Somalogic	Cis		1.20e-61	1.19e-119
55	GEMMA & LOCUS	rs724608		3	190348810	Yes	IL1AP	IL-1 R AcP	Q9NPH3	SL004588	Somalogic	Cis	1		4.84e-114
55	GEMMA & LOCUS		rs724609	3	190349078	No	IL1AP	IL-1 R AcP	Q9NPH3	SL004588	Somalogic	Cis		1.20e-61	1.19e-119
55	GEMMA & LOCUS		rs4686558	3	190349888	No	IL1AP	IL-1 R AcP	Q9NPH3	SL004588	Somalogic	Cis		1.20e-61	1.19e-119
56	GEMMA & LOCUS	rs562966	rs562966	11	120076116	Yes	IL25	IL-17E	Q9H293	SL004351	Somalogic	Trans	1	7.72e-24	8.69e-42
57	GEMMA & LOCUS	rs4845372		1	154415396	Yes	IL6RA	IL-6 sRa	P08887	SL001943	Somalogic	Cis	1		2.61e-81
57	GEMMA & LOCUS		rs11265613	1	154418415	No	IL6RA	IL-6 sRa	P08887	SL001943	Somalogic	Cis		1.84e-56	5.14e-93
58	GEMMA & LOCUS	rs6543119	rs6543119	2	102963072	Yes	ILRL1	IL-1 R4	Q01638	SL004146	Somalogic	Cis	1	8.13e-19	2.41e-31
58	GEMMA & LOCUS		rs13017455	2	102964742	No	ILRL1	IL-1 R4	Q01638	SL004146	Somalogic	Cis		8.13e-19	2.41e-31
59	LOCUS only	rs2519093		9	136141870	Yes	INSR	IR	P06213	SL004125	Somalogic	Trans	0.296		2.64e-13
60	GEMMA & LOCUS		chr14:95023490:I	14	95023490	No	KAIN	Kallistatin	P29622	SL004876	Somalogic	Cis		5.28e-19	4.43e-17
60	GEMMA & LOCUS	rs5511		14	95033595	Yes	KAIN	Kallistatin	P29622	SL004876	Somalogic	Cis	1		1.05e-23
61	GEMMA & LOCUS	rs7091871	rs7091871	10	101810304	Yes	KCC1A	CAMK1	Q14012	SL010489	Somalogic	Trans	1	3.38e-14	1.13e-31
61	GEMMA & LOCUS		rs7095471	10	101810579	No	KCC1A	CAMK1	Q14012	SL010489	Somalogic	Trans		3.38e-14	1.13e-31
62	GEMMA & LOCUS	rs10425377	rs10425377	19	51523002	Yes	KLK11	Kallikrein 11	Q9UBX7	SL002763	Somalogic	Cis	1	6.33e-16	8.58e-17
63	GEMMA & LOCUS	rs80177406		4	187166024	Yes	KLKB1	Prekallikrein	P03952	SL000545	Somalogic	Cis	0.986		2.82e-06
63	GEMMA & LOCUS		rs2304595	4	187172280	No	KLKB1	Prekallikrein	P03952	SL000545	Somalogic	Cis		4.95e-16	2.58e-09
64	GEMMA & LOCUS	rs1621816		3	186439173	Yes	KNG1	Kininogen HMW	P01042	SL017189	Somalogic	Cis	1		2.55e-13
64	GEMMA & LOCUS		rs113946377	3	186441547	No	KNG1	Kininogen HMW	P01042	SL017189	Somalogic	Cis		1.23e-30	3.53e-19
65	GEMMA & LOCUS	rs6741488		2	143793701	Yes	KYNU	KYNU	Q16719	SL013969	Somalogic	Cis	1		2.59e-20
65	GEMMA & LOCUS		rs12477146	2	143793814	No	KYNU	KYNU	Q16719	SL013969	Somalogic	Cis		2.61e-21	5.12e-41
65	GEMMA & LOCUS		rs73961708	2	143796005	No	KYNU	KYNU	Q16719	SL013969	Somalogic	Cis		2.61e-21	5.12e-41
65	GEMMA & LOCUS		rs7598467	2	143796057	No	KYNU	KYNU	Q16719	SL013969	Somalogic	Cis		2.61e-21	5.12e-41
65	GEMMA & LOCUS		rs3768844	2	143796694	No	KYNU	KYNU	Q16719	SL013969	Somalogic	Cis		2.61e-21	5.12e-41
65	GEMMA & LOCUS		rs2008533	2	143797657	No	KYNU	KYNU	Q16719	SL013969	Somalogic	Cis		2.61e-21	5.12e-41
65	GEMMA & LOCUS		rs9013	2	143798189	No	KYNU	KYNU	Q16719	SL013969	Somalogic	Cis		2.61e-21	5.12e-41
65	GEMMA & LOCUS		rs61665191	2	143798921	No	KYNU	KYNU	Q16719	SL013969	Somalogic	Cis		2.61e-21	5.12e-41
65	GEMMA & LOCUS		rs3816193	2	143799907	No	KYNU	KYNU	Q16719	SL013969	Somalogic	Cis		2.61e-21	5.12e-41
66	GEMMA & LOCUS		rs6665672	1	66069020	No	LEPR	sLeptin R	P48357	SL003184	Somalogic	Cis		7.92e-119	8.44e-123
66	GEMMA & LOCUS		rs12077336	1	66069986	No	LEPR	sLeptin R	P48357	SL003184	Somalogic	Cis		7.92e-119	8.44e-123
66	GEMMA & LOCUS		rs12097855	1	66070422	No	LEPR	sLeptin R	P48357	SL003184	Somalogic	Cis		7.92e-119	8.44e-123
66	GEMMA & LOCUS		rs79035087	1	66071082	No	LEPR	sLeptin R	P48357	SL003184	Somalogic	Cis		7.92e-119	1.12e-122
66	GEMMA & LOCUS		rs17127767	1	66072543	No	LEPR	sLeptin R	P48357	SL003184	Somalogic	Cis		7.92e-119	8.44e-123
66	GEMMA & LOCUS		rs6661050	1	66072896	No	LEPR	sLeptin R	P48357	SL003184	Somalogic	Cis		7.92e-119	8.44e-123
66	GEMMA & LOCUS		rs6676598	1	66073388	No	LEPR	sLeptin R	P48357	SL003184	Somalogic	Cis		7.92e-119	1.66e-122
66	GEMMA & LOCUS		rs10399687	1	66073982	No	LEPR	sLeptin R	P48357	SL003184	Somalogic	Cis		7.92e-119	1.66e-122
66	GEMMA & LOCUS		rs2376018	1	66074166	No	LEPR	sLeptin R	P48357	SL003184	Somalogic	Cis		7.92e-119	1.66e-122
66	GEMMA & LOCUS		rs8179183	1	66075952	No	LEPR	sLeptin R	P48357	SL003184	Somalogic	Cis		7.92e-119	1.66e-122
66	GEMMA & LOCUS		rs17127776	1	66077805	No	LEPR	sLeptin R	P48357	SL003184	Somalogic	Cis		7.92e-119	1.66e-122
66	GEMMA & LOCUS		rs61781308	1	66080260	No	LEPR	sLeptin R	P48357	SL003184	Somalogic	Cis		7.92e-119	3.91e-138
66	GEMMA & LOCUS		rs61781309	1	66082795	No	LEPR	sLeptin R	P48357	SL003184	Somalogic	Cis		7.92e-119	3.91e-138
66	GEMMA & LOCUS	rs17407229		1	66155972	Yes	LEPR	sLeptin R	P48357	SL003184	Somalogic	Cis	1		8.78e-134
67	GEMMA & LOCUS		rs55634449	19	55089919	No	LIRB1	ILT-2	Q8NHL6	SL005190	Somalogic	Cis		5.23e-27	2.37e-71
67	GEMMA & LOCUS		rs111235784	19	55091579	No	LIRB1	ILT-2	Q8NHL6	SL005190	Somalogic	Cis		5.23e-27	2.37e-71
67	GEMMA & LOCUS		rs112900290	19	55093453	No	LIRB1	ILT-2	Q8NHL6	SL005190	Somalogic	Cis		5.23e-27	2.37e-71
67	GEMMA & LOCUS		rs60073657	19	55093794	No	LIRB1	ILT-2	Q8NHL6	SL005190	Somalogic	Cis		5.23e-27	2.37e-71
67	GEMMA & LOCUS		rs147196782	19	55095086	No	LIRB1	ILT-2	Q8NHL6	SL005190	Somalogic	Cis		5.23e-27	2.40e-72
67	GEMMA & LOCUS		rs74345525	19	55096748	No	LIRB1	ILT-2	Q8NHL6	SL005190	Somalogic	Cis		5.23e-27	2.40e-72
67	GEMMA & LOCUS		rs73939003	19	55098129	No	LIRB1	ILT-2	Q8NHL6	SL005190	Somalogic	Cis		5.23e-27	2.40e-72
67	GEMMA & LOCUS	rs12978588		19	55118872	Yes	LIRB1	ILT-2	Q8NHL6	SL005190	Somalogic	Cis	1		8.28e-42
68	GEMMA & LOCUS	rs2519093		9	136141870	Yes	LYAM2	sE-Selectin	P16581	SL001945	Somalogic	Trans	1		1.79e-62
68	GEMMA & LOCUS		rs507666	9	136149399	Yes	LYAM2	sE-Selectin	P16581	SL001945	Somalogic	Trans		7.37e-37	1.79e-62
68	GEMMA & LOCUS		rs532436	9	136149830	No	LYAM2	sE-Selectin	P16581	SL001945	Somalogic	Trans		7.37e-37	1.79e-62
69	GEMMA & LOCUS		rs57954211	12	69748397	No	LYSC	Lysozyme	P61626	SL000510	Somalogic	Cis		4.89e-16	8.99e-20
69	GEMMA & LOCUS	rs71094714		12	69790495	Yes	LYSC	Lysozyme	P61626	SL000510	Somalogic	Cis	1		7.88e-19
70	GEMMA & LOCUS	rs1926447	rs1926447	13	46629944	Yes	MAPK3	MAPKAPK3	Q16644	SL004765	Somalogic	Trans	1	7.74e-14	3.43e-24
70	GEMMA & LOCUS		rs1926446	13	46629995	No	MAPK3	MAPKAPK3	Q16644	SL004765	Somalogic	Trans		7.74e-14	3.43e-24
71	GEMMA & LOCUS	rs10508975		10	54516331	Yes	MBL2	MBL	P11226	SL004516	Somalogic	Cis	1		4.27e-60
71	GEMMA & LOCUS		rs7096206	10	54531685	No	MBL2	MBL	P11226	SL004516	Somalogic	Cis		6.14e-43	2.90e-59
71	GEMMA & LOCUS		rs2384046	10	54535840	No	MBL2	MBL	P11226	SL004516	Somalogic	Cis		6.14e-43	2.90e-59
71	GEMMA & LOCUS		rs2384044	10	54536083	No	MBL2	MBL	P11226	SL004516	Somalogic	Cis		6.14e-43	2.90e-59
71	GEMMA & LOCUS	rs4935347		10	54540783	Yes	MBL2	MBL	P11226	SL004516	Somalogic	Cis	1		1.10e-46
72	GEMMA & LOCUS	rs9263692	rs9263692	6	31093093	Yes	MICA	MICA	Q29983	SL005199	Somalogic	Cis	1	5.17e-18	5.34e-07
73	GEMMA & LOCUS	rs3094005		6	31465047	Yes	MICB	MICB	Q29980	SL005200	Somalogic	Cis	0.993		2.45e-14
73	GEMMA & LOCUS		rs144251460	6	31473957	Yes	MICB	MICB	Q29980	SL005200	Somalogic	Cis		2.79e-12	2.75e-14
74	GEMMA & LOCUS	rs72625027		3	186388810	Yes	MP2K4	MP2K4	P45985	SL007237	Somalogic	Trans	1		4.44e-28
74	GEMMA & LOCUS	rs7625980		3	186393547	Yes	MP2K4	MP2K4	P45985	SL007237	Somalogic	Trans	1		8.73e-35
74	GEMMA & LOCUS		rs1042445	3	186395436	No	MP2K4	MP2K4	P45985	SL007237	Somalogic	Trans		2.99e-21	6.69e-36
75	GEMMA & LOCUS	rs3777411		6	160476945	Yes	MPRI	IGF-II receptor	P11717	SL003679	Somalogic	Cis	0.999		3.18e-11
75	GEMMA & LOCUS		rs2282140	6	160494521	No	MPRI	IGF-II receptor	P11717	SL003679	Somalogic	Cis		2.64e-13	8.80e-16
75	GEMMA & LOCUS		rs3777404	6	160498049	No	MPRI	IGF-II receptor	P11717	SL003679	Somalogic	Cis		2.64e-13	4.06e-16
75	GEMMA & LOCUS		rs13207901	6	160502460	No	MPRI	IGF-II receptor	P11717	SL003679	Somalogic	Cis		2.64e-13	4.06e-16
75	GEMMA & LOCUS		rs16888669	6	160503894	No	MPRI	IGF-II receptor	P11717	SL003679	Somalogic	Cis		2.64e-13	2.15e-15
75	GEMMA & LOCUS		rs2297363	6	160506462	No	MPRI	IGF-II receptor	P11717	SL003679	Somalogic	Cis		2.64e-13	4.06e-16
75	GEMMA & LOCUS		rs13220323	6	160506755	No	MPRI	IGF-II receptor	P11717	SL003679	Somalogic	Cis		2.64e-13	2.36e-16
75	GEMMA & LOCUS		rs1130861	6	160511354	No	MPRI	IGF-II receptor	P11717	SL003679	Somalogic	Cis		2.64e-13	4.97e-16
75	GEMMA & LOCUS		rs3777399	6	160513793	No	MPRI	IGF-II receptor	P11717	SL003679	Somalogic	Cis		2.64e-13	4.97e-16
76	GEMMA & LOCUS		rs3733234	4	76847205	No	NAAA	ASAHL	Q02083	SL008611	Somalogic	Cis		5.25e-30	4.95e-14
76	GEMMA & LOCUS		rs3733235	4	76847215	No	NAAA	ASAHL	Q02083	SL008611	Somalogic	Cis		5.25e-30	4.95e-14
76	GEMMA & LOCUS		rs3832275	4	76847223	No	NAAA	ASAHL	Q02083	SL008611	Somalogic	Cis		5.25e-30	4.95e-14
76	GEMMA & LOCUS	rs4508917		4	76946097	Yes	NAAA	ASAHL	Q02083	SL008611	Somalogic	Cis	1		3.50e-13
77	GEMMA & LOCUS	rs6672057		1	20293791	Yes	PA2GA	NPS-PLA2	P14555	SL002528	Somalogic	Cis	1		3.13e-15
77	GEMMA & LOCUS		rs10799599	1	20294500	No	PA2GA	NPS-PLA2	P14555	SL002528	Somalogic	Cis		1.75e-16	3.19e-17
78	GEMMA & LOCUS	rs11216284		11	117003060	Yes	PCSK7	PCSK7	Q16549	SL014069	Somalogic	Cis	1		4.21e-31
78	GEMMA & LOCUS		rs10577826	11	117070546	No	PCSK7	PCSK7	Q16549	SL014069	Somalogic	Cis		4.73e-33	4.18e-31
78	GEMMA & LOCUS		rs10577826	11	117070547	No	PCSK7	PCSK7	Q16549	SL014069	Somalogic	Cis		1.19e-29	1.24e-29
79	GEMMA & LOCUS		rs740750	5	149515074	No	PGFRB	PDGF Rb	P09619	SL004155	Somalogic	Cis		1.85e-100	2.05e-113
79	GEMMA & LOCUS	rs740751		5	149515888	Yes	PGFRB	PDGF Rb	P09619	SL004155	Somalogic	Cis	1		2.82e-43
79	GEMMA & LOCUS	rs112297981		5	149525732	Yes	PGFRB	PDGF Rb	P09619	SL004155	Somalogic	Cis	1		4.92e-13
80	GEMMA & LOCUS		rs17713729	2	249092	No	PPAC	PPAC	P24666	SL008063	Somalogic	Cis		2.60e-79	6.15e-67
80	GEMMA & LOCUS		rs55936726	2	258210	No	PPAC	PPAC	P24666	SL008063	Somalogic	Cis		2.60e-79	6.15e-67
80	GEMMA & LOCUS		rs36216559	2	262335	No	PPAC	PPAC	P24666	SL008063	Somalogic	Cis		2.60e-79	1.49e-66
80	GEMMA & LOCUS		rs58461606	2	267367	No	PPAC	PPAC	P24666	SL008063	Somalogic	Cis		2.60e-79	1.49e-66
80	GEMMA & LOCUS		rs55946380	2	268293	No	PPAC	PPAC	P24666	SL008063	Somalogic	Cis		2.60e-79	1.49e-66
80	GEMMA & LOCUS		rs62114544	2	269679	No	PPAC	PPAC	P24666	SL008063	Somalogic	Cis		2.60e-79	1.49e-66
80	GEMMA & LOCUS	rs72774504		2	271703	Yes	PPAC	PPAC	P24666	SL008063	Somalogic	Cis	1		7.53e-03
80	GEMMA & LOCUS		rs59937473	2	271797	No	PPAC	PPAC	P24666	SL008063	Somalogic	Cis		2.60e-79	3.49e-67
80	GEMMA & LOCUS		rs11553746	2	272203	No	PPAC	PPAC	P24666	SL008063	Somalogic	Cis		2.60e-79	1.49e-66
80	GEMMA & LOCUS		rs62114548	2	274672	No	PPAC	PPAC	P24666	SL008063	Somalogic	Cis		2.60e-79	1.49e-66
80	GEMMA & LOCUS		rs79716074	2	277003	No	PPAC	PPAC	P24666	SL008063	Somalogic	Cis		2.60e-79	1.49e-66
80	GEMMA & LOCUS		rs7605824	2	280819	No	PPAC	PPAC	P24666	SL008063	Somalogic	Cis		2.60e-79	2.57e-66
80	GEMMA & LOCUS		rs7566279	2	281178	No	PPAC	PPAC	P24666	SL008063	Somalogic	Cis		2.60e-79	8.50e-67
80	GEMMA & LOCUS	rs6721594		2	305203	Yes	PPAC	PPAC	P24666	SL008063	Somalogic	Cis	1		1.05e-47
81	LOCUS only	rs141091409		20	33739915	Yes	PROC	Protein C	P04070	SL000048	Somalogic	Trans	0.43		1.39e-18
82	GEMMA & LOCUS	rs1047586		7	150035459	Yes	RARR2	TIG2	Q99969	SL005152	Somalogic	Cis	0.957		2.30e-11
82	GEMMA & LOCUS		rs114190730	7	150056639	No	RARR2	TIG2	Q99969	SL005152	Somalogic	Cis		1.61e-12	5.24e-10
83	GEMMA & LOCUS	rs4609582		11	18277763	Yes	SAA1	SAA	P0DJI8	SL000572	Somalogic	Cis	1		2.67e-70
83	GEMMA & LOCUS		rs1993373	11	18280635	No	SAA1	SAA	P0DJI8	SL000572	Somalogic	Cis		4.52e-56	1.96e-71
83	GEMMA & LOCUS	rs11024616		11	18327324	Yes	SAA1	SAA	P0DJI8	SL000572	Somalogic	Cis	1		5.04e-73
84	LOCUS only	rs2227735		17	26693258	Yes	SEM3A	Semaphorin 3A	Q14563	SL010379	Somalogic	Trans	0.983		1.24e-03
85	GEMMA & LOCUS	rs7259861	rs7259861	19	52160743	Yes	SIG14	SIG14	Q08ET2	SL014292	Somalogic	Cis	1	1.51e-27	1.27e-35
86	GEMMA & LOCUS		rs10221508	19	52027145	Yes	SIGL6	Siglec-6	O43699	SL005217	Somalogic	Cis		3.67e-20	3.78e-22
86	GEMMA & LOCUS	rs8101887		19	52029477	Yes	SIGL6	Siglec-6	O43699	SL005217	Somalogic	Cis	1		3.78e-14
87	GEMMA & LOCUS	rs2075803	rs2075803	19	51628529	Yes	SIGL9	Siglec-9	Q9Y336	SL005219	Somalogic	Cis	1	3.88e-137	4.9e-208
88	GEMMA & LOCUS		rs11581248	1	160720074	No	SLAF7	SLAF7	Q9NQ25	SL016928	Somalogic	Cis		2.37e-27	1.33e-40
88	GEMMA & LOCUS	rs11588694		1	160845485	Yes	SLAF7	SLAF7	Q9NQ25	SL016928	Somalogic	Cis	0.999		3.42e-25
89	GEMMA & LOCUS		rs4312417	19	38797189	No	SPIT2	SPINT2	O43291	SL001897	Somalogic	Cis		2.94e-24	6.78e-35
89	GEMMA & LOCUS		rs3178327	19	38798086	No	SPIT2	SPINT2	O43291	SL001897	Somalogic	Cis		2.94e-24	4.17e-35
89	GEMMA & LOCUS	rs7257537		19	38806772	Yes	SPIT2	SPINT2	O43291	SL001897	Somalogic	Cis	1		6.81e-34
90	GEMMA & LOCUS	rs7681694	rs7681694	4	88462729	Yes	SPRL1	SPARCL1	Q14515	SL005488	Somalogic	Cis	0.992	8.73e-12	7.54e-14
91	GEMMA & LOCUS	rs3806701	rs3806701	3	46617337	Yes	TDGF1	Cripto	P13385	SL005155	Somalogic	Cis	1	9.29e-41	2.03e-08
91	GEMMA & LOCUS		rs3806702	3	46617502	No	TDGF1	Cripto	P13385	SL005155	Somalogic	Cis		9.29e-41	2.03e-08
91	GEMMA & LOCUS		rs6769392	3	46617719	No	TDGF1	Cripto	P13385	SL005155	Somalogic	Cis		9.29e-41	2.03e-08
91	GEMMA & LOCUS		rs112481213	3	46619238	No	TDGF1	Cripto	P13385	SL005155	Somalogic	Cis		9.29e-41	2.03e-08
92	LOCUS only	rs2685413		8	27810577	Yes	TENA	Tenascin	P24821	SL003198	Somalogic	Trans	0.936		2.06e-07
93	GEMMA & LOCUS	rs111608821		9	117781383	Yes	TENA	Tenascin	P24821	SL003198	Somalogic	Cis	1		9.13e-20
93	GEMMA & LOCUS		rs12342409	9	117832975	No	TENA	Tenascin	P24821	SL003198	Somalogic	Cis		2.86e-19	1.23e-57
93	GEMMA & LOCUS		rs45602433	9	117835899	No	TENA	Tenascin	P24821	SL003198	Somalogic	Cis		2.86e-19	3.48e-58
94	GEMMA & LOCUS		rs7470777	9	136115176	No	TIE1	sTie-1	P35590	SL003199	Somalogic	Trans		5.27e-13	1.98e-14
94	GEMMA & LOCUS		rs7467847	9	136115235	No	TIE1	sTie-1	P35590	SL003199	Somalogic	Trans		5.27e-13	1.98e-14
94	GEMMA & LOCUS	rs8176741		9	136131461	Yes	TIE1	sTie-1	P35590	SL003199	Somalogic	Trans	1		6.09e-19
95	GEMMA & LOCUS	rs5994618		22	33151639	Yes	TIMP3	TIMP-3	P35625	SL003043	Somalogic	Cis	1		3.41e-06
95	GEMMA & LOCUS	rs129303		22	33158361	Yes	TIMP3	TIMP-3	P35625	SL003043	Somalogic	Cis	1		3.32e-02
95	GEMMA & LOCUS		rs4821098	22	33159256	No	TIMP3	TIMP-3	P35625	SL003043	Somalogic	Cis		7.10e-25	3.16e-08
95	GEMMA & LOCUS		rs5754256	22	33159962	No	TIMP3	TIMP-3	P35625	SL003043	Somalogic	Cis		7.10e-25	2.16e-08
95	GEMMA & LOCUS		rs4820092	22	33160204	No	TIMP3	TIMP-3	P35625	SL003043	Somalogic	Cis		7.10e-25	2.16e-08
95	GEMMA & LOCUS		rs929015	22	33161150	No	TIMP3	TIMP-3	P35625	SL003043	Somalogic	Cis		7.10e-25	2.16e-08
95	GEMMA & LOCUS		rs5749504	22	33162831	No	TIMP3	TIMP-3	P35625	SL003043	Somalogic	Cis		7.10e-25	2.16e-08
95	GEMMA & LOCUS		rs5749505	22	33163050	No	TIMP3	TIMP-3	P35625	SL003043	Somalogic	Cis		7.10e-25	2.16e-08
95	GEMMA & LOCUS		rs10854629	22	33163106	No	TIMP3	TIMP-3	P35625	SL003043	Somalogic	Cis		7.10e-25	2.16e-08
95	GEMMA & LOCUS		rs5754260	22	33164318	No	TIMP3	TIMP-3	P35625	SL003043	Somalogic	Cis		7.10e-25	2.16e-08
95	GEMMA & LOCUS		rs4821100	22	33164460	No	TIMP3	TIMP-3	P35625	SL003043	Somalogic	Cis		7.10e-25	2.16e-08
95	GEMMA & LOCUS		rs67357441	22	33164633	No	TIMP3	TIMP-3	P35625	SL003043	Somalogic	Cis		7.10e-25	2.16e-08
95	GEMMA & LOCUS		rs4821101	22	33164709	No	TIMP3	TIMP-3	P35625	SL003043	Somalogic	Cis		7.10e-25	2.16e-08
95	GEMMA & LOCUS		rs2097326	22	33165020	No	TIMP3	TIMP-3	P35625	SL003043	Somalogic	Cis		7.10e-25	2.16e-08
95	GEMMA & LOCUS		rs112538953	22	33165501	No	TIMP3	TIMP-3	P35625	SL003043	Somalogic	Cis		7.10e-25	2.06e-08
95	GEMMA & LOCUS		rs4821102	22	33166227	No	TIMP3	TIMP-3	P35625	SL003043	Somalogic	Cis		7.10e-25	2.06e-08
95	GEMMA & LOCUS		rs5754263	22	33166449	No	TIMP3	TIMP-3	P35625	SL003043	Somalogic	Cis		7.10e-25	2.06e-08
95	GEMMA & LOCUS		rs2899194	22	33167851	No	TIMP3	TIMP-3	P35625	SL003043	Somalogic	Cis		7.10e-25	2.62e-08
95	GEMMA & LOCUS		rs2413151	22	33167869	No	TIMP3	TIMP-3	P35625	SL003043	Somalogic	Cis		7.10e-25	2.06e-08
95	GEMMA & LOCUS	rs135151		22	33173055	Yes	TIMP3	TIMP-3	P35625	SL003043	Somalogic	Cis	1		3.32e-02
96	GEMMA & LOCUS		rs34071734	3	49425004	Yes	TXD12	TXD12	O95881	SL016128	Somalogic	Trans		8.14e-21	2.69e-35
96	GEMMA & LOCUS		rs143867864	3	49435706	No	TXD12	TXD12	O95881	SL016128	Somalogic	Trans		8.14e-21	2.69e-35
96	GEMMA & LOCUS	rs13062429		3	49559485	Yes	TXD12	TXD12	O95881	SL016128	Somalogic	Trans	0.999		4.23e-05
96	GEMMA & LOCUS	rs34519883		3	49575831	Yes	TXD12	TXD12	O95881	SL016128	Somalogic	Trans	1		9.53e-33
97	LOCUS only	rs4349809		6	43924830	Yes	VEGFA	VEGF121	P15692	SL003310	Somalogic	Cis	1		2.94e-03
98	GEMMA & LOCUS	rs10804679		3	98315556	Yes	VGFR3	VEGF sR3	P35916	SL003322	Somalogic	Trans	1		4.49e-27
98	GEMMA & LOCUS		rs10935473	3	98416900	No	VGFR3	VEGF sR3	P35916	SL003322	Somalogic	Trans		2.84e-32	1.45e-35
99	GEMMA & LOCUS		rs7225019	17	48915879	No	WFKN2	WFKN2	Q8TEU8	SL010391	Somalogic	Cis		1.13e-15	1.03e-12
99	GEMMA & LOCUS	rs9303566		17	48922281	Yes	WFKN2	WFKN2	Q8TEU8	SL010391	Somalogic	Cis	1		7.97e-11
100	LOCUS only	rs4756623		11	40906878	Yes	XRCC6	Ku70	P12956	SL004301	Somalogic	Trans	0.538		2.11e-02
