## Supplementary material for "A fully joint Bayesian quantitative trait locus mapping of human protein abundance in plasma": S7 Table

### Sheet: S7 - overlap with public eQTLs
SNP	Protein	Protein name	Protein coding gene	Type	Platform	Controlled genes (public eQTLs)
rs73224656	BST1	BST1	BST1	Cis	Somalogic	FAM200B (Cells Transformed fibroblasts)
rs4263397	BST1	BST1	BST1	Cis	Somalogic	RP11-115L11.1 (Adipose Subcutaneous, Cells Transformed fibroblasts, Esophagus Muscularis, Whole Blood)
rs8176741	CADH5	Cadherin-5	CDH5	Trans	Somalogic	ABO (Adipose Subcutaneous, Artery Tibial, Brain Anterior cingulate cortex BA24, Colon Sigmoid, Lung, Muscle Skeletal, Nerve Tibial, Ovary, Pancreas, Pituitary, Prostate, Spleen, Whole Blood), OBP2B (Skin Sun Exposed Lower leg), SURF1 (Skin Sun Exposed Lower leg)
rs1952187	CBPB2	TAFI	CPB2	Cis	Somalogic	CPB2-AS1 (Adipose Subcutaneous, Adipose Visceral Omentum, Artery Aorta, Brain Cerebellum, Brain Cortex, Brain Frontal Cortex BA9, Brain Hypothalamus, Brain Nucleus accumbens basal ganglia, Brain Putamen basal ganglia, Breast Mammary Tissue, Cells Transformed fibroblasts, Colon Sigmoid, Esophagus Gastroesophageal Junction, Esophagus Muscularis, Nerve Tibial, Thyroid), ZC3H13 (Skin Sun Exposed Lowe…
rs8176741	CD209	DC-SIGN	CD209	Trans	Somalogic	ABO (Adipose Subcutaneous, Artery Tibial, Brain Anterior cingulate cortex BA24, Colon Sigmoid, Lung, Muscle Skeletal, Nerve Tibial, Ovary, Pancreas, Pituitary, Prostate, Spleen, Whole Blood), OBP2B (Skin Sun Exposed Lower leg), SURF1 (Skin Sun Exposed Lower leg)
rs2519093	CD209	DC-SIGN	CD209	Trans	Somalogic	ABO (Adrenal Gland, Heart Atrial Appendage), SURF1 (Colon Transverse, Nerve Tibial)
rs3865444	CD33	Siglec-3	CD33	Cis	Somalogic	CTD-3187F8.2 (Testis), SIGLEC22P (Spleen, Thyroid), SIGLECL1 (Testis)
rs641153	CFAB	Factor B	CFB	Cis	Somalogic	C2 (Testis), NELFE (Adipose Subcutaneous, Artery Tibial, Breast Mammary Tissue, Cells Transformed fibroblasts, Esophagus Muscularis, Ovary, Pancreas, Skin Not Sun Exposed Suprapubic), PRRT1 (Thyroid), SKIV2L (Adipose Visceral Omentum, Adrenal Gland, Artery Tibial, Brain Anterior cingulate cortex BA24, Brain Caudate basal ganglia, Brain Cerebellar Hemisphere, Brain Cerebellum, Brain Frontal Cortex…
rs11240396	CNTN2	CNTN2	CNTN2	Cis	Somalogic	CNTN2 (Nerve Tibial), TMEM81 (Lung, Muscle Skeletal)
rs9267677	CO4A	C4a	C4A	Cis	MS	AGPAT1 (Thyroid), CCHCR1 (Nerve Tibial), FKBPL (Skin Sun Exposed Lower leg), HCG23 (Nerve Tibial), HLA-DOB (Adipose Visceral Omentum, Cells Transformed fibroblasts), HLA-S (Whole Blood), LY6G6C (Esophagus Mucosa), MICB (Skin Sun Exposed Lower leg), NOTCH4 (Esophagus Muscularis, Lung, Skin Not Sun Exposed Suprapubic), PSORS1C2 (Artery Aorta, Lung), RNF5 (Colon Transverse, Heart Left Ventricle, Mus…
rs433061	CO4A	C4a	C4A	Cis	MS	AGER (Esophagus Muscularis), APOM (Testis), BTNL2 (Nerve Tibial), C2 (Whole Blood), C4A (Adipose Visceral Omentum, Adrenal Gland, Artery Aorta, Artery Tibial, Brain Caudate basal ganglia, Brain Cerebellar Hemisphere, Brain Cerebellum, Brain Cortex, Brain Hypothalamus, Breast Mammary Tissue, Cells Transformed fibroblasts, Colon Sigmoid, Colon Transverse, Esophagus Mucosa, Esophagus Muscularis, Hea…
rs71623870	CO7	C7	C7	Cis	MS	MROH2B (Ovary)
rs6058363	CPNE1	CPNE1	CPNE1	Cis	Somalogic	CEP250 (Brain Cerebellar Hemisphere, Brain Cerebellum, Brain Cortex, Brain Frontal Cortex BA9), CPNE1 (Adipose Visceral Omentum, Brain Amygdala, Brain Caudate basal ganglia, Brain Cerebellar Hemisphere, Brain Cerebellum, Brain Cortex, Brain Frontal Cortex BA9, Brain Nucleus accumbens basal ganglia, Brain Putamen basal ganglia, Breast Mammary Tissue, Cells EBV-transformed lymphocytes, Colon Sigmoi…
rs4643846	CXL11	I-TAC	CXCL11	Cis	Somalogic	ART3 (Colon Sigmoid, Colon Transverse, Esophagus Gastroesophageal Junction, Esophagus Muscularis, Nerve Tibial, Pancreas), CXCL10 (Testis), CXCL11 (Pancreas), NAAA (Adipose Subcutaneous, Adipose Visceral Omentum, Artery Aorta, Artery Tibial, Brain Cerebellar Hemisphere, Brain Frontal Cortex BA9, Brain Nucleus accumbens basal ganglia, Cells Transformed fibroblasts, Colon Sigmoid, Esophagus Mucosa,…
rs6036551	CYTD	CYTD	CST5	Cis	Somalogic	CST5 (Lung)
rs7262370	CYTN	CYTN	CST1	Cis	Somalogic	CST1 (Artery Aorta, Nerve Tibial)
rs7262370	CYTT	CYTT	CST2	Cis	Somalogic	CST1 (Artery Aorta, Nerve Tibial)
rs72696900	ECM1	ECM1	ECM1	Cis	MS	ADAMTSL4 (Artery Aorta, Esophagus Muscularis), ECM1 (Brain Cerebellum), MRPS21 (Brain Cerebellum), RPRD2 (Adipose Visceral Omentum, Artery Aorta, Testis, Whole Blood), TARS2 (Adipose Subcutaneous, Breast Mammary Tissue, Colon Transverse, Testis)
rs34964511	ECM1	ECM1	ECM1	Cis	Somalogic	ECM1 (Brain Cerebellar Hemisphere, Brain Cerebellum, Skin Not Sun Exposed Suprapubic), LINC00568 (Artery Aorta, Esophagus Gastroesophageal Junction), MRPS21 (Adipose Visceral Omentum, Adrenal Gland, Colon Sigmoid, Esophagus Gastroesophageal Junction, Heart Atrial Appendage, Pituitary, Spleen)
rs11802612	ECM1	ECM1	ECM1	Cis	Somalogic	C1orf54 (Artery Aorta), ECM1 (Brain Cerebellar Hemisphere, Brain Cerebellum, Cells EBV-transformed lymphocytes, Whole Blood), LINC00568 (Artery Aorta, Colon Transverse, Esophagus Gastroesophageal Junction), MRPS21 (Adipose Visceral Omentum, Breast Mammary Tissue, Colon Sigmoid, Esophagus Gastroesophageal Junction, Spleen, Whole Blood)
rs35094010	ECM1	ECM1	ECM1	Cis	Somalogic	C1orf54 (Artery Aorta), ECM1 (Brain Cerebellar Hemisphere, Brain Cerebellum, Cells EBV-transformed lymphocytes, Whole Blood), LINC00568 (Artery Aorta, Esophagus Gastroesophageal Junction), MRPS21 (Adipose Visceral Omentum, Breast Mammary Tissue, Colon Sigmoid, Esophagus Gastroesophageal Junction, Pituitary, Spleen, Testis, Whole Blood)
rs17093141	ENTP5	ENTP5	ENTPD5	Cis	Somalogic	FAM161B (Artery Tibial), LIN52 (Adipose Subcutaneous, Artery Aorta), RP5-1021I20.1 (Adipose Subcutaneous, Lung, Thyroid)
rs10045403	ERAP1	ARTS1	ERAP1	Cis	Somalogic	CAST (Adipose Subcutaneous, Adipose Visceral Omentum, Artery Tibial, Esophagus Muscularis), CTD-2260A17.1 (Adipose Subcutaneous, Artery Tibial, Colon Sigmoid, Colon Transverse, Esophagus Gastroesophageal Junction, Esophagus Mucosa, Esophagus Muscularis, Heart Atrial Appendage, Lung, Muscle Skeletal, Nerve Tibial, Stomach, Thyroid), ERAP1 (Adipose Subcutaneous, Cells Transformed fibroblasts, Colon…
rs55785724	FA12	Coagulation factor XII	F12	Cis	MS	FGFR4 (Nerve Tibial), RGS14 (Adipose Subcutaneous, Artery Aorta, Cells Transformed fibroblasts, Esophagus Mucosa, Heart Atrial Appendage, Heart Left Ventricle, Muscle Skeletal, Nerve Tibial, Skin Sun Exposed Lower leg)
rs3093233	FA7	Coagulation Factor VII	F7	Cis	Somalogic	F10 (Adipose Subcutaneous, Artery Tibial, Esophagus Muscularis, Nerve Tibial), F7 (Brain Nucleus accumbens basal ganglia, Heart Atrial Appendage, Liver, Skin Sun Exposed Lower leg, Thyroid)
rs10902652	FCN3	Ficolin-3	FCN3	Cis	Somalogic	FCN3 (Heart Left Ventricle), TMEM222 (Cells Transformed fibroblasts, Muscle Skeletal)
rs2210913	FCRL3	FCRL3	FCRL3	Cis	Somalogic	FCRL3 (Adipose Subcutaneous, Adipose Visceral Omentum, Esophagus Mucosa, Heart Atrial Appendage, Liver, Lung, Spleen, Thyroid, Whole Blood)
rs7553098	FHR1	Complement factor H-related protein 1 (FHR-1)	CFHR1	Cis	MS	CFHR1 (Adipose Subcutaneous, Adrenal Gland, Brain Hippocampus, Colon Transverse, Esophagus Muscularis), CFHR3 (Adipose Subcutaneous, Adipose Visceral Omentum, Adrenal Gland, Artery Aorta, Artery Coronary, Colon Transverse, Esophagus Mucosa, Lung, Skin Not Sun Exposed Suprapubic, Spleen, Testis)
rs80092366	FHR1	Complement factor H-related protein 1 (FHR-1)	CFHR1	Cis	MS	CFHR3 (Nerve Tibial)
rs6657442	FHR2	Complement factor H-related protein 2 (FHR-2)	CFHR2	Cis	MS	CFHR3 (Adipose Subcutaneous, Adipose Visceral Omentum, Artery Aorta, Heart Atrial Appendage, Lung), CFHR4 (Liver)
rs12151752	GNLY	Granulysin	GNLY	Cis	Somalogic	ATOH8 (Adipose Visceral Omentum, Whole Blood), GNLY (Adipose Subcutaneous, Adipose Visceral Omentum, Artery Aorta, Artery Coronary, Breast Mammary Tissue, Colon Transverse, Esophagus Gastroesophageal Junction, Esophagus Mucosa, Esophagus Muscularis, Heart Left Ventricle, Lung, Minor Salivary Gland, Muscle Skeletal, Pituitary, Skin Not Sun Exposed Suprapubic, Skin Sun Exposed Lower leg, Small Inte…
rs342706	GPC5	GPC5	GPC5	Cis	Somalogic	GPC5 (Pituitary, Testis)
rs611917	GRN	GRN	GRN	Trans	Somalogic	CELSR2 (Esophagus Mucosa, Muscle Skeletal, Skin Sun Exposed Lower leg)
rs10801560	HEMO	Hemopexin	HPX	Trans	Somalogic	CFH (Adipose Subcutaneous, Esophagus Muscularis), CFHR3 (Adipose Subcutaneous, Adipose Visceral Omentum, Artery Aorta, Heart Atrial Appendage), KCNT2 (Nerve Tibial)
rs13125686	HGFA	HGFA	HGFAC	Cis	Somalogic	DOK7 (Brain Cerebellum, Esophagus Muscularis)
rs34071734	HGFL	MSP	MST1	Cis	MS	MST1 (Adipose Visceral Omentum), NCKIPSD (Thyroid), NICN1 (Artery Tibial), WDR6 (Muscle Skeletal)
rs13062429	HGFL	MSP	MST1	Cis	MS	AMT (Brain Frontal Cortex BA9, Breast Mammary Tissue, Spleen), APEH (Esophagus Mucosa), CDHR4 (Artery Tibial), GPX1 (Brain Cortex, Brain Frontal Cortex BA9), IP6K2 (Adrenal Gland, Nerve Tibial, Spleen), MST1 (Brain Hypothalamus, Lung), NICN1 (Esophagus Mucosa, Ovary), QRICH1 (Skin Sun Exposed Lower leg), RBM6 (Brain Nucleus accumbens basal ganglia, Cells Transformed fibroblasts), RHOA-IT1 (Cells …
rs1800668	HGFL	MSP	MST1	Cis	Somalogic	AMT (Breast Mammary Tissue, Spleen), CTD-2330K9.3 (Artery Aorta), GPX1 (Brain Anterior cingulate cortex BA24, Brain Frontal Cortex BA9), IP6K2 (Adrenal Gland, Nerve Tibial, Spleen), MST1 (Brain Hypothalamus), MST1R (Brain Cerebellar Hemisphere), NICN1 (Esophagus Mucosa, Ovary), P4HTM (Nerve Tibial), QRICH1 (Skin Sun Exposed Lower leg), RBM6 (Breast Mammary Tissue, Pituitary, Stomach), RHOA (Whole…
rs56116382	HGFL	MSP	MST1	Cis	Somalogic	AMT (Skin Not Sun Exposed Suprapubic), APEH (Nerve Tibial), DAG1 (Cells Transformed fibroblasts), GPX1 (Nerve Tibial), HYAL3 (Artery Tibial), MST1 (Artery Tibial, Colon Sigmoid), MST1R (Brain Cerebellar Hemisphere), RBM6 (Artery Aorta, Breast Mammary Tissue, Colon Sigmoid), RNF123 (Adipose Subcutaneous, Cells Transformed fibroblasts, Thyroid), RP11-3B7.1 (Muscle Skeletal)
rs738035	I17RA	IL-17 sR	IL17RA	Cis	Somalogic	CECR6 (Whole Blood), IL17RA (Adipose Subcutaneous, Artery Coronary, Esophagus Muscularis, Heart Atrial Appendage, Pancreas, Skin Not Sun Exposed Suprapubic, Skin Sun Exposed Lower leg, Stomach)
rs35518479	I17RB	IL-17B R	IL17RB	Cis	Somalogic	ACTR8 (Testis), CHDH (Brain Cerebellar Hemisphere, Muscle Skeletal, Nerve Tibial), IL17RB (Colon Transverse, Liver, Nerve Tibial, Thyroid), RP11-884K10.6 (Breast Mammary Tissue, Liver)
rs12972990	ICAM1	sICAM-1	ICAM1	Cis	Somalogic	CTD-2369P2.5 (Thyroid), ICAM5 (Adipose Subcutaneous, Adipose Visceral Omentum, Artery Aorta, Cells Transformed fibroblasts, Esophagus Mucosa, Heart Atrial Appendage, Heart Left Ventricle)
rs12972990	ICAM5	sICAM-5	ICAM5	Cis	Somalogic	CTD-2369P2.5 (Thyroid), ICAM5 (Adipose Subcutaneous, Adipose Visceral Omentum, Artery Aorta, Cells Transformed fibroblasts, Esophagus Mucosa, Heart Atrial Appendage, Heart Left Ventricle)
rs10017289	IDUA	IDUA	IDUA	Cis	Somalogic	DGKQ (Adipose Subcutaneous, Adipose Visceral Omentum, Esophagus Gastroesophageal Junction, Esophagus Mucosa, Esophagus Muscularis, Heart Left Ventricle, Lung, Muscle Skeletal, Nerve Tibial, Skin Sun Exposed Lower leg, Stomach, Thyroid, Whole Blood), IDUA (Artery Aorta, Artery Tibial, Esophagus Muscularis, Lung, Nerve Tibial, Thyroid, Whole Blood), SLC26A1 (Adipose Subcutaneous, Artery Aorta, Arte…
rs724608	IL1AP	IL-1 R AcP	IL1RAP	Cis	Somalogic	IL1RAP (Cells Transformed fibroblasts, Testis)
rs562966	IL25	IL-17E	IL25	Trans	Somalogic	OAF (Cells Transformed fibroblasts)
rs4845372	IL6RA	IL-6 sRa	IL6R	Cis	Somalogic	IL6R (Artery Tibial, Colon Transverse), TDRD10 (Esophagus Muscularis)
rs6543119	ILRL1	IL-1 R4	IL1RL1	Cis	Somalogic	IL18R1 (Artery Tibial, Brain Cerebellar Hemisphere, Brain Frontal Cortex BA9), IL18RAP (Breast Mammary Tissue, Skin Not Sun Exposed Suprapubic, Skin Sun Exposed Lower leg), IL1RL1 (Brain Hippocampus, Lung), SLC9A4 (Testis)
rs2519093	INSR	IR	INSR	Trans	Somalogic	ABO (Adrenal Gland, Heart Atrial Appendage), SURF1 (Colon Transverse, Nerve Tibial)
rs736408	ITIH3	Inter-alpha-trypsin inhibitor heavy chain H3	ITIH3	Cis	MS	GLT8D1 (Cells EBV-transformed lymphocytes), GNL3 (Artery Aorta, Pituitary, Testis), ITIH4 (Adipose Subcutaneous, Adipose Visceral Omentum, Artery Aorta, Artery Coronary, Brain Cerebellum, Brain Hippocampus, Breast Mammary Tissue, Colon Sigmoid, Esophagus Mucosa, Esophagus Muscularis, Heart Left Ventricle, Lung, Pituitary, Skin Not Sun Exposed Suprapubic, Small Intestine Terminal Ileum, Testis, Wh…
rs5511	KAIN	Kallistatin	SERPINA4	Cis	Somalogic	SERPINA3 (Artery Tibial, Thyroid), SERPINA4 (Skin Sun Exposed Lower leg), SERPINA5 (Artery Tibial, Muscle Skeletal)
rs10425377	KLK11	Kallikrein 11	KLK11	Cis	Somalogic	KLK10 (Heart Atrial Appendage)
rs80177406	KLKB1	Prekallikrein	KLKB1	Cis	Somalogic	CYP4V2 (Nerve Tibial)
rs6741488	KYNU	KYNU	KYNU	Cis	Somalogic	KYNU (Whole Blood)
rs17407229	LEPR	sLeptin R	LEPR	Cis	Somalogic	LEPR (Heart Left Ventricle)
rs12978588	LIRB1	ILT-2	LILRB1	Cis	Somalogic	LILRA2 (Adipose Subcutaneous, Nerve Tibial, Whole Blood), LILRB1 (Whole Blood), LILRB2 (Cells EBV-transformed lymphocytes)
rs2519093	LYAM2	sE-Selectin	SELE	Trans	Somalogic	ABO (Adrenal Gland, Heart Atrial Appendage), SURF1 (Colon Transverse, Nerve Tibial)
rs10508975	MBL2	MBL	MBL2	Cis	Somalogic	MBL2 (Nerve Tibial)
rs4935347	MBL2	MBL	MBL2	Cis	Somalogic	MBL2 (Nerve Tibial)
rs9263692	MICA	MICA	MICA	Cis	Somalogic	CCHCR1 (Breast Mammary Tissue, Lung, Skin Not Sun Exposed Suprapubic, Small Intestine Terminal Ileum, Whole Blood), HCG22 (Adipose Visceral Omentum, Heart Left Ventricle), HLA-C (Skin Not Sun Exposed Suprapubic), HLA-L (Adipose Visceral Omentum, Heart Left Ventricle, Skin Not Sun Exposed Suprapubic, Thyroid), MICA (Adipose Visceral Omentum, Artery Aorta, Colon Sigmoid, Colon Transverse, Heart Atr…
rs3094005	MICB	MICB	MICB	Cis	Somalogic	C4A (Adrenal Gland, Artery Aorta, Artery Coronary, Artery Tibial, Brain Caudate basal ganglia, Brain Cerebellum, Brain Frontal Cortex BA9, Breast Mammary Tissue, Cells EBV-transformed lymphocytes, Cells Transformed fibroblasts, Colon Sigmoid, Colon Transverse, Esophagus Gastroesophageal Junction, Esophagus Mucosa, Esophagus Muscularis, Heart Atrial Appendage, Heart Left Ventricle, Lung, Muscle Sk…
rs7625980	MP2K4	MP2K4	MAP2K4	Trans	Somalogic	RP11-795A2.2 (Liver)
rs3777411	MPRI	IGF-II receptor	IGF2R	Cis	Somalogic	RP11-288H12.3 (Cells Transformed fibroblasts, Esophagus Mucosa, Nerve Tibial, Whole Blood)
rs4508917	NAAA	ASAHL	NAAA	Cis	Somalogic	ART3 (Nerve Tibial), CXCL11 (Pancreas), NAAA (Adipose Subcutaneous, Adrenal Gland, Artery Aorta, Artery Tibial, Brain Caudate basal ganglia, Cells Transformed fibroblasts, Colon Sigmoid, Esophagus Gastroesophageal Junction, Esophagus Mucosa, Esophagus Muscularis, Heart Left Ventricle, Liver, Lung, Muscle Skeletal, Nerve Tibial, Pancreas, Pituitary, Skin Not Sun Exposed Suprapubic, Skin Sun Expose…
rs6672057	PA2GA	NPS-PLA2	PLA2G2A	Cis	Somalogic	OTUD3 (Thyroid)
rs11216284	PCSK7	PCSK7	PCSK7	Cis	Somalogic	BACE1 (Cells Transformed fibroblasts), PCSK7 (Cells Transformed fibroblasts, Nerve Tibial), RP11-109L13.1 (Adipose Subcutaneous, Adrenal Gland, Artery Tibial, Brain Amygdala, Brain Hippocampus, Brain Hypothalamus, Brain Spinal cord cervical c-1, Brain Substantia nigra, Cells EBV-transformed lymphocytes, Esophagus Gastroesophageal Junction, Esophagus Mucosa, Esophagus Muscularis, Heart Atrial Appe…
rs854572	PON1	paraoxonase 1	PON1	Cis	MS	ASB4 (Adipose Subcutaneous, Adipose Visceral Omentum, Esophagus Gastroesophageal Junction, Ovary, Pancreas, Skin Not Sun Exposed Suprapubic, Skin Sun Exposed Lower leg), PON1 (Adrenal Gland, Liver, Prostate, Testis), PON2 (Heart Left Ventricle, Muscle Skeletal, Nerve Tibial), PON3 (Skin Sun Exposed Lower leg)
rs6721594	PPAC	PPAC	ACP1	Cis	Somalogic	ACP1 (Muscle Skeletal), FAM150B (Testis), SH3YL1 (Adipose Subcutaneous, Artery Tibial, Colon Transverse, Esophagus Gastroesophageal Junction, Heart Atrial Appendage, Heart Left Ventricle, Muscle Skeletal, Nerve Tibial, Pancreas, Skin Not Sun Exposed Suprapubic, Stomach, Thyroid, Whole Blood)
rs1047586	RARR2	TIG2	RARRES2	Cis	Somalogic	ACTR3C (Artery Coronary, Cells Transformed fibroblasts, Muscle Skeletal, Nerve Tibial, Testis), LRRC61 (Adipose Subcutaneous, Artery Coronary, Artery Tibial, Brain Amygdala, Brain Hippocampus, Brain Hypothalamus, Brain Spinal cord cervical c-1, Brain Substantia nigra, Cells Transformed fibroblasts, Colon Transverse, Esophagus Mucosa, Heart Left Ventricle, Liver, Minor Salivary Gland, Muscle Skele…
rs4609582	SAA1	SAA	SAA1	Cis	Somalogic	SAA1 (Artery Tibial, Cells Transformed fibroblasts)
rs11024616	SAA1	SAA	SAA1	Cis	Somalogic	GTF2H1 (Adipose Subcutaneous, Adipose Visceral Omentum, Artery Aorta, Brain Cerebellum, Colon Sigmoid, Colon Transverse, Esophagus Mucosa, Esophagus Muscularis, Nerve Tibial, Skin Not Sun Exposed Suprapubic, Skin Sun Exposed Lower leg, Stomach), HPS5 (Brain Cerebellum), SAA1 (Nerve Tibial)
rs2227735	SEM3A	Semaphorin 3A	SEMA3A	Trans	Somalogic	CTD-2350C19.1 (Adipose Subcutaneous, Esophagus Muscularis, Whole Blood), POLDIP2 (Adipose Subcutaneous, Artery Aorta, Brain Anterior cingulate cortex BA24, Brain Cerebellar Hemisphere, Brain Frontal Cortex BA9, Skin Not Sun Exposed Suprapubic, Testis), TMEM199 (Cells Transformed fibroblasts, Colon Transverse, Esophagus Mucosa, Esophagus Muscularis, Nerve Tibial, Skin Sun Exposed Lower leg, Whole …
rs7259861	SIG14	SIG14	SIGLEC14	Cis	Somalogic	RPL7P51 (Brain Caudate basal ganglia, Spleen), SIGLEC14 (Adipose Subcutaneous, Artery Tibial, Brain Amygdala, Brain Hippocampus, Brain Spinal cord cervical c-1, Breast Mammary Tissue, Cells EBV-transformed lymphocytes, Esophagus Mucosa, Esophagus Muscularis, Liver, Muscle Skeletal, Nerve Tibial, Pituitary, Prostate, Small Intestine Terminal Ileum, Spleen, Whole Blood)
rs489286	SLAF7	SLAF7	SLAMF7	Cis	Somalogic	SLAMF7 (Esophagus Mucosa)
rs7257537	SPIT2	SPINT2	SPINT2	Cis	Somalogic	C19orf33 (Adipose Subcutaneous, Adipose Visceral Omentum, Artery Tibial, Brain Amygdala, Brain Nucleus accumbens basal ganglia, Brain Putamen basal ganglia, Colon Transverse, Esophagus Mucosa, Esophagus Muscularis, Lung, Muscle Skeletal, Nerve Tibial, Pituitary, Skin Not Sun Exposed Suprapubic, Skin Sun Exposed Lower leg, Stomach, Testis), PPP1R14A (Colon Sigmoid, Esophagus Mucosa, Esophagus Musc…
rs7681694	SPRL1	SPARCL1	SPARCL1	Cis	Somalogic	HSD17B13 (Lung), NUDT9 (Skin Not Sun Exposed Suprapubic), SPARCL1 (Adipose Subcutaneous, Artery Aorta, Artery Tibial, Esophagus Mucosa, Muscle Skeletal, Nerve Tibial, Pancreas, Skin Not Sun Exposed Suprapubic, Skin Sun Exposed Lower leg, Thyroid)
rs3806701	TDGF1	Cripto	TDGF1	Cis	Somalogic	LRRC2 (Adrenal Gland, Brain Cerebellum, Ovary, Spleen, Testis), LUZPP1 (Testis), TDGF1 (Adipose Subcutaneous, Adipose Visceral Omentum, Adrenal Gland, Brain Anterior cingulate cortex BA24, Brain Cerebellar Hemisphere, Brain Cerebellum, Brain Cortex, Brain Frontal Cortex BA9, Brain Hippocampus, Brain Substantia nigra, Breast Mammary Tissue, Colon Sigmoid, Colon Transverse, Esophagus Gastroesophage…
rs2685413	TENA	Tenascin	TNC	Trans	Somalogic	SCARA5 (Adipose Subcutaneous, Muscle Skeletal)
rs8176741	TIE1	sTie-1	TIE1	Trans	Somalogic	ABO (Adipose Subcutaneous, Artery Tibial, Brain Anterior cingulate cortex BA24, Colon Sigmoid, Lung, Muscle Skeletal, Nerve Tibial, Ovary, Pancreas, Pituitary, Prostate, Spleen, Whole Blood), OBP2B (Skin Sun Exposed Lower leg), SURF1 (Skin Sun Exposed Lower leg)
rs5994618	TIMP3	TIMP-3	TIMP3	Cis	Somalogic	TIMP3 (Skin Sun Exposed Lower leg)
rs13062429	TXD12	TXD12	TXNDC12	Trans	Somalogic	AMT (Brain Frontal Cortex BA9, Breast Mammary Tissue, Spleen), APEH (Esophagus Mucosa), CDHR4 (Artery Tibial), GPX1 (Brain Cortex, Brain Frontal Cortex BA9), IP6K2 (Adrenal Gland, Nerve Tibial, Spleen), MST1 (Brain Hypothalamus, Lung), NICN1 (Esophagus Mucosa, Ovary), QRICH1 (Skin Sun Exposed Lower leg), RBM6 (Brain Nucleus accumbens basal ganglia, Cells Transformed fibroblasts), RHOA-IT1 (Cells …
rs34519883	TXD12	TXD12	TXNDC12	Trans	Somalogic	APEH (Cells Transformed fibroblasts), DAG1 (Cells Transformed fibroblasts), WDR6 (Muscle Skeletal)
rs10804679	VGFR3	VEGF sR3	FLT4	Trans	Somalogic	PDLIM1P4 (Lung), ST3GAL6 (Esophagus Mucosa), ST3GAL6-AS1 (Adipose Subcutaneous, Adipose Visceral Omentum, Artery Aorta, Artery Tibial, Breast Mammary Tissue, Esophagus Gastroesophageal Junction, Esophagus Mucosa, Esophagus Muscularis, Liver, Lung, Muscle Skeletal, Skin Sun Exposed Lower leg, Testis)
rs9303566	WFKN2	WFKN2	WFIKKN2	Cis	Somalogic	WFIKKN2 (Artery Tibial)
