## Supplementary material for "A fully joint Bayesian quantitative trait locus mapping of human protein abundance in plasma": S8 Table

### Sheet: S8 - overlap with risk loci
SNP	Mapped gene	Trait/Disease	p-value	PubMed id	Date	First author
rs8176749	ABO	Cancer biomarker measurement	7e-105	23300138	2013-01-07	He M
rs8176722	ABO	Malaria	9e-10	23717212	2013-05-23	Band G
rs8176749	ABO	Urinary metabolite measurement	4e-12	24586186	2014-02-20	Rueedi R
rs8176746	ABO	Hemoglobin measurement, mean corpuscular hemoglobin concentration	4e-08	20139978	2010-02-07	Kamatani Y
rs8176693	ABO	Serum lipase activity measurement	1e-30	25028398	2014-07-15	Weiss FU
rs8176741	ABO	Serum carcinoembryonic antigen measurement	2e-24	24941225	2014-06-18	Liang Y
rs8176693	ABO	Serum lipase activity measurement	1e-22	25028398	2014-07-15	Weiss FU
rs8176693	ABO	Endothelial growth factor measurement, angiopoietin-2 receptor measurement	2e-33	25552591	2014-12-31	Lieb W
rs8176749	ABO	Mean corpuscular volume	5e-07	28017375	2016-12-22	van Rooij FJ
rs8176746	ABO	Mean corpuscular volume	1e-08	28017375	2016-12-22	van Rooij FJ
rs8176741	ABO	Intraocular pressure measurement	3e-07	28073927	2017-01-10	Springelkamp H
rs8176741	ABO	Intraocular pressure measurement	3e-10	28073927	2017-01-10	Springelkamp H
rs8176749	ABO	Basal cell adhesion molecule measurement	2e-11	28240269	2017-02-27	Suhre K
rs8176749	ABO	CD109 antigen measurement	2e-11	28240269	2017-02-27	Suhre K
rs8176749	ABO	Endoglin measurement	6e-17	28240269	2017-02-27	Suhre K
rs8176749	ABO	Interleukin 27 receptor subunit alpha measurement	8e-11	28240269	2017-02-27	Suhre K
rs8176749	ABO	Vascular endothelial growth factor receptor 3 measurement	8e-11	28240269	2017-02-27	Suhre K
rs8176747	ABO	Reticulocyte count	1e-09	27863252	2016-11-17	Astle WJ
rs8176747	ABO	Platelet count	4e-13	27863252	2016-11-17	Astle WJ
rs8176749	ABO	Angiopoietin-1 receptor, soluble measurement	1e-35	28240269	2017-02-27	Suhre K
rs8176749	ABO	Cadherin-5 measurement	6e-53	28240269	2017-02-27	Suhre K
rs8176749	ABO	Neurogenic locus notch homolog protein 1 measurement	6e-10	28240269	2017-02-27	Suhre K
rs8176749	ABO	Tyrosine-protein kinase receptor Tie-1, soluble measurement	2e-51	28240269	2017-02-27	Suhre K
rs8176693	ABO	Intraocular pressure measurement	3e-07	29235454	2017-12-13	Choquet H
rs579459	ABO - LCN1P2	E-selectin measurement	1e-29	19729612	2009-09-03	Paterson AD
rs651007	ABO - LCN1P2	Low density lipoprotein cholesterol measurement	6e-09	21909109	2011-09-11	Kim YJ
rs579459	ABO - LCN1P2	Alkaline phosphatase measurement	3e-123	22001757	2011-10-16	Chambers JC
rs579459	ABO - LCN1P2	Coronary heart disease	4e-14	21378990	2011-03-06	Schunkert H
rs495828	ABO - LCN1P2	Venous thromboembolism	3e-16	22672568	2012-06-05	Heit JA
rs579459	ABO - LCN1P2	Erythrocyte count	9e-18	23222517	2012-12-05	van der Harst P
rs651007	ABO - LCN1P2	Factor VIII measurement	2e-25	23381943	2013-01-01	Williams FM
rs651007	ABO - LCN1P2	Alkaline phosphatase measurement	1e-56	24094242	2013-10-05	Li J
rs579459	ABO - LCN1P2	Stroke, coronary heart disease	2e-09	24262325	2013-11-21	Dichgans M
rs579459	ABO - LCN1P2	Large artery stroke, coronary heart disease	3e-08	24262325	2013-11-21	Dichgans M
rs495828	ABO - LCN1P2	Angiotensin converting enzyme activity measurement	3e-08	20066004	2010-01-12	Chung CM
rs651007	ABO - LCN1P2	E-selectin measurement	2e-82	20147318	2010-02-22	Qi L
rs579459	ABO - LCN1P2	Soluble P-selectin measurement	2e-41	20167578	2010-02-18	Barbalic M
rs579459	ABO - LCN1P2	Urinary metabolite measurement	1e-28	24586186	2014-02-20	Rueedi R
rs579459	ABO - LCN1P2	Urinary metabolite measurement	2e-32	24586186	2014-02-20	Rueedi R
rs651007	ABO - LCN1P2	Blood metabolite measurement	6e-20	24816252	2014-05-11	Shin SY
rs495828	ABO - LCN1P2	Blood metabolite measurement	6e-34	24816252	2014-05-11	Shin SY
rs579459	ABO - LCN1P2	Blood metabolite measurement	1e-28	24816252	2014-05-11	Shin SY
rs495828	ABO - LCN1P2	Alkaline phosphatase measurement	4e-59	20139978	2010-02-07	Kamatani Y
rs495828	ABO - LCN1P2	Hemoglobin measurement	1e-11	20139978	2010-02-07	Kamatani Y
rs495828	ABO - LCN1P2	Hematocrit	6e-10	20139978	2010-02-07	Kamatani Y
rs495828	ABO - LCN1P2	Erythrocyte count	3e-12	20139978	2010-02-07	Kamatani Y
rs651007	ABO - LCN1P2	Iron biomarker measurement, ferritin measurement	1e-08	25352340	2014-10-29	Benyamin B
rs579459	ABO - LCN1P2	Low density lipoprotein cholesterol measurement	6e-13	26582766	2015-11-18	Lu X
rs579459	ABO - LCN1P2	Total cholesterol measurement	3e-10	26582766	2015-11-18	Lu X
rs579459	ABO - LCN1P2	Coronary heart disease	2e-07	24262325	2013-11-21	Dichgans M
rs495828	ABO - LCN1P2	Hematocrit	3e-09	28017375	2016-12-22	van Rooij FJ
rs651007	ABO - LCN1P2	Hematocrit	7e-17	28017375	2016-12-22	van Rooij FJ
rs495828	ABO - LCN1P2	Hemoglobin measurement	2e-10	28017375	2016-12-22	van Rooij FJ
rs495828	ABO - LCN1P2	Hemoglobin measurement	1e-19	28017375	2016-12-22	van Rooij FJ
rs579459	ABO - LCN1P2	Erythrocyte count	4e-11	28017375	2016-12-22	van Rooij FJ
rs495828	ABO - LCN1P2	Erythrocyte count	1e-08	28017375	2016-12-22	van Rooij FJ
rs579459	ABO - LCN1P2	Low density lipoprotein cholesterol measurement	7e-13	28334899	2017-02-21	Spracklen CN
rs579459	ABO - LCN1P2	Low density lipoprotein cholesterol measurement	2e-51	28334899	2017-02-21	Spracklen CN
rs579459	ABO - LCN1P2	Low density lipoprotein cholesterol measurement	2e-09	28334899	2017-02-21	Spracklen CN
rs579459	ABO - LCN1P2	Total cholesterol measurement	7e-13	28334899	2017-02-21	Spracklen CN
rs579459	ABO - LCN1P2	Total cholesterol measurement	4e-49	28334899	2017-02-21	Spracklen CN
rs579459	ABO - LCN1P2	Total cholesterol measurement	5e-10	28334899	2017-02-21	Spracklen CN
rs651007	ABO - LCN1P2	Endoglin measurement	6e-26	28240269	2017-02-27	Suhre K
rs651007	ABO - LCN1P2	Intercellular adhesion molecule 2 measurement	7e-15	28240269	2017-02-27	Suhre K
rs651007	ABO - LCN1P2	Platelet glycoprotein 4 measurement	1e-29	28240269	2017-02-27	Suhre K
rs651007	ABO - LCN1P2	Protein jagged-1 measurement	5e-11	28240269	2017-02-27	Suhre K
rs651007	ABO - LCN1P2	Toll-like receptor 4:Lymphocyte antigen 96 complex measurement	3e-12	28240269	2017-02-27	Suhre K
rs651007	ABO - LCN1P2	Vascular endothelial growth factor receptor 2 measurement	3e-13	28240269	2017-02-27	Suhre K
rs651007	ABO - LCN1P2	Insulin receptor measurement	4e-44	28240269	2017-02-27	Suhre K
rs651007	ABO - LCN1P2	E-selectin measurement	1e-96	28240269	2017-02-27	Suhre K
rs651007	ABO - LCN1P2	Hepatocyte growth factor receptor measurement	3e-19	28240269	2017-02-27	Suhre K
rs651007	ABO - LCN1P2	OX-2 membrane glycoprotein measurement	8e-11	28240269	2017-02-27	Suhre K
rs651007	ABO - LCN1P2	P-Selectin measurement	7e-13	28240269	2017-02-27	Suhre K
rs651007	ABO - LCN1P2	Vascular endothelial growth factor receptor 3 measurement	1e-31	28240269	2017-02-27	Suhre K
rs651007	ABO - LCN1P2	Cadherin-5 measurement	5e-12	28240269	2017-02-27	Suhre K
rs651007	ABO - LCN1P2	Carbohydrate sulfotransferase 15 measurement	7e-13	28240269	2017-02-27	Suhre K
rs651007	ABO - LCN1P2	CD109 antigen measurement	8e-09	28240269	2017-02-27	Suhre K
rs651007	ABO - LCN1P2	ICAM-1 measurement	4e-07	28240269	2017-02-27	Suhre K
rs579459	ABO - LCN1P2	A1C measurement	9e-09	28898252	2017-09-12	Wheeler E
rs495828	ABO - LCN1P2	Coronary artery disease	9e-12	29212778	2017-12-06	van der Harst P
rs7806429	ACTR3C	Chemerin measurement	8e-14	25521368	2014-12-18	TÃ¶njes A
rs11715915	AMT	Gut microbiome measurement	4e-06	27694959	2016-10-03	Bonder MJ
rs9822268	APEH	Ulcerative colitis	2e-17	21297633	2011-02-06	Anderson CA
rs9858542	BSN	Crohn's disease	4e-08	17554300	2007-06-07	WTCCC
rs9858542	BSN	Crohn's disease	5e-08	17554261	2007-06-06	Parkes M
rs9858542	BSN	Ulcerative colitis	7e-09	19915572	2009-11-15	Barrett JC
rs4283605	BSN	Cognition	5e-06	25644384	2015-02-03	Davies G
rs56116382	BSN	Reticulocyte count	5e-50	27863252	2016-11-17	Astle WJ
rs9858542	BSN	Hepatocyte growth factor-like protein measurement	1e-242	28240269	2017-02-27	Suhre K
rs56116382	BSN	Intelligence, self reported educational attainment	6e-13	29326435	2018-01-11	Hill WD
rs2302465	BST1	ADP-ribosyl cyclase/cyclic ADP-ribose hydrolase 2 measurement	1e-108	28240269	2017-02-27	Suhre K
rs12602195	CCL8 - CCL13	C-C motif chemokine 8 measurement	4e-11	28240269	2017-02-27	Suhre K
rs3865444	CD33	Alzheimers disease	2e-09	21460841	2011-04-03	Naj AC
rs3865444	CD33	Alzheimers disease	3e-06	24162737	2013-10-27	European Alzheimer's Disease Initiative (EADI)
rs3865444	CD33	Leukocyte count	2e-10	27863252	2016-11-17	Astle WJ
rs3865444	CD33	Platelet count	7e-09	27863252	2016-11-17	Astle WJ
rs641153	CFB	Age-related macular degeneration	6e-31	21665990	2011-06-10	Yu Y
rs641153	CFB	Age-related macular degeneration	1e-17	22705344	2012-06-15	Sobrin L
rs641153	CFB	Age-related macular degeneration	2e-09	22705344	2012-06-15	Sobrin L
rs641153	CFB	Age-related macular degeneration	2e-20	20385826	2010-04-12	Neale BM
rs4915559	CFHR4, LOC105371675	Coagulation factor measurement	7e-19	23381943	2013-01-01	Williams FM
rs10801582	CFHR5	Hemopexin measurement	1e-49	28240269	2017-02-27	Suhre K
rs6801605	CHDH	Interleukin 17 receptor B measurement	7e-19	28240269	2017-02-27	Suhre K
rs6060717	CNBD2	Hip circumference, body mass index	6e-12	25673412	2015-02-12	Shungin D
rs6060717	CNBD2	Hip circumference, body mass index	8e-07	25673412	2015-02-12	Shungin D
rs6060717	CNBD2	Hip circumference, body mass index	1e-07	25673412	2015-02-12	Shungin D
rs3742264	CPB2-AS1, CPB2	Carboxypeptidase B2 measurement	3e-83	28240269	2017-02-27	Suhre K
rs1926447	CPB2-AS1, CPB2	Macrophage migration inhibitory factor measurement	1e-12	28240269	2017-02-27	Suhre K
rs1926447	CPB2-AS1, CPB2	MAP kinase-activated protein kinase 3 measurement	2e-145	28240269	2017-02-27	Suhre K
rs7091871	CPN1	Calcium/calmodulin-dependent protein kinase type 1 measurement	1e-48	28240269	2017-02-27	Suhre K
rs7091871	CPN1	Calpastatin measurement	1e-12	28240269	2017-02-27	Suhre K
rs4625	DAG1	Autoimmune thyroid disease, type I diabetes mellitus, Common variable immunodeficiency, chronic childhood arthritis, ankylosing spondylitis, psoriasis, celiac disease, ulcerative colitis, Crohn's disease, autoimmune disease, systemic lupus erythematosus	8e-11	26301688	2015-08-24	Li YR
rs17094448	ENTPD5	Ectonucleoside triphosphate diphosphohydrolase 5 measurement	1e-60	28240269	2017-02-27	Suhre K
rs947409	ESD - HTR2A	Cerebrospinal fluid biomarker measurement	2e-15	28031287	2016-11-26	Sasayama D
rs947409	ESD - HTR2A	S-formylglutathione hydrolase measurement	2e-52	28240269	2017-02-27	Suhre K
rs6041	F7	Coagulation factor measurement	2e-45	23381943	2013-01-01	Williams FM
rs488703	F7	Factor VII measurement	9e-256	20231535	2010-03-15	Smith NL
rs488703	F7	Factor VII measurement	1e-63	28240269	2017-02-27	Suhre K
rs3761959	FCRL3	Graves disease	2e-13	21841780	2011-08-14	Chu X
rs3761959	FCRL3	Multiple sclerosis	3e-06	21833088	2011-08-11	Sawcer S
rs2210913	FCRL3	Selective IgA deficiency disease	9e-07	27723758	2016-10-10	Bronson PG
rs7522061	FCRL3	Fc receptor-like protein 3 measurement	5e-57	28240269	2017-02-27	Suhre K
rs7528684	FCRL3 - SONP1	Type I diabetes mellitus, autoantibody measurement	8e-09	21829393	2011-08-04	Plagnol V
rs12151621	GNLY - RNU1-38P	Granulysin measurement	6e-76	28240269	2017-02-27	Suhre K
rs7577293	GNLY - RNU1-38P	Granulysin measurement	5e-76	28240269	2017-02-27	Suhre K
rs2352028	GPC5	Lung carcinoma	6e-06	20304703	2010-03-19	Li Y
rs342706	GPC5	Glypican-5 measurement	1e-83	28240269	2017-02-27	Suhre K
rs1042445	HRG, LOC105374258	Dual specificity mitogen-activated protein kinase kinase 4 measurement	8e-78	28240269	2017-02-27	Suhre K
rs1042445	HRG, LOC105374258	CD27 antigen measurement	2e-28	28240269	2017-02-27	Suhre K
rs1042445	HRG, LOC105374258	Estrogen receptor measurement	6e-18	28240269	2017-02-27	Suhre K
rs5498	ICAM1	ICAM-1 measurement	5e-25	18604267	2008-07-04	Pare G
rs5498	ICAM1	ICAM-1 measurement	6e-89	21533024	2011-04-21	Pare G
rs5498	ICAM1	ICAM-1 measurement	8e-267	28240269	2017-02-27	Suhre K
rs5498	ICAM1	Intercellular adhesion molecule 5 measurement	2e-32	28240269	2017-02-27	Suhre K
rs5498	ICAM1	Lymphocyte count	7e-30	27863252	2016-11-17	Astle WJ
rs3093030	ICAM1 - ICAM4	ICAM-1 measurement	4e-23	20167578	2010-02-18	Barbalic M
rs12972990	ICAM5	Psoriasis	3e-07	25574825	2015-01-08	Baurecht H
rs2297363	IGF2R	Total cholesterol measurement	2e-08	28334899	2017-02-21	Spracklen CN
rs2297363	IGF2R	Cation-independent mannose-6-phosphate receptor measurement	8e-31	28240269	2017-02-27	Suhre K
rs724608	IL1RAP	Interleukin 1 Receptor accessory protein measurement	1e-143	28240269	2017-02-27	Suhre K
rs4129267	IL6R	Interleukin-6 receptor measurement	2e-57	18464913	2008-05-09	Melzer D
rs4129267	IL6R	Pulmonary function measurement	7e-06	17903307	2007-09-19	Wilk JB
rs4537545	IL6R	C-reactive protein measurement	2e-14	19567438	2009-07-01	Elliott P
rs4129267	IL6R	Asthma	2e-08	21907864	2011-09-10	Ferreira MA
rs4129267	IL6R	C-reactive protein measurement	2e-48	21300955	2011-02-07	Dehghan A
rs4129267	IL6R	Fibrinogen measurement	6e-27	23969696	2013-08-22	Sabater-Lleal M
rs4129267	IL6R	Interleukin 6 receptor subunit alpha measurement	2e-265	28240269	2017-02-27	Suhre K
rs4129267	IL6R	Asthma	8e-07	29273806	2017-12-22	Demenais F
rs736408	ITIH3	Bipolar disorder	2e-06	21926972	2011-09-18	Sklar P
rs2535629	ITIH3	Attention deficit hyperactivity disorder, unipolar depression, schizophrenia, autism spectrum disorder, bipolar disorder	3e-12	23453885	2013-02-27	Smoller JW
rs2240920	ITIH3	Body mass index	2e-12	28892062	2017-09-11	Akiyama M
rs4606347	LEPR	Cerebrospinal fluid biomarker measurement	2e-12	28031287	2016-11-26	Sasayama D
rs17415296	LEPR	Leptin receptor measurement	4e-229	28240269	2017-02-27	Suhre K
rs4513773	LINC01512 - LOC101929705	Vascular endothelial growth factor measurement	0	21757650	2011-07-14	Debette S
rs6921438	LINC01512 - LOC101929705	Vascular endothelial growth factor measurement	0	26910538	2016-02-24	Choi SH
rs6921438	LINC01512 - LOC101929705	Vascular endothelial growth factor measurement	2e-171	27989323	2016-12-13	Ahola-Olli AV
rs7767396	LINC01512 - LOC101929705	Interleukin 5 measurement	8e-10	27989323	2016-12-13	Ahola-Olli AV
rs4349809	LINC01512 - LOC101929705	Interleukin 10 measurement	6e-67	27989323	2016-12-13	Ahola-Olli AV
rs4349809	LINC01512 - LOC101929705	Interleukin 12 measurement	3e-124	27989323	2016-12-13	Ahola-Olli AV
rs6428370	LOC100996886	Acute lymphoblastic leukemia	7e-06	19684603	2009-08-16	Trevino LR
rs4938344	LOC101060089 - LOC653303	Cerebrospinal fluid biomarker measurement	7e-19	28031287	2016-11-26	Sasayama D
rs9326248	LOC101060089 - LOC653303	Proprotein convertase subtilisin/kexin type 7 measurement	2e-105	28240269	2017-02-27	Suhre K
rs17482078	LOC102724748, ERAP1	Behcet's syndrome	5e-11	23291587	2013-01-06	Kirino Y
rs17482078	LOC102724748, ERAP1	Behcet's syndrome	4e-08	23291587	2013-01-06	Kirino Y
rs17482078	LOC102724748, ERAP1	Endoplasmic reticulum aminopeptidase 1 measurement	3e-115	28240269	2017-02-27	Suhre K
rs10259796	LOC107986858	Chemerin measurement	2e-10	25521368	2014-12-18	TÃ¶njes A
rs10665	MCF2L	Coagulation factor measurement	2e-47	23381943	2013-01-01	Williams FM
rs2181540	MCF2L	Coagulation factor measurement	1e-46	23381943	2013-01-01	Williams FM
rs561241	MCF2L - F7	Factor VII measurement	5e-16	17903294	2007-09-19	Yang Q
rs561241	MCF2L - F7	Prothrombin time measurement	4e-56	22703881	2012-06-14	Tang W
rs3094005	MICB	MHC class I polypeptide-related sequence B measurement	4e-38	28240269	2017-02-27	Suhre K
rs3197999	MST1	Crohn's disease	1e-12	18587394	2008-06-29	Barrett JC
rs3197999	MST1	Sclerosing cholangitis	1e-16	21151127	2010-12-12	Melum E
rs3197999	MST1	Crohn's disease	6e-17	21102463	2010-11-21	Franke A
rs3197999	MST1	Ulcerative colitis	8e-07	25082827	2014-07-31	JuliÃ A
rs3197999	MST1	Inflammatory bowel disease	1e-47	23128233	2012-11-01	Jostins L
rs3197999	MST1	Ulcerative colitis	4e-09	20228799	2010-03-14	McGovern DP
rs3197999	MST1	Ulcerative colitis	2e-37	26192919	2015-07-20	Liu JZ
rs3197999	MST1	Crohn's disease	2e-33	26192919	2015-07-20	Liu JZ
rs3197999	MST1	Sclerosing cholangitis	5e-26	27992413	2016-12-19	Ji SG
rs3197999	MST1	Inflammatory bowel disease	1e-33	28067908	2017-01-09	de Lange KM
rs3197999	MST1	Crohn's disease	3e-23	28067908	2017-01-09	de Lange KM
rs3197999	MST1	Ulcerative colitis	8e-20	28067908	2017-01-09	de Lange KM
rs2425163	PHF20	Body height	3e-52	25282103	2014-10-05	Wood AR
rs854572	PON1 - LOC100533722	Arylesterase enzyme measurement	5e-116	22982463	2012-09-13	Tang WH
rs757158	PON1 - LOC100533722	Aspartate aminotransferase, cytoplasmic measurement	7e-12	28240269	2017-02-27	Suhre K
rs1993373	SAA2-SAA4 - ST13P5	Cerebrospinal fluid biomarker measurement	2e-11	28031287	2016-11-26	Sasayama D
rs1993373	SAA2-SAA4 - ST13P5	Serum amyloid A-1 protein measurement	2e-105	28240269	2017-02-27	Suhre K
rs2239908	SARM1, SLC46A1	Serine protease 27 measurement	2e-09	28240269	2017-02-27	Suhre K
rs2239908	SARM1, SLC46A1	Calcium/calmodulin-dependent protein kinase type 1D measurement	3e-24	28240269	2017-02-27	Suhre K
rs2239908	SARM1, SLC46A1	Semaphorin-3A measurement	9e-48	28240269	2017-02-27	Suhre K
rs2239908	SARM1, SLC46A1	Interleukin 5 measurement	5e-24	28240269	2017-02-27	Suhre K
rs2239908	SARM1, SLC46A1	UMP-CMP kinase measurement	8e-10	28240269	2017-02-27	Suhre K
rs2239908	SARM1, SLC46A1	WNT1-inducible-signaling pathway protein 1 measurement	1e-10	28240269	2017-02-27	Suhre K
rs4276643	SCARA5	Von Willebrand factor measurement	3e-07	26486471	2015-10-21	van Loon J
rs882732	SERPINA12 - SERPINA4	Kallistatin measurement	8e-48	28240269	2017-02-27	Suhre K
rs2673908	SIGLEC18P - SIGLEC9	Cerebrospinal fluid biomarker measurement	4e-44	28031287	2016-11-26	Sasayama D
rs2673908	SIGLEC18P - SIGLEC9	Monocypte percentage of leukocytes	5e-12	27863252	2016-11-17	Astle WJ
rs2673908	SIGLEC18P - SIGLEC9	Granulocyte percentage of myeloid white cells	2e-10	27863252	2016-11-17	Astle WJ
rs2075803	SIGLEC9	Sialic acid-binding Ig-like lectin 9 measurement	7e-122	28240269	2017-02-27	Suhre K
rs489286	SLAMF7	SLAM family member 7 measurement	2e-57	28240269	2017-02-27	Suhre K
rs6420094	SLC34A1	Chronic kidney disease	4e-09	26831199	2016-01-21	Pattaro C
rs6420094	SLC34A1	Glomerular filtration rate, serum creatinine measurement	5e-22	26831199	2016-01-21	Pattaro C
rs6420094	SLC34A1	Chronic kidney disease, serum creatinine measurement	1e-14	20383146	2010-04-11	Kottgen A
rs7447593	SLC34A1	Magnesium:calcium ratio	6e-09	27915449	2016-12-03	Corre T
rs6997	TCTA	Cognition	8e-06	25644384	2015-02-03	Davies G
rs3806701	TDGF1, LRRC2	Teratocarcinoma-derived growth factor 1 measurement	4e-145	28240269	2017-02-27	Suhre K
rs7719624	TGFBI	Response to gemcitabine	4e-06	24483146	2014-02-01	Li L
rs13168506	TGFBI	Stroke	3e-07	26089329	2015-06-18	Carty CL
rs3792900	TGFBI	Insomnia measurement	2e-08	27992416	2016-12-19	Lane JM
rs3792900	TGFBI	Transforming growth factor-beta-induced protein ig-h3 measurement	4e-29	28240269	2017-02-27	Suhre K
rs433061	TNXB	Susceptibility to cold sores measurement	8e-06	28928442	2017-09-19	Tian C
rs2519093		Venous thromboembolism	8e-16	22672568	2012-06-05	Heit JA
rs2519093		Coronary artery disease	1e-11	26343387	2015-09-07	Nikpay M
rs2519093		Allergy	4e-08	27182965	2016-05-16	Pickrell JK
rs2519093		Venous thromboembolism	6e-26	28373160	2017-04-01	Klarin D
rs2519093		Coronary artery disease	2e-14	29212778	2017-12-06	van der Harst P
