## Supplementary material for "A fully joint Bayesian quantitative trait locus mapping of human protein abundance in plasma": S10 Table

### Sheet: S10 - pathways SomaLogic panel
Database	Pathway	Overlap	p-value	Adjusted p-value
KEGG	Cytokine-cytokine receptor interaction	94/294	1.17e-47	3.59e-45
Reactome	Signaling by Interleukins Homo sapiens R-HSA-449147	95/392	7.65e-37	1.17e-33
Reactome	Cytokine Signaling in Immune system Homo sapiens R-HSA-1280215	108/620	2.68e-28	2.05e-25
KEGG	PI3K-Akt signaling pathway	75/354	2.87e-25	4.42e-23
Reactome	Constitutive Signaling by Aberrant PI3K in Cancer Homo sapiens R-HSA-2219530	32/61	6.15e-25	3.14e-22
Reactome	PI5P, PP2A and IER3 Regulate PI3K/AKT Signaling Homo sapiens R-HSA-6811558	36/83	3.3e-24	1.26e-21
Reactome	Signaling by SCF-KIT Homo sapiens R-HSA-1433557	70/325	4.29e-24	1.31e-21
Reactome	Negative regulation of the PI3K/AKT network Homo sapiens R-HSA-199418	37/90	7.72e-24	1.97e-21
Reactome	Prolonged ERK activation events Homo sapiens R-HSA-169893	59/242	2.26e-23	4.94e-21
Reactome	Signaling by ERBB4 Homo sapiens R-HSA-1236394	69/330	5.55e-23	1.06e-20
Reactome	ARMS-mediated activation Homo sapiens R-HSA-170984	58/239	6.9e-23	1.17e-20
Reactome	VEGFR2 mediated cell proliferation Homo sapiens R-HSA-5218921	59/248	8.65e-23	1.2e-20
Reactome	Frs2-mediated activation Homo sapiens R-HSA-170968	58/240	8.65e-23	1.32e-20
Reactome	Axon guidance Homo sapiens R-HSA-422475	88/515	1.38e-22	1.75e-20
KEGG	JAK-STAT signaling pathway	47/162	2.68e-22	2.75e-20
Reactome	Signalling to ERKs Homo sapiens R-HSA-187687	59/253	2.55e-22	3.01e-20
KEGG	Ras signaling pathway	56/232	5.11e-22	3.93e-20
Reactome	Signalling to p38 via RIT and RIN Homo sapiens R-HSA-187706	57/239	4.1e-22	4.48e-20
Reactome	MAPK1/MAPK3 signaling Homo sapiens R-HSA-5684996	57/241	6.35e-22	6.47e-20
Reactome	PI3K/AKT activation Homo sapiens R-HSA-198203	41/125	7.45e-22	7.13e-20
Reactome	Signaling by Leptin Homo sapiens R-HSA-2586552	57/243	9.79e-22	8.81e-20
Reactome	Interleukin-3, 5 and GM-CSF signaling Homo sapiens R-HSA-512988	59/261	1.36e-21	1.15e-19
Reactome	Signalling to RAS Homo sapiens R-HSA-167044	57/246	1.86e-21	1.49e-19
Reactome	PI3K/AKT Signaling in Cancer Homo sapiens R-HSA-2219528	34/86	2.36e-21	1.8e-19
Reactome	MAPK family signaling cascades Homo sapiens R-HSA-5683057	61/284	4.48e-21	3.27e-19
Reactome	RAF/MAP kinase cascade Homo sapiens R-HSA-5673001	55/235	5.75e-21	3.38e-19
Reactome	FRS-mediated FGFR1 signaling Homo sapiens R-HSA-5654693	55/236	7.12e-21	3.51e-19
Reactome	SHC1 events in ERBB4 signaling Homo sapiens R-HSA-1250347	55/235	5.75e-21	3.52e-19
Reactome	FRS-mediated FGFR3 signaling Homo sapiens R-HSA-5654706	55/236	7.12e-21	3.63e-19
Reactome	SOS-mediated signalling Homo sapiens R-HSA-112412	55/235	5.75e-21	3.67e-19
Reactome	GAB1 signalosome Homo sapiens R-HSA-180292	40/125	6.62e-21	3.75e-19
Reactome	FRS-mediated FGFR4 signaling Homo sapiens R-HSA-5654712	55/236	7.12e-21	3.76e-19
Reactome	SHC1 events in EGFR signaling Homo sapiens R-HSA-180336	55/235	5.75e-21	3.82e-19
Reactome	FRS-mediated FGFR2 signaling Homo sapiens R-HSA-5654700	55/236	7.12e-21	3.89e-19
Reactome	GRB2 events in EGFR signaling Homo sapiens R-HSA-179812	55/235	5.75e-21	4e-19
Reactome	DAP12 signaling Homo sapiens R-HSA-2424491	67/344	1.43e-20	6.86e-19
Reactome	PI-3K cascade:FGFR2 Homo sapiens R-HSA-5654695	39/122	2.13e-20	8.35e-19
Reactome	PI-3K cascade:FGFR4 Homo sapiens R-HSA-5654720	39/122	2.13e-20	8.57e-19
Reactome	PIP3 activates AKT signaling Homo sapiens R-HSA-1257604	39/122	2.13e-20	8.8e-19
Reactome	PI3K events in ERBB4 signaling Homo sapiens R-HSA-1250342	39/122	2.13e-20	9.04e-19
Reactome	PI-3K cascade:FGFR3 Homo sapiens R-HSA-5654710	39/122	2.13e-20	9.3e-19
Reactome	PI-3K cascade:FGFR1 Homo sapiens R-HSA-5654689	39/122	2.13e-20	9.58e-19
Reactome	Signaling by VEGF Homo sapiens R-HSA-194138	65/328	2.09e-20	9.71e-19
Reactome	Fc epsilon receptor (FCERI) signaling Homo sapiens R-HSA-2454202	72/395	2.71e-20	1.04e-18
Reactome	Interleukin-2 signaling Homo sapiens R-HSA-451927	56/252	3.5e-20	1.3e-18
Reactome	Downstream signal transduction Homo sapiens R-HSA-186763	66/341	3.97e-20	1.45e-18
Reactome	Downstream signaling of activated FGFR1 Homo sapiens R-HSA-5654687	65/332	4.1e-20	1.46e-18
Reactome	Interleukin receptor SHC signaling Homo sapiens R-HSA-912526	55/245	4.61e-20	1.6e-18
Reactome	FCERI mediated MAPK activation Homo sapiens R-HSA-2871796	60/289	5.69e-20	1.93e-18
Reactome	Immune System Homo sapiens R-HSA-168256	169/1547	7.74e-20	2.58e-18
Reactome	Signaling by FGFR1 Homo sapiens R-HSA-5654736	65/336	7.92e-20	2.58e-18
KEGG	Pathways in cancer	85/530	5.18e-20	3.19e-18
Reactome	Downstream signaling of activated FGFR3 Homo sapiens R-HSA-5654708	64/329	1.14e-19	3.48e-18
Reactome	VEGFA-VEGFR2 Pathway Homo sapiens R-HSA-4420097	63/320	1.16e-19	3.49e-18
Reactome	Downstream signaling of activated FGFR4 Homo sapiens R-HSA-5654716	64/329	1.14e-19	3.55e-18
Reactome	Downstream signaling of activated FGFR2 Homo sapiens R-HSA-5654696	64/329	1.14e-19	3.62e-18
Reactome	DAP12 interactions Homo sapiens R-HSA-2172127	67/359	1.58e-19	4.64e-18
Reactome	Signaling by FGFR4 Homo sapiens R-HSA-5654743	64/332	1.86e-19	5.36e-18
Reactome	Signaling by FGFR3 Homo sapiens R-HSA-5654741	64/333	2.18e-19	6.18e-18
KEGG	MAPK signaling pathway	60/295	1.66e-19	8.5e-18
Reactome	Signaling by PDGF Homo sapiens R-HSA-186797	67/364	3.4e-19	9.45e-18
Reactome	NGF signalling via TRKA from the plasma membrane Homo sapiens R-HSA-187037	68/374	3.63e-19	9.92e-18
Reactome	NCAM signaling for neurite out-growth Homo sapiens R-HSA-375165	56/266	5.12e-19	1.37e-17
Reactome	Innate Immune System Homo sapiens R-HSA-168249	108/807	5.56e-19	1.47e-17
Reactome	Insulin receptor signalling cascade Homo sapiens R-HSA-74751	58/287	9.29e-19	2.41e-17
Reactome	IRS-related events triggered by IGF1R Homo sapiens R-HSA-2428928	58/288	1.1e-18	2.73e-17
Reactome	Signaling by Type 1 Insulin-like Growth Factor 1 Receptor (IGF1R) Homo sapiens R-HSA-2404192	58/288	1.1e-18	2.77e-17
Reactome	IGF1R signaling cascade Homo sapiens R-HSA-2428924	58/288	1.1e-18	2.82e-17
Reactome	Signaling by the B Cell Receptor (BCR) Homo sapiens R-HSA-983705	51/233	3.41e-18	8.28e-17
Reactome	Role of LAT2/NTAL/LAB on calcium mobilization Homo sapiens R-HSA-2730905	42/162	4.61e-18	1.1e-16
Reactome	Signaling by EGFR Homo sapiens R-HSA-177929	64/355	6.49e-18	1.53e-16
Reactome	Signaling by FGFR Homo sapiens R-HSA-190236	65/366	7.85e-18	1.82e-16
Reactome	Activated point mutants of FGFR2 Homo sapiens R-HSA-2033519	15/17	9.29e-18	2.12e-16
Reactome	IRS-mediated signalling Homo sapiens R-HSA-112399	56/284	1.21e-17	2.73e-16
Reactome	Signaling by FGFR2 Homo sapiens R-HSA-5654738	64/361	1.55e-17	3.44e-16
Reactome	FGFR2c ligand binding and activation Homo sapiens R-HSA-190375	13/13	2.71e-17	5.92e-16
Reactome	Signaling by Insulin receptor Homo sapiens R-HSA-74752	58/311	4.74e-17	1.01e-15
Reactome	Signalling by NGF Homo sapiens R-HSA-166520	72/450	4.7e-17	1.01e-15
KEGG	Melanoma	27/72	1.52e-16	6.69e-15
Reactome	FGFR4 ligand binding and activation Homo sapiens R-HSA-190322	13/14	3.61e-16	7.56e-15
Reactome	Developmental Biology Homo sapiens R-HSA-1266738	100/786	3.9e-16	8.07e-15
Reactome	Signaling by activated point mutants of FGFR3 Homo sapiens R-HSA-1839130	12/12	5.12e-16	1.03e-14
Reactome	FGFR3 mutant receptor activation Homo sapiens R-HSA-2033514	12/12	5.12e-16	1.05e-14
Reactome	Downstream signaling events of B Cell Receptor (BCR) Homo sapiens R-HSA-1168372	43/192	6.27e-16	1.25e-14
Reactome	FGFR2 ligand binding and activation Homo sapiens R-HSA-190241	15/20	9.09e-16	1.78e-14
Reactome	FGFR3 ligand binding and activation Homo sapiens R-HSA-190239	12/13	6.34e-15	1.21e-13
Reactome	FGFR3c ligand binding and activation Homo sapiens R-HSA-190372	12/13	6.34e-15	1.23e-13
Reactome	Signaling by activated point mutants of FGFR1 Homo sapiens R-HSA-1839122	11/11	9.68e-15	1.81e-13
Reactome	FGFR1c ligand binding and activation Homo sapiens R-HSA-190373	11/11	9.68e-15	1.83e-13
Reactome	SHC-mediated cascade:FGFR2 Homo sapiens R-HSA-5654699	16/26	1.27e-14	2.35e-13
KEGG	Rap1 signaling pathway	43/206	9.12e-15	3.51e-13
Reactome	Diseases of signal transduction Homo sapiens R-HSA-5663202	51/288	3.29e-14	6e-13
Reactome	SHC-mediated cascade:FGFR3 Homo sapiens R-HSA-5654704	13/18	1.81e-13	3.25e-12
Reactome	FGFR1 ligand binding and activation Homo sapiens R-HSA-190242	12/15	2.01e-13	3.57e-12
Reactome	Negative regulation of FGFR2 signaling Homo sapiens R-HSA-5654727	17/34	2.06e-13	3.63e-12
Reactome	SHC-mediated cascade:FGFR4 Homo sapiens R-HSA-5654719	14/23	7.43e-13	1.29e-11
Reactome	Gastrin-CREB signalling pathway via PKC and MAPK Homo sapiens R-HSA-881907	62/432	1.12e-12	1.93e-11
KEGG	Hematopoietic cell lineage	27/97	6.58e-13	2.25e-11
KEGG	IL-17 signaling pathway	26/93	1.57e-12	4.84e-11
Reactome	SHC-mediated cascade:FGFR1 Homo sapiens R-HSA-5654688	13/21	3.69e-12	6.27e-11
Reactome	Signaling by FGFR3 in disease Homo sapiens R-HSA-5655332	13/22	8.58e-12	1.43e-10
Reactome	Signaling by FGFR3 point mutants in cancer Homo sapiens R-HSA-8853338	13/22	8.58e-12	1.44e-10
Reactome	Negative regulation of FGFR4 signaling Homo sapiens R-HSA-5654733	15/31	1.01e-11	1.66e-10
Reactome	Activation of Matrix Metalloproteinases Homo sapiens R-HSA-1592389	15/32	1.81e-11	2.94e-10
Reactome	FGFR2 mutant receptor activation Homo sapiens R-HSA-1839126	15/33	3.15e-11	5.08e-10
Reactome	Negative regulation of FGFR3 signaling Homo sapiens R-HSA-5654732	14/29	5.21e-11	8.31e-10
KEGG	Rheumatoid arthritis	24/91	4.4e-11	1.23e-09
Reactome	Extracellular matrix organization Homo sapiens R-HSA-1474244	44/283	1.67e-10	2.63e-09
KEGG	Axon guidance	34/181	1.22e-10	3.14e-09
Reactome	Signaling by FGFR2 in disease Homo sapiens R-HSA-5655253	16/43	2.68e-10	4.19e-09
Reactome	Negative regulation of FGFR1 signaling Homo sapiens R-HSA-5654726	14/32	2.72e-10	4.21e-09
KEGG	Breast cancer	30/147	1.83e-10	4.33e-09
Reactome	Chemokine receptors bind chemokines Homo sapiens R-HSA-380108	18/56	3.38e-10	5.17e-09
Reactome	Signaling by FGFR in disease Homo sapiens R-HSA-1226099	19/63	3.76e-10	5.7e-09
Reactome	Platelet activation, signaling and aggregation Homo sapiens R-HSA-76002	40/253	6.81e-10	1.02e-08
KEGG	Chemokine signaling pathway	34/190	4.73e-10	1.04e-08
Reactome	FGFR3b ligand binding and activation Homo sapiens R-HSA-190371	7/7	1.22e-09	1.82e-08
Reactome	EPH-ephrin mediated repulsion of cells Homo sapiens R-HSA-3928665	16/48	1.77e-09	2.61e-08
Reactome	Hemostasis Homo sapiens R-HSA-109582	65/552	1.8e-09	2.63e-08
Reactome	Phospholipase C-mediated cascade; FGFR2 Homo sapiens R-HSA-5654221	16/49	2.5e-09	3.61e-08
Reactome	PI3K Cascade Homo sapiens R-HSA-109704	20/79	3.96e-09	5.66e-08
Reactome	Adaptive Immune System Homo sapiens R-HSA-1280218	80/762	5.35e-09	7.59e-08
KEGG	Gastric cancer	28/149	5.19e-09	1.07e-07
KEGG	Malaria	15/49	2.14e-08	4.11e-07
KEGG	Inflammatory bowel disease (IBD)	17/65	3.42e-08	6.2e-07
Reactome	FGFRL1 modulation of FGFR1 signaling Homo sapiens R-HSA-5658623	8/13	6.57e-08	9.22e-07
Reactome	Phospholipase C-mediated cascade; FGFR4 Homo sapiens R-HSA-5654228	14/46	6.86e-08	9.54e-07
Reactome	GPVI-mediated activation cascade Homo sapiens R-HSA-114604	15/53	6.92e-08	9.54e-07
KEGG	T cell receptor signaling pathway	21/101	6.88e-08	1.18e-06
Reactome	Disease Homo sapiens R-HSA-1643685	73/725	1.38e-07	1.89e-06
KEGG	Regulation of actin cytoskeleton	32/214	1.3e-07	2.11e-06
Reactome	Degradation of the extracellular matrix Homo sapiens R-HSA-1474228	21/106	1.65e-07	2.23e-06
Reactome	Phospholipase C-mediated cascade; FGFR3 Homo sapiens R-HSA-5654227	13/44	2.98e-07	3.99e-06
Reactome	FGFR1 mutant receptor activation Homo sapiens R-HSA-1839124	11/31	3.04e-07	4.05e-06
Reactome	Signaling by FGFR1 in disease Homo sapiens R-HSA-5655302	12/38	3.8e-07	5.01e-06
KEGG	Proteoglycans in cancer	30/201	3.33e-07	5.12e-06
Reactome	Signaling by ERBB2 Homo sapiens R-HSA-1227986	13/45	3.98e-07	5.21e-06
KEGG	ErbB signaling pathway	18/85	4.4e-07	6.46e-06
Reactome	EPH-Ephrin signaling Homo sapiens R-HSA-2682334	19/95	5.43e-07	7.04e-06
Reactome	Platelet degranulation Homo sapiens R-HSA-114608	20/105	6.27e-07	8.06e-06
Reactome	Phospholipase C-mediated cascade: FGFR1 Homo sapiens R-HSA-5654219	13/47	6.94e-07	8.85e-06
KEGG	Prostate cancer	19/97	7.6e-07	1.06e-05
KEGG	Th17 cell differentiation	20/107	8.58e-07	1.15e-05
KEGG	Bladder cancer	12/41	9.54e-07	1.22e-05
KEGG	Central carbon metabolism in cancer	15/65	1.26e-06	1.49e-05
KEGG	AGE-RAGE signaling pathway in diabetic complications	19/100	1.24e-06	1.52e-05
Reactome	Response to elevated platelet cytosolic Ca2+ Homo sapiens R-HSA-76005	20/110	1.35e-06	1.71e-05
KEGG	Th1 and Th2 cell differentiation	18/92	1.5e-06	1.72e-05
Reactome	ERBB2 Activates PTK6 Signaling Homo sapiens R-HSA-8847993	7/13	1.58e-06	1.98e-05
Reactome	Lectin pathway of complement activation Homo sapiens R-HSA-166662	5/6	2.48e-06	3.08e-05
Reactome	Ephrin signaling Homo sapiens R-HSA-3928664	8/19	2.89e-06	3.57e-05
Reactome	Collagen degradation Homo sapiens R-HSA-1442490	11/39	4.06e-06	4.97e-05
KEGG	Intestinal immune network for IgA production	12/48	5.95e-06	6.54e-05
Reactome	CD28 co-stimulation Homo sapiens R-HSA-389356	10/33	5.47e-06	6.64e-05
Reactome	EPHA-mediated growth cone collapse Homo sapiens R-HSA-3928663	10/34	7.37e-06	8.88e-05
Reactome	CTLA4 inhibitory signaling Homo sapiens R-HSA-389513	8/22	1.06e-05	0.000127
Reactome	CD28 dependent Vav1 pathway Homo sapiens R-HSA-389359	6/12	1.61e-05	0.000191
KEGG	HIF-1 signaling pathway	17/100	2.08e-05	0.000207
KEGG	TNF signaling pathway	18/110	2.06e-05	0.000211
KEGG	TGF-beta signaling pathway	16/90	2.03e-05	0.000216
Reactome	Signal Transduction Homo sapiens R-HSA-162582	177/2465	1.91e-05	0.000225
Reactome	Ligand-receptor interactions Homo sapiens R-HSA-5632681	5/8	2.11e-05	0.000247
Reactome	Costimulation by the CD28 family Homo sapiens R-HSA-388841	14/72	2.33e-05	0.000268
Reactome	SHC1 events in ERBB2 signaling Homo sapiens R-HSA-1250196	7/18	2.31e-05	0.000268
Reactome	Cell surface interactions at the vascular wall Homo sapiens R-HSA-202733	17/101	2.38e-05	0.000271
KEGG	Cell adhesion molecules (CAMs)	21/145	2.98e-05	0.000286
Reactome	Nuclear signaling by ERBB4 Homo sapiens R-HSA-1251985	10/39	2.8e-05	0.000317
Reactome	G beta:gamma signalling through PI3Kgamma Homo sapiens R-HSA-392451	11/48	3.52e-05	0.000396
Reactome	Scavenging by Class B Receptors Homo sapiens R-HSA-3000471	4/5	3.89e-05	0.000431
Reactome	Ficolins bind to repetitive carbohydrate structures on the target cell surface Homo sapiens R-HSA-2855086	4/5	3.89e-05	0.000434
Reactome	IL-6-type cytokine receptor ligand interactions Homo sapiens R-HSA-6788467	7/20	5.12e-05	0.000564
KEGG	Renal cell carcinoma	13/69	6.39e-05	0.000579
KEGG	Focal adhesion	25/199	6.33e-05	0.000591
Reactome	Interleukin-6 family signaling Homo sapiens R-HSA-6783589	8/27	5.79e-05	0.000633
Reactome	G-protein beta:gamma signalling Homo sapiens R-HSA-397795	11/51	6.4e-05	0.000694
Reactome	Signal transduction by L1 Homo sapiens R-HSA-445144	7/21	7.33e-05	0.00079
Reactome	ERBB2 Regulates Cell Motility Homo sapiens R-HSA-6785631	6/15	7.58e-05	0.000811
Reactome	FGFR2b ligand binding and activation Homo sapiens R-HSA-190377	5/10	8.69e-05	0.000923
Reactome	Peptide ligand-binding receptors Homo sapiens R-HSA-375276	24/193	0.000103	0.00109
Reactome	FGFR1b ligand binding and activation Homo sapiens R-HSA-190370	4/6	0.000112	0.00117
Reactome	PI3K events in ERBB2 signaling Homo sapiens R-HSA-1963642	6/16	0.000116	0.00121
KEGG	NF-kappa B signaling pathway	15/95	0.000149	0.00131
KEGG	Fc epsilon RI signaling pathway	12/68	0.000232	0.00193
KEGG	Epithelial cell signaling in Helicobacter pylori infection	12/68	0.000232	0.00198
Reactome	Signaling by Robo receptor Homo sapiens R-HSA-376176	8/32	0.000216	0.00223
Reactome	PECAM1 interactions Homo sapiens R-HSA-210990	5/12	0.00025	0.00251
Reactome	PTK6 promotes HIF1A stabilization Homo sapiens R-HSA-8857538	4/7	0.000249	0.00253
Reactome	Constitutive Signaling by NOTCH1 t(7;9)(NOTCH1:M1580 K2555) Translocation Mutant Homo sapiens R-HSA-2660826	4/7	0.000249	0.00254
Reactome	Signaling by NOTCH1 t(7;9)(NOTCH1:M1580 K2555) Translocation Mutant Homo sapiens R-HSA-2660825	4/7	0.000249	0.00256
KEGG	Chagas disease (American trypanosomiasis)	15/103	0.00037	0.003
Reactome	EPHB-mediated forward signaling Homo sapiens R-HSA-3928662	9/42	0.00031	0.00308
Reactome	Netrin-1 signaling Homo sapiens R-HSA-373752	9/42	0.00031	0.0031
KEGG	Prion diseases	8/35	0.000419	0.00331
KEGG	Fluid shear stress and atherosclerosis	18/139	0.000445	0.00343
KEGG	Tuberculosis	21/179	0.000601	0.00441
KEGG	African trypanosomiasis	8/37	0.000626	0.00448
KEGG	Neurotrophin signaling pathway	16/119	0.000597	0.00448
Reactome	Nef and signal transduction Homo sapiens R-HSA-164944	4/8	0.000478	0.00472
Reactome	CD209 (DC-SIGN) signaling Homo sapiens R-HSA-5621575	6/21	0.000623	0.00611
KEGG	Toxoplasmosis	15/113	0.000999	0.007
Reactome	Antigen activates B Cell Receptor (BCR) leading to generation of second messengers Homo sapiens R-HSA-983695	9/47	0.000746	0.00727
Reactome	Signaling by PTK6 Homo sapiens R-HSA-8848021	11/67	0.00079	0.00765
Reactome	Prolactin receptor signaling Homo sapiens R-HSA-1170546	5/15	0.000827	0.00786
Reactome	Interleukin-19, 20, 22, 24 Homo sapiens R-HSA-8854691	4/9	0.000823	0.00787
Reactome	Intrinsic Pathway of Fibrin Clot Formation Homo sapiens R-HSA-140837	6/22	0.000819	0.00788
Reactome	C-type lectin receptors (CLRs) Homo sapiens R-HSA-5621481	16/123	0.000861	0.00813
Reactome	Creation of C4 and C2 activators Homo sapiens R-HSA-166786	9/49	0.00102	0.0096
KEGG	Adherens junction	11/72	0.00146	0.00998
Reactome	Regulation of KIT signaling Homo sapiens R-HSA-1433559	5/16	0.00115	0.0107
Reactome	GRB2 events in ERBB2 signaling Homo sapiens R-HSA-1963640	5/16	0.00115	0.0107
KEGG	Natural killer cell mediated cytotoxicity	16/131	0.00169	0.0113
KEGG	FoxO signaling pathway	16/132	0.00183	0.0118
Reactome	Netrin mediated repulsion signals Homo sapiens R-HSA-418886	4/10	0.00131	0.012
KEGG	Leishmaniasis	11/74	0.00183	0.012
Reactome	MAPK3 (ERK1) activation Homo sapiens R-HSA-110056	4/10	0.00131	0.012
Reactome	Signal attenuation Homo sapiens R-HSA-74749	4/10	0.00131	0.0121
Reactome	Growth hormone receptor signaling Homo sapiens R-HSA-982772	6/24	0.00135	0.0122
Reactome	TCR signaling Homo sapiens R-HSA-202403	15/118	0.00156	0.014
KEGG	Kaposi sarcoma-associated herpesvirus infection	20/186	0.00232	0.0146
Reactome	Signaling by NOTCH4 Homo sapiens R-HSA-1980150	4/11	0.00198	0.0176
Reactome	Signaling by NOTCH3 Homo sapiens R-HSA-1980148	4/11	0.00198	0.0177
Reactome	Activation of SMO Homo sapiens R-HSA-5635838	5/18	0.00206	0.0183
Reactome	Generation of second messenger molecules Homo sapiens R-HSA-202433	7/35	0.0022	0.0194
KEGG	Osteoclast differentiation	15/127	0.00322	0.0199
KEGG	Allograft rejection	7/38	0.00359	0.0217
Reactome	Integrin alphaIIb beta3 signaling Homo sapiens R-HSA-354192	6/27	0.00258	0.0226
Reactome	NADE modulates death signalling Homo sapiens R-HSA-205025	3/6	0.0027	0.0232
Reactome	Scavenging by Class A Receptors Homo sapiens R-HSA-3000480	5/19	0.00268	0.0233
Reactome	Activation of TRKA receptors Homo sapiens R-HSA-187015	3/6	0.0027	0.0233
Reactome	Platelet Aggregation (Plug Formation) Homo sapiens R-HSA-76009	7/37	0.00307	0.0263
Reactome	Initial triggering of complement Homo sapiens R-HSA-166663	9/58	0.00345	0.0293
KEGG	Asthma	6/31	0.00536	0.0317
KEGG	Graft-versus-host disease	7/41	0.00557	0.0324
Reactome	Platelet Adhesion to exposed collagen Homo sapiens R-HSA-75892	4/13	0.00393	0.0331
Reactome	POU5F1 (OCT4), SOX2, NANOG activate genes related to proliferation Homo sapiens R-HSA-2892247	4/13	0.00393	0.0333
KEGG	Colorectal cancer	11/86	0.006	0.0342
Reactome	Signaling by GPCR Homo sapiens R-HSA-372790	91/1293	0.00414	0.0346
Reactome	Formation of Fibrin Clot (Clotting Cascade) Homo sapiens R-HSA-140877	7/39	0.00418	0.0348
Reactome	Regulation of Insulin-like Growth Factor (IGF) transport and uptake by Insulin-like Growth Factor Binding Proteins (IGFBPs) Homo sapiens R-HSA-381426	5/21	0.00429	0.0351
Reactome	NOTCH2 Activation and Transmission of Signal to the Nucleus Homo sapiens R-HSA-2979096	5/21	0.00429	0.0353
Reactome	HS-GAG degradation Homo sapiens R-HSA-2024096	5/21	0.00429	0.0355
KEGG	Glioma	10/75	0.00642	0.036
Reactome	Molecules associated with elastic fibres Homo sapiens R-HSA-2129379	6/30	0.00452	0.0368
KEGG	Autoimmune thyroid disease	8/53	0.00676	0.0372
KEGG	Pertussis	10/76	0.00705	0.0381
KEGG	Type I diabetes mellitus	7/43	0.00728	0.0387
KEGG	Signaling pathways regulating pluripotency of stem cells	15/139	0.00748	0.039
Reactome	L1CAM interactions Homo sapiens R-HSA-373760	12/96	0.00507	0.041
Reactome	Activation of Rac Homo sapiens R-HSA-428540	4/14	0.00528	0.0421
Reactome	Metabolism of fat-soluble vitamins Homo sapiens R-HSA-6806667	8/51	0.00533	0.0421
Reactome	CD28 dependent PI3K/Akt signaling Homo sapiens R-HSA-389357	5/22	0.00531	0.0421
Reactome	DCC mediated attractive signaling Homo sapiens R-HSA-418885	4/14	0.00528	0.0423
Reactome	Receptor-ligand binding initiates the second proteolytic cleavage of Notch receptor Homo sapiens R-HSA-156988	4/14	0.00528	0.0425
KEGG	Toll-like receptor signaling pathway	12/104	0.00953	0.0489
Reactome	Signaling by NOTCH2 Homo sapiens R-HSA-1980145	6/32	0.0063	0.0494
Reactome	Retinoid metabolism and transport Homo sapiens R-HSA-975634	7/42	0.00639	0.0499
